# Persistent transcriptomic changes following repeated exposure to wood smoke in non-human primate airway epithelial cells

**DOI:** 10.1101/2025.11.14.688533

**Authors:** Evan Holmes, Anthony P Brown, Sweeney P Elston, Christopher M Royer, Hong Ji

**Affiliations:** California National Primate Research Center, University of California Davis, Davis, CA, USA; Department of Anatomy, Physiology and Cell biology, School of Veterinary Medicine, University of California Davis, Davis, CA, USA

**Keywords:** Wood smoke exposure, Airway epithelial remodeling, Gene expression, DNA methylation, Ferroptosis, Epithelial barrier integrity

## Abstract

Exposure to wildfire smoke is a significant public health concern with the respiratory system heavily impacted. Wildfire events are increasing in number and severity, and inhalation of wildfire smoke can lead to airway inflammation, oxidative stress-induced lung injury, impaired mucociliary clearance, and exacerbation of respiratory conditions such as asthma and chronic obstructive pulmonary disease (COPD). Despite these well-documented health risks, the molecular mechanisms underlying the respiratory effects of wildfire smoke exposure and recovery remain incompletely understood. In this study, we utilized transcriptomic and epigenomic analyses to investigate how exposure to wood smoke (WS) influences the expression patterns of gene networks in differentiated tracheobronchial epithelial cells. Our analysis identified exposure-induced differentially methylated regions, differentially expressed genes and gene networks that are implicated in lung disease, including dysregulation of immune responses, oxidative stress and cell death, compromise of epithelial barrier integrity and function, and epigenetic remodeling. Strikingly, significant transcriptomic changes were still detected one week after exposure cessation, enriched in pathways involved in inflammation, wound healing and tissue repair. Despite these transcriptomic and epigenomic perturbations, histology staining revealed no significant changes in epithelial tissue morphology following WS exposure. However, we found a significant number of pulmonary disease-associated genes and pathways whose transcription were affected by WS exposure. Our study enhances understanding of the molecular basis of wildfire smoke-induced respiratory effects and highlights the potential for WS to leave a lasting imprint on airway epithelium, with important implications for respiratory health in exposed populations.
