## Supplementary Table 2 for "Persistent transcriptomic changes following repeated exposure to wood smoke in non-human primate airway epithelial cells"

### Sheet: supplementary Table 2A
Ingenuity Canonical Pathways	-log(B-H p-value)	z-score	Molecules
Aryl Hydrocarbon Receptor Signaling	1.83	NaN	ALDH1A3,CYP1B1,GSTA4,MYC
Role of JAK family kinases in IL-6-type Cytokine Signaling	1.79	NaN	JUNB,MYC,SOCS3
Xenobiotic Metabolism AHR Signaling Pathway	1.79	NaN	ALDH1A3,CYP1B1,GSTA4
NRF2-mediated Oxidative Stress Response	1.76	NaN	DNAJB1,ENC1,GSTA4,JUNB

### Sheet: supplementary Table 2B
Ingenuity Canonical Pathways	-log(B-H p-value)	z-score	Molecules
Aryl Hydrocarbon Receptor Signaling	1.3	0.707	AIP,ALDH1A3,ATR,CCND1,CTSD,CYP1B1,CYP3A5,DHFR,FOS,GSTK1,HSP90B1,HSPB1,RARG
Kinetochore Metaphase Signaling Pathway	1.3	2.828	CENPN,H2AC20,INCENP,KNTC1,NEK2,PLK1,PPP1R11,SPDL1,ZW10,ZWILCH
Ferroptosis Signaling Pathway	1.3	1.265	ALOX15B,ANGPTL4,GPX4,H2AC20,H2BC12,H2BC5,HMGCR,HSPB1,SLC1A5,SQSTM1,TFRC

### Sheet: supplementary Table 2C
Ingenuity Canonical Pathways	-log(B-H p-value)	z-score	Molecules
Pulmonary Fibrosis Idiopathic Signaling Pathway	4.41	-3.138	ADAMTS1,AXL,COL12A1,COL18A1,COL3A1,COL4A2,COL4A4,COL5A1,EGR1,FOS,FOXO1,FOXO6,ITGA2,JARID2,JUN,LPAR1,MAP2K3,MMP13,MMP28,NOTCH3,PLAU,POLR2A,PTK2B,RAP1B,RRAS2,SERPINE1,SMAD3,WNT5B
Neuregulin Signaling	4.41	-0.632	CDK5,CDKN1B,ERRFI1,GRB7,HBEGF,HSP90B1,ITGA2,ITGA3,ITGA6,ITGB4,ITGB5,MYC,PRKCD,RAP1B,RRAS2,SRC
TGF-β Signaling	4.16	-0.302	BMP2,BMP7,FOS,INHBB,JUN,MAP2K3,PMEPA1,RAP1B,RRAS2,RUNX2,SERPINE1,SMAD3,SMURF1,VDR
Wound Healing Signaling Pathway	4.08	-1.043	COL12A1,COL18A1,COL3A1,COL4A2,COL4A4,COL5A1,FOS,HBEGF,IL36G,ITGA3,ITGA6,ITGB4,JUN,KRT6A,LAMA3,LAMA5,LAMB1,LAMB3,MAP2K3,NGFR,RAP1B,RRAS2,TNFRSF1A
HER-2 Signaling in Breast Cancer	3.22	-2.524	CDKN1B,COX11,ELK3,ETS1,FOS,FOXO1,HBEGF,ITGB4,ITGB5,JUN,MDM2,MYC,NUP214,PARD6G,PRKCD,RAP1B,RRAS2,SMAD3,SRC,TSC2
Tumor Microenvironment Pathway	3.03	-2	CD44,COL3A1,CSPG4,FOS,FOXO1,FOXO6,IGF2,JUN,MMP13,MMP28,MYC,NOS2,PLAU,RAP1B,RRAS2,TIAM1,TNFRSF1A
CDK5 Signaling	2.87	0	CDK5,EGR1,ITGA2,ITGA3,ITGA6,LAMA3,LAMA5,LAMB1,LAMB3,NGFR,PPP1R3C,RAP1B,RRAS2
Hepatic Fibrosis Signaling Pathway	2.84	-2.858	BRD4,CDKN1B,COL18A1,COL3A1,FOS,FOXO1,IL36G,IRAK2,IRS2,ITGA2,ITGA3,ITGA6,ITGB4,ITGB5,JUN,LRP1,MAP2K3,MMP13,MYC,NGFR,PRKCD,RAP1B,RHOT1,RRAS2,SERPINE1,SMAD3,TNFRSF1A,WNT5B
Aldosterone Signaling in Epithelial Cells	2.84	-2.449	DNAJA1,DNAJB11,DNAJB4,DNAJB9,DNAJC18,HSP90B1,HSPA5,HSPA8,HSPB11,HSPE1,PIP5K1B,PLCD3,PLCE1,PRKCD,SCNN1G,SLC9A1
Protein Ubiquitination Pathway	2.83	NaN	DNAJA1,DNAJB11,DNAJB4,DNAJB9,DNAJC18,HSP90B1,HSPA5,HSPA8,HSPB11,HSPE1,MDM2,PSMA3,PSMA6,PSMC6,SMURF1,UBE2A,UBE2C,UBE2W,USP11,USP13,USP36
ERK/MAPK Signaling	2.81	-1.807	DUSP6,ELK3,ETS1,FOS,ITGA2,ITGA3,ITGA6,ITGB4,ITGB5,MYC,PLA2G4E,PPP1R3C,PRKCD,PTK2B,RAP1B,RRAS2,SRC,TLN1
Axonal Guidance Signaling	2.75	NaN	ABLIM3,ADAMTS1,BMP2,BMP7,CDK5,EFNB1,EPHB2,EPHB6,ITGA2,ITGA3,ITGA6,ITGB4,ITGB5,KIF7,MMP13,MMP28,NGEF,NGFR,NRP2,PFN2,PLCD3,PLCE1,PLXNA1,PLXNA2,PRKCD,RAP1B,RASSF5,RRAS2,SEMA4B,UNC5B,WNT5B
RHOGDI Signaling	2.75	3.051	ARHGEF4,ARHGEF5,CD44,CDH13,CDH3,CDH6,ITGA2,ITGA3,ITGA6,ITGB4,ITGB5,MSN,MYH9,MYO18A,PIP5K1B,RHOT1,SRC,WASF2
14-3-3-mediated Signaling	2.75	-1.508	CDKN1B,FOS,FOXO1,JUN,PLCD3,PLCE1,PRKCD,RAP1B,RRAS2,SFN,SRC,TNFRSF1A,TSC2
GP6 Signaling Pathway	2.75	-3.051	COL12A1,COL18A1,COL3A1,COL4A2,COL4A4,COL5A1,LAMA3,LAMA5,LAMB1,LAMB3,PRKCD,RAP1B,TLN1
Actin Cytoskeleton Signaling	2.75	-2.138	ARHGEF4,FLNA,ITGA2,ITGA3,ITGA6,ITGB4,ITGB5,MSN,MYH9,MYO18A,PFN2,PIP5K1B,RAP1B,RRAS2,SLC9A1,TIAM1,TIAM2,TLN1,WASF2
Molecular Mechanisms of Cancer	2.69	NaN	ARHGEF4,ARHGEF5,BMP2,BMP7,CDC25B,CDK5,CDK8,CDKN1B,E2F3,FOS,FOXO1,ITGA2,ITGA3,ITGA6,ITGB4,ITGB5,JUN,LRP1,MAP2K3,MDM2,MYC,PRKCD,RAP1B,RHOT1,RRAS2,SMAD3,SRC,WNT5B
HGF Signaling	2.65	-1.414	ELK3,ETS1,FOS,ITGA2,ITGA3,ITGA6,ITGB4,ITGB5,JUN,MAP3K6,PRKCD,RAP1B,RRAS2
Glioblastoma Multiforme Signaling	2.63	-1.069	CDKN1B,E2F3,FOXO1,IGF2,MDM2,MYC,PLCD3,PLCE1,PRKCD,RAP1B,RHOT1,RRAS2,SRC,TSC2,WNT5B
Adipogenesis pathway	2.47	NaN	BMP2,BMP7,CDK5,FOXO1,KAT6B,KAT7,KMT2B,NR1D1,SAP130,SAP30,SMAD3,SOX9,TNFRSF1A
MSP-RON Signaling In Cancer Cells Pathway	2.46	-1.387	ELK3,ETS1,FLNA,FOS,ITGA6,ITGB4,JUN,MYC,PTK2B,RAP1B,RRAS2,SFN,SRC
Role Of Chondrocytes In Rheumatoid Arthritis Signaling Pathway	2.44	-3.051	EGR1,FOS,IL36G,JUN,LRP1,MMP13,MMP28,NGFR,NOS2,PLAU,PRKAB1,RUNX2,TNFRSF1A
Regulation of Cellular Mechanics by Calpain Protease	2.41	0	CDKN1B,ITGA2,ITGA3,ITGA6,ITGB4,ITGB5,RAP1B,RRAS2,SRC,TLN1
Estrogen Receptor Signaling	2.36	-0.408	CCNC,CDK8,FBXO32,FOS,FOXO1,FOXO6,HNRNPD,HSP90B1,IGF2,JUN,MED30,MMP13,MMP28,MYC,NCOR2,NRIP1,PLCD3,PLCE1,PRKAB1,PRKCD,RAP1B,RRAS2,RUNX2,SRC,THRAP3
Sertoli Cell-Sertoli Cell Junction Signaling	2.36	NaN	CLDN23,ITGA2,ITGA3,ITGA6,ITGB4,ITGB5,JUN,JUP,MAP2K3,MAP3K6,NECTIN1,NOS2,RAP1B,RRAS2,SRC,TNFRSF1A
HIF1α Signaling	2.33	-2	CCNG2,EGLN2,HK1,HSPA5,HSPA8,IGF2,JUN,MAP2K3,MDM2,MMP13,MMP28,NOS2,PRKCD,RAP1B,RRAS2,SERPINE1
Semaphorin Neuronal Repulsive Signaling Pathway	2.27	0.277	CD44,CDK5,CSPG4,ITGA2,ITGA3,ITGA6,ITGB4,ITGB5,MAP2K3,NRP2,PDE4A,PLXNA1,PLXNA2
VDR/RXR Activation	2.26	1	CCNC,CDKN1B,FOXO1,HR,NCOR2,PRKCD,RUNX2,THBD,VDR
Hepatic Fibrosis / Hepatic Stellate Cell Activation	2.22	NaN	COL12A1,COL18A1,COL3A1,COL4A2,COL4A4,COL5A1,IGF2,IL4R,MMP13,MYH9,MYO18A,NGFR,SERPINE1,SMAD3,TNFRSF1A
Endothelin-1 Signaling	2.22	-1.291	ABHD3,FOS,JUN,MYC,NAPEPLD,NOS2,PLA2G4E,PLA2R1,PLAAT3,PLCD3,PLCE1,PRKCD,RAP1B,RRAS2,SRC
Role Of Osteoclasts In Rheumatoid Arthritis Signaling Pathway	2.16	-2.236	COL12A1,COL18A1,COL3A1,COL4A2,COL4A4,COL5A1,FOS,FOXO1,FOXO6,JUN,MAP2K3,MMP13,MMP28,NGFR,PTK2B,RAP1B,RHOT1,RRAS2,SRC,TNFRSF1A
RAC Signaling	2.16	-1.667	CD44,ITGA2,ITGA3,ITGA6,ITGB4,ITGB5,JUN,PIP5K1B,PTK2B,RAP1B,RRAS2,TIAM1
PI3K/AKT Signaling	2.13	1.265	CDKN1B,FOXO1,HSP90B1,IL4R,INPP5J,ITGA2,ITGA3,ITGA6,ITGB4,ITGB5,MDM2,RAP1B,RRAS2,SFN,TSC2
ID1 Signaling Pathway	2.13	-0.775	BHLHE40,BMP2,CDKN1B,EGR1,ETS1,ID1,IGF2,MDM2,MYC,NGFR,RAP1B,RRAS2,SMAD3,SRC,TNFRSF1A
Human Embryonic Stem Cell Pluripotency	2.13	-2.324	BMP2,BMP7,FOXO1,HSP90B1,ID1,ID3,MAP2K3,MYC,NR5A2,PRKCD,RAP1B,RRAS2,SMAD3,TFCP2L1,WNT5B
Role of Osteoblasts, Osteoclasts and Chondrocytes in Rheumatoid Arthritis	2.03	NaN	BMP2,BMP7,FOS,FOXO1,IL36G,JUN,LRP1,MAP2K3,MMP13,NGFR,PTK2B,RUNX2,SMURF1,SRC,TNFRSF1A,WNT5B
RHOA Signaling	2.03	-1.89	ABL2,LPAR1,MSN,NGEF,NRP2,PFN2,PIP5K1B,PLEKHG5,PLXNA1,PTK2B,RTKN
Paxillin Signaling	1.99	-1.134	ITGA2,ITGA3,ITGA6,ITGB4,ITGB5,PTK2B,RAP1B,RRAS2,SRC,TLN1
PPAR Signaling	1.99	0.632	FOS,HSP90B1,IL36G,JUN,NCOR2,NGFR,NRIP1,RAP1B,RRAS2,TNFRSF1A
Integrin Signaling	1.95	-1.807	ARHGAP26,BCAR3,CTTN,GRB7,ITGA2,ITGA3,ITGA6,ITGB4,ITGB5,PFN2,RAP1B,RHOT1,RRAS2,SRC,TLN1
Osteoarthritis Pathway	1.92	-1.941	ANKH,BMP2,ITGA2,ITGA3,ITGA6,ITGB4,ITGB5,LRP1,MMP13,NOS2,PRKAB1,RUNX2,SDC4,SMAD3,SOX9,TNFRSF1A
NRF2-mediated Oxidative Stress Response	1.92	0.707	CYP2S1,DNAJA1,DNAJB11,DNAJB4,DNAJB9,DNAJC18,FKBP5,FOS,FOSL1,HERPUD1,HSP90B1,JUN,MAP2K3,PRKCD,RAP1B,RRAS2
PTEN Signaling	1.91	1	CDKN1B,FOXO1,FOXO6,INPP5J,ITGA2,ITGA3,ITGA6,ITGB4,ITGB5,NGFR,RAP1B,RRAS2
Protein Kinase A Signaling	1.84	-1.147	AKAP14,AKAP8,CDC25B,DUSP6,FLNA,H1-0,NAPEPLD,NGFR,PDE4A,PDE9A,PHKA2,PLCD3,PLCE1,PPP1R3C,PRKCD,PTK2B,PTPN23,PTPRR,RAP1B,SFN,SIRPA,SMAD3,TNS2
Signaling by Rho Family GTPases	1.82	-3.207	ARHGEF4,ARHGEF5,CDH13,CDH3,CDH6,FOS,ITGA2,ITGA3,ITGA6,ITGB4,ITGB5,JUN,MSN,PIP5K1B,PTK2B,RHOT1,SLC9A1
Pulmonary Healing Signaling Pathway	1.82	-2.138	ETV5,HBEGF,MMP13,MMP28,MYC,NGFR,NOTCH3,PRKAB1,PRKCD,RAP1B,RRAS2,SRC,TNFRSF1A,WNT5B
Aryl Hydrocarbon Receptor Signaling	1.75	-2.714	ALDH1A3,CDKN1B,FOS,HSP90B1,JUN,MDM2,MYC,NCOR2,NFIC,NRIP1,RARB,SRC
Thrombopoietin Signaling	1.74	-1.134	FOS,IRS2,JUN,MYC,PRKCD,RAP1B,RRAS2
Cholecystokinin/Gastrin-mediated Signaling	1.74	-1.265	FOS,IL36G,JUN,MAP2K3,PRKCD,PTK2B,RAP1B,RHOT1,RRAS2,SRC
Pyridoxal 5'-phosphate Salvage Pathway	1.68	-0.378	ADPGK,CDK5,CDK8,GRK6,MAP2K3,MAP3K6,PRKCD
Sperm Motility	1.64	-1.667	ABHD3,ABL2,AXL,EPHB2,MAP2K3,PDE4A,PLA2G4E,PLA2R1,PLAAT3,PLCD3,PLCE1,PRKCD,PTK2B,ROR2,SRC,STYK1
HMGB1 Signaling	1.63	-1.265	FOS,IL36G,JUN,KAT6B,KAT7,MAP2K3,NGFR,RAP1B,RHOT1,RRAS2,SERPINE1,TNFRSF1A
Role of Macrophages, Fibroblasts and Endothelial Cells in Rheumatoid Arthritis	1.63	NaN	FOS,IL36G,IRAK2,JUN,LRP1,MAP2K3,MMP13,MYC,NGFR,NOS2,PLCD3,PLCE1,PRKCD,RAP1B,ROR2,RRAS2,SRC,TNFRSF1A,WNT5B
Production of Nitric Oxide and Reactive Oxygen Species in Macrophages	1.61	-1.732	FOS,IRF1,JUN,LYZ,MAP3K6,NGFR,NOS2,PPP1R3C,PRKCD,RAP1B,RHOT1,SIRPA,TNFRSF1A
UVC-Induced MAPK Signaling	1.61	-0.816	FOS,JUN,PRKCD,RAP1B,RRAS2,SRC
Regulation Of The Epithelial Mesenchymal Transition By Growth Factors Pathway	1.61	-2.496	EGR1,ETS1,FOS,FOXO1,JUN,MAP2K3,NGFR,PARD6G,RAP1B,RRAS2,SMAD3,SMURF1,TNFRSF1A
PDGF Signaling	1.61	-1.414	ABL2,FOS,INPP5J,JUN,MYC,RAP1B,RRAS2,SRC
Leukocyte Extravasation Signaling	1.61	-2.714	CD44,CLDN23,CTTN,ITGA2,ITGA3,MMP13,MMP28,MSN,PRKCD,PTK2B,RAP1B,RASSF5,SRC
Agrin Interactions at Neuromuscular Junction	1.61	-0.816	AGRN,CTTN,JUN,LAMB1,RAP1B,RRAS2,SRC
Phospholipases	1.61	-0.378	ABHD3,NAPEPLD,PLA2G4E,PLA2R1,PLAAT3,PLCD3,PLCE1
Autophagy	1.61	-1.604	CDKN1B,DAPK2,FOS,FOXO1,IRS2,JUN,MYC,NGFR,PLEKHM1,PRKAB1,SLC7A5,TNFRSF1A,TSC2,WIPI1
Synaptogenesis Signaling Pathway	1.58	-2.357	CDH13,CDH3,CDH6,CDK5,EFNB1,EPHB2,EPHB6,HSPA8,LRP1,NECTIN1,PRKCD,RAP1B,RRAS2,SRC,STXBP6,SYT2,TIAM1,TLN1
Unfolded protein response	1.55	NaN	DNAJA1,DNAJB11,DNAJB4,DNAJB9,DNAJC18,HSP90B1,HSPA5,HSPA8
ILK Signaling	1.49	-1.897	BMP2,FLNA,FOS,IRS2,ITGB4,ITGB5,JUN,MYC,MYH9,MYO18A,NOS2,RHOT1,TNFRSF1A
Actin Nucleation by ARP-WASP Complex	1.49	0.447	ITGA2,ITGA3,ITGA6,ITGB4,ITGB5,RAP1B,RHOT1,RRAS2
ERBB Signaling	1.49	-0.707	FOS,FOXO1,HBEGF,JUN,MAP2K3,PRKCD,RAP1B,RRAS2
ERK5 Signaling	1.49	-1.134	FOS,FOSL1,MYC,RAP1B,RRAS2,SFN,SRC
CSDE1 Signaling Pathway	1.49	-1.633	CTTN,FOS,HNRNPD,MYC,RPL9,SDC4
Caveolar-mediated Endocytosis Signaling	1.46	NaN	FLNA,ITGA2,ITGA3,ITGA6,ITGB4,ITGB5,SRC
Prolactin Signaling	1.46	-1.134	FOS,IRF1,JUN,MYC,NMI,PRKCD,RAP1B,RRAS2
RAR Activation	1.46	NaN	ALDH1A3,CYP26A1,FOS,JUN,NCOR2,NRIP1,PRKCD,RARB,SDR16C5,SMAD3,SMARCD1,SRC,ZBTB16
Role of Tissue Factor in Cancer	1.46	NaN	EGR1,HBEGF,ITGA3,ITGA6,MMP13,PTK2B,RAP1B,RRAS2,SRC
Neurotrophin/TRK Signaling	1.4	-0.378	FOS,JUN,MAP2K3,NGFR,RAP1B,RRAS2,SPRY1
PCP (Planar Cell Polarity) Pathway	1.38	-0.816	EFNB1,JUN,PFN2,PRICKLE1,ROR2,WNT5B
Thyroid Cancer Signaling	1.38	-0.378	FOS,FOXO1,IRS2,JUN,MYC,RAP1B,RRAS2
Phagosome Formation	1.34	-2.694	ABHD3,ADORA2B,BCL10,C5AR2,ELMO1,GPR146,GPRC5A,GPRC5C,ITGA2,ITGA3,ITGA6,ITGB4,ITGB5,LPAR1,MAP2K3,MYH9,MYO18A,NAPEPLD,PIP5K1B,PLA2G4E,PLA2R1,PLAAT3,PRKCD,PTK2B,RAP1B,RRAS2,SAP130,SCARA3,SRC,TLN1,WASF2
IL-15 Production	1.32	-2.333	ABL2,AXL,EPHB2,IRF1,MAP2K3,PTK2B,ROR2,SRC,STYK1

### Sheet: supplementary Table 2D
Ingenuity Canonical Pathways	-log(B-H p-value)	z-score	Molecules
NGF-stimulated transcription	3.92	-2	FOS,ID1,ID3,TRIB1
Role of PKR in Interferon Induction and Antiviral Response	2.02	0	FOS,HSP90B1,HSPA8,IRF1
Preeclampsia Signaling Pathway	1.94	-2	ADORA2B,FOS,ID1,IRF1
Human Embryonic Stem Cell Pluripotency	1.78	-2	HSP90B1,ID1,ID3,WNT5B
Role of JAK family kinases in IL-6-type Cytokine Signaling	1.78	NaN	FOS,HSP90B1,IRF1
Post-translational protein phosphorylation	1.52	NaN	FAM20C,FBN1,HSP90B1
Interleukin-4 and Interleukin-13 signaling	1.52	NaN	FOS,HSP90B1,HSPA8
Regulation of Insulin-like Growth Factor (IGF) transport and uptake by IGFBPs	1.44	NaN	FAM20C,FBN1,HSP90B1
