## Supplementary Table 4 for "Persistent transcriptomic changes following repeated exposure to wood smoke in non-human primate airway epithelial cells"

### Sheet: Sheet1
Ingenuity Canonical Pathways	-log(B-H p-value)	Molecules
Synaptogenesis Signaling Pathway	10.4	ADCY1,ADCY9,AKT3,ATF2,BRAF,CACNA1B,CACNA2D1,CACNA2D2,CACNB3,CACNB4,CAMK2A,CAMK2D,CDH10,CDH11,CDH12,CDH13,CDH15,CDH17,CDH18,CDH2,CDH23,CDH4,CDH6,CDH7,CDH9,CNTNAP2,CPLX2,CREB3L2,CREB5,CTNNB1,DAB1,EFNA5,EFNB1,EFNB2,EPHA3,EPHA5,EPHA8,EPHB1,EPHB3,GRIA2,GRIA3,GRIN2A,GRIN2B,GRIN3A,GRM3,GRM7,GRM8,GUCY1B1,ITPR1,KALRN,MAPK14,NAPA,NLGN2,NLGN4X,NRXN1,NRXN3,NSF,NTRK2,PAK1,PIK3C2B,PIK3C3,PIK3R3,PIK3R5,PIK3R6,P…
Opioid Signaling Pathway	9.97	ADCY1,ADCY9,AKT3,ARRB1,ATF2,BRAF,CACNA1A,CACNA1B,CACNA1C,CACNA1E,CACNA1I,CACNA2D1,CACNA2D2,CACNA2D3,CACNA2D4,CACNB3,CACNB4,CACNG4,CAMK2A,CAMK2D,CLTC,CLTCL1,CREB3L2,CREB5,CTNNB1,GNA12,GNAO1,GNAQ,GNG2,GRIN2A,GRIN2B,GRIN3A,GRK1,GRK2,GRK3,GRK5,GUCY1B1,ITPR1,ITPR3,KCNJ3,KCNJ5,KCNJ6,MAPK4,NPBWR1,OPRK1,PDE1A,PDE1C,PLCB1,PRKACB,PRKAG2,PRKAR1B,PRKCB,PRKCE,PRKCH,PRKCQ,PRKCZ,RALA,RAP1B,RAP2A,RGS1,RGS12,RGS1…
CREB Signaling in Neurons	9.97	ACKR3,ADCY1,ADCY9,ADGRA1,ADGRD1,ADGRE2,ADGRE5,ADGRG2,ADGRG3,ADGRG4,ADGRG5,ADGRL3,ADRA1A,ADRA1B,ADRA2A,ADRA2C,ADRB2,AKT3,ATF2,AVPR1A,BMPR1B,BMPR2,CACNA1A,CACNA1B,CACNA1C,CACNA1E,CACNA1I,CACNA2D1,CACNA2D2,CACNA2D3,CACNA2D4,CACNB3,CACNB4,CACNG4,CALCR,CAMK2A,CAMK2D,CCKAR,CCR6,CHRM3,CMKLR1,CNR1,CREB3L2,CREB5,CYSLTR1,CYSLTR2,EDNRA,EGFR,FGFR2,FSHR,FZD10,FZD3,FZD5,GABBR1,GABBR2,GHR,GIPR,GLP1R,GNA12,GNAO1…
Axonal Guidance Signaling	8.08	ABL1,ABLIM1,ADAM2,ADAM29,ADAM7,ADAMDEC1,ADAMTS12,ADAMTS15,ADAMTS16,ADAMTS17,ADAMTS18,ADAMTS2,ADAMTS20,ADAMTS5,ADAMTS9,AKT3,ARHGEF6,BAIAP2,BMP15,BMP4,BMP7,CXCL12,DCC,DOCK1,EFNA5,EFNB1,EFNB2,EIF3H,EPHA3,EPHA5,EPHA8,EPHB1,EPHB3,ERAP2,FZD10,FZD3,FZD5,GDF7,GIT1,GLI2,GLI3,GNA12,GNAO1,GNAQ,GNG2,HHIP,IGF1,ITGA11,ITGA8,ITGAL,ITGAM,ITGB2,ITGB3,KALRN,KEL,KLC1,MYSM1,NFATC2,NRP1,NRP2,NTN1,NTNG2,NTRK2,NTRK3,PA…
G-Protein Coupled Receptor Signaling	7.95	ACKR3,ADCY1,ADCY9,ADGRA1,ADGRD1,ADGRE2,ADGRE5,ADGRG2,ADGRG3,ADGRG4,ADGRG5,ADGRL3,ADRA1A,ADRA1B,ADRA2A,ADRA2C,ADRB2,AKT3,AMOT,ARRB1,ATF2,AVPR1A,BRAF,CALCR,CAMK2A,CAMK2D,CCKAR,CCR6,CHRM3,CMKLR1,CNR1,CREB3L2,CREB5,CTNNB1,CYSLTR1,CYSLTR2,EDNRA,ENPP6,FOXO1,FSHR,FZD10,FZD3,FZD5,GABBR1,GABBR2,GIPR,GLP1R,GNA12,GNAO1,GNAQ,GNG2,GPR101,GPR12,GPR143,GPR149,GPR158,GPR173,GPR176,GPR27,GPR33,GPR35,GPR39,GPR45,G…
Neurovascular Coupling Signaling Pathway	7.87	CACNA1A,CACNA1B,CACNA1C,CACNA1E,CACNA1I,CACNA2D1,CACNA2D2,CACNA2D3,CACNA2D4,CACNB3,CACNB4,CACNG4,CHRM3,CTH,GABBR1,GABBR2,GABRA5,GABRA6,GABRB1,GABRB2,GABRB3,GABRG3,GABRP,GAD1,GNAQ,GRIA2,GRIA3,GRIN2A,GRIN2B,GRIN3A,GUCY1A2,GUCY1B1,GUCY2F,ITPR1,ITPR3,KCNJ1,KCNJ3,KCNJ5,KCNJ6,KCNMA1,KCNMB1,KCNMB4,KCNN3,KCNU1,KNG1,ORAI2,PLA2G2C,PLA2G4B,PLA2R1,PLCB1,PNPLA3,PPP1R12A,PRKACB,PRKAG2,PRKAR1B,PRKG1,PTGS1,ROCK2…
Cardiac Hypertrophy Signaling (Enhanced)	7.17	ADCY1,ADCY9,ADRA1A,ADRA1B,ADRA2A,ADRA2C,ADRB2,AKT3,ATF2,BMPR2,CACNA1A,CACNA1B,CACNA1C,CACNA1E,CACNA2D1,CACNA2D2,CACNA2D3,CACNA2D4,CACNB3,CACNB4,CACNG4,CAMK2A,CAMK2D,CTNNB1,DIAPH2,EDA,EDN1,EDNRA,ENPP6,FGF1,FGF10,FGF13,FGF14,FGF3,FGF5,FGFR2,FGFRL1,FZD10,FZD3,FZD5,GATA4,GHR,GNA12,GNAQ,GNG2,GUCY1B1,HAND2,HDAC1,HDAC4,HDAC7,HDAC9,IGF1,IKBKG,IL13RA1,IL13RA2,IL17RA,IL1RL1,IL2,IL21,IL36G,IL4,IL5RA,IL6R,IT…
Cellular Effects of Sildenafil (Viagra)	6.26	ACTA2,ACTG1,ACTG2,ADCY1,ADCY9,CACNA1A,CACNA1B,CACNA1C,CACNA1E,CACNA2D1,CACNA2D2,CACNA2D3,CACNA2D4,CACNB3,CACNB4,CACNG4,GUCY1A2,GUCY1B1,GUCY2F,ITPR1,ITPR3,KCNH2,KCNN3,KCNQ3,MYH11,MYH13,MYH9,MYLK,MYO10,MYO18B,PDE1A,PDE1C,PDE3A,PDE4B,PDE4D,PLCB1,PLCE1,PLCL1,PLCL2,PPP1R12A,PRKACB,PRKAG2,PRKAR1B,PRKG1,SLC4A10,SLC4A5
Molecular Mechanisms of Cancer	6.16	ABL1,ADCY1,ADCY9,AKT3,APH1B,ARHGEF10,ARHGEF4,ARHGEF6,ARHGEF9,BID,BMP15,BMP4,BMP7,BMPR1B,BMPR2,BRAF,CAMK2A,CAMK2D,CASP8,CDK1,CDK14,CDK15,CDK17,CDK19,CDK20,CDKN2A,CTNNA1,CTNNA2,CTNNB1,CYCS,DIRAS3,E2F4,E2F6,FNBP1,FOXO1,FZD10,FZD3,FZD5,GAB2,GNA12,GNAO1,GNAQ,GNG2,GUCY1B1,HAT1,HDAC1,HDAC4,HDAC7,HDAC9,HHAT,ITGA11,ITGA8,ITGAL,ITGAM,ITGB2,ITGB3,LRP5,LRP6,MAPK10,MAPK14,MAPK9,NOTCH1,PAK1,PAK3,PAK5,PIK3C2B,P…
Insulin Secretion Signaling Pathway	6.12	ABCC8,ADCY1,ADCY9,ASIC2,ASIC3,ATF2,CACNA1A,CACNA1B,CACNA1C,CACNA1E,CACNA1I,CACNA2D1,CACNA2D2,CACNA2D3,CACNA2D4,CACNB3,CACNB4,CACNG4,CAMK2A,CAMK2D,CCKAR,CHRM3,CREB3L2,CREB5,EIF4A3,EIF4G3,GHR,GIPR,GLP1R,GNAQ,GUCY1B1,ITPR1,ITPR3,KCNA4,MAPK14,NALCN,NAPA,NSF,PC,PCSK2,PDHA1,PIK3C2B,PIK3C3,PIK3R3,PIK3R5,PIK3R6,PLCB1,PLCE1,PLCL1,PLCL2,PRKACB,PRKAG2,PRKAR1B,PRKCB,PRKCE,PRKCH,PRKCQ,PRKCZ,PRLR,RAP1B,RYR1,RY…
Synaptic Long Term Depression	5.87	CACNA1A,CACNA1B,CACNA1C,CACNA1E,CACNA1I,CACNA2D1,CACNA2D2,CACNA2D3,CACNA2D4,CACNB3,CACNB4,CACNG4,CTH,GAD1,GNA12,GNAO1,GNAQ,GRIA2,GRIA3,GRID1,GRM3,GRM7,GRM8,GUCY1A2,GUCY1B1,GUCY2F,IGF1,ITPR1,ITPR3,PLA2G2C,PLA2G4B,PLA2R1,PLCB1,PLCE1,PLCL1,PLCL2,PNPLA3,PPP2R2C,PPP2R3A,PPP2R5A,PPP2R5C,PPP2R5D,PRKCB,PRKCE,PRKCH,PRKCQ,PRKCZ,PRKG1,RALA,RAP1B,RAP2A,RYR1,RYR2,RYR3
Neuropathic Pain Signaling In Dorsal Horn Neurons	5.61	CAMK2A,CAMK2D,GRIA2,GRIA3,GRIN2A,GRIN2B,GRIN3A,GRM3,GRM7,GRM8,ITPR1,ITPR3,KCNH2,KCNN3,KCNQ3,NTRK2,PIK3C2B,PIK3C3,PIK3R3,PIK3R5,PIK3R6,PLCB1,PLCE1,PLCL1,PLCL2,PRKACB,PRKAG2,PRKAR1B,PRKCB,PRKCE,PRKCH,PRKCQ,PRKCZ,TACR1
Endocannabinoid Neuronal Synapse Pathway	5.61	ABHD6,ADCY1,ADCY9,CACNA1A,CACNA1B,CACNA1C,CACNA1E,CACNA1I,CACNA2D1,CACNA2D2,CACNA2D3,CACNA2D4,CACNB3,CACNB4,CACNG4,CNR1,DNAH10,DNAH3,FAAH,GNAO1,GNAQ,GNG2,GRIA2,GRIA3,GRIN2A,GRIN2B,GRIN3A,GUCY1B1,ITPR1,ITPR3,KCNJ3,KCNJ5,KCNJ6,MAPK10,MAPK14,MAPK4,MAPK9,PLCB1,PLCE1,PLCL1,PLCL2,PRKACB,PRKAG2,PRKAR1B
Dilated Cardiomyopathy Signaling Pathway	5.55	ACTA2,ACTG1,ACTG2,ADCY1,ADCY9,AKT3,BAG3,CACNA1A,CACNA1B,CACNA1C,CACNA1E,CACNA1I,CACNA2D1,CACNA2D2,CACNA2D3,CACNA2D4,CACNB3,CACNB4,CACNG4,CAMK2A,CAMK2D,DAG1,DMD,GUCY1B1,ITPR1,ITPR3,LAMA4,MAPK14,MYH11,MYH13,MYH9,MYO10,MYO18B,PDE3A,PRKACB,PRKAG2,PRKAR1B,PRKCE,RBM20,RYR2,SCN5A,SGCD,TTN,UTRN
Gustation Pathway	5.45	ABCC8,ADCY1,ADCY9,ASIC2,ASIC3,CACNA1A,CACNA1B,CACNA1C,CACNA1E,CACNA1I,CACNA2D1,CACNA2D2,CACNA2D3,CACNA2D4,CACNB3,CACNB4,CACNG4,CALHM1,CHRM3,GABRA5,GABRA6,GABRB1,GABRB2,GABRB3,GABRG3,GABRP,GLP1R,GUCY1B1,ITPR1,ITPR3,KCNH2,KCNN3,KCNQ3,LDAH,LIPC,LPL,ORAI2,P2RY10,PDE3A,PNLIPRP1,PRKACB,PRKAG2,PRKAR1B,SCN1A,SCN2A,SCN4A,SCN5A,SCN8A,SCNN1G,SLC5A1,TAS2R1,TAS2R14,TAS2R16,TRPM5
Netrin Signaling	5.44	ABLIM1,CACNA1A,CACNA1B,CACNA1C,CACNA1E,CACNA1I,CACNA2D1,CACNA2D2,CACNA2D3,CACNA2D4,CACNB3,CACNB4,CACNG4,DCC,ITPR1,ITPR3,NFATC2,NTN1,PRKACB,PRKAG2,PRKAR1B,PRKG1,RYR1,RYR2,RYR3,UNC5B,UNC5D
nNOS Signaling in Skeletal Muscle Cells	5.38	CACNA1A,CACNA1B,CACNA1C,CACNA1E,CACNA1I,CACNA2D1,CACNA2D2,CACNA2D3,CACNA2D4,CACNB3,CACNB4,CACNG4,CHRNA1,DAG1,DMD,ITPR1,ITPR3,RYR1,RYR2,RYR3,SNTB1
Role of NFAT in Cardiac Hypertrophy	5.32	ADCY1,ADCY9,AKT3,CACNA1A,CACNA1B,CACNA1C,CACNA1E,CACNA1I,CACNA2D1,CACNA2D2,CACNA2D3,CACNA2D4,CACNB3,CACNB4,CACNG4,CAMK2A,CAMK2D,GATA4,GNAQ,GNG2,GUCY1B1,HDAC1,HDAC4,HDAC7,HDAC9,IGF1,ITPR1,ITPR3,MAPK10,MAPK14,MAPK9,MEF2C,PIK3C2B,PIK3C3,PIK3R3,PIK3R5,PIK3R6,PLCB1,PLCE1,PLCL1,PLCL2,PRKACB,PRKAG2,PRKAR1B,PRKCB,PRKCE,PRKCH,PRKCQ,PRKCZ,RALA,RAP1B,RAP2A,SHC3,SLC8A1,SLC8A3,SOS1,TGFBR1
G Beta Gamma Signaling	5.32	ADCY1,AKT3,ARHGEF6,CACNA1A,CACNA1B,CACNA1C,CACNA1E,CACNA1I,CACNA2D1,CACNA2D2,CACNA2D3,CACNA2D4,CACNB3,CACNB4,CACNG4,CAV2,EGFR,GNA12,GNAO1,GNAQ,GNG2,ITPR1,ITPR3,KCNJ3,KCNJ5,KCNJ6,PAK1,PRKACB,PRKAG2,PRKAR1B,PRKCB,PRKCE,PRKCH,PRKCQ,PRKCZ,RALA,RAP1B,RAP2A,SOS1
Hepatic Fibrosis Signaling Pathway	5.28	ACTA2,AKT3,ATF2,BAMBI,BMPR2,BRAF,CACNA1A,CACNA1B,CACNA1C,CACNA1E,CACNA2D1,CACNA2D2,CACNA2D3,CACNA2D4,CACNB3,CACNB4,CACNG4,CCL2,CCN2,CNR1,COL18A1,COL3A1,CREB3L2,CREB5,CSNK1E,CTNNB1,DIRAS3,EDN1,EDNRA,FNBP1,FOXO1,FZD10,FZD3,FZD5,GLI2,GLI3,IKBKG,IL17RA,IL1RAPL1,IL1RAPL2,IL1RL1,IL36G,ITGA11,ITGA8,ITGAL,ITGAM,ITGB2,ITGB3,KLF9,LRP5,LRP6,MAPK10,MAPK14,MAPK9,MYLK,NOX3,PDGFD,PIK3C2B,PIK3C3,PIK3R3,PIK3R5,PI…
Gap Junction Signaling	5.17	ACTA2,ACTG1,ACTG2,ADCY1,ADCY9,AKT3,CCN3,CSNK1E,CTH,CTNNB1,EGFR,GAD1,GJA10,GJA3,GJA4,GJA8,GJB1,GNAQ,GRIA2,GRIA3,GRIK1,GRIK3,GUCY1A2,GUCY1B1,GUCY2F,HTR2C,ITPR1,ITPR3,PIK3C2B,PIK3C3,PIK3R3,PIK3R5,PIK3R6,PLCB1,PLCE1,PLCL1,PLCL2,PRKACB,PRKAG2,PRKAR1B,PRKCB,PRKCE,PRKCH,PRKCQ,PRKCZ,PRKG1,RALA,RAP1B,RAP2A,SOS1,TJP1,TUBA8
GABA Receptor Signaling	5.1	ABAT,ADCY1,ADCY9,CACNA1A,CACNA1B,CACNA1C,CACNA1E,CACNA1I,CACNA2D1,CACNA2D2,CACNA2D3,CACNA2D4,CACNB3,CACNB4,CACNG4,GABBR1,GABBR2,GABRA5,GABRA6,GABRB1,GABRB2,GABRB3,GABRG3,GABRP,GAD1,GNA12,GNAO1,GNAQ,GNG2,GPHN,GUCY1B1,ITPR1,ITPR3,KCNH2,KCNN3,KCNQ3,NSF,SLC6A1,SLC6A11
Calcium Signaling	4.87	ACTA2,ATF2,ATP2B3,CACNA1A,CACNA1B,CACNA1C,CACNA1E,CACNA1I,CACNA2D1,CACNA2D2,CACNA2D3,CACNA2D4,CACNB3,CACNB4,CACNG4,CAMK2A,CAMK2D,CHRNA1,CHRNA6,CHRNA7,CREB3L2,CREB5,GRIA2,GRIA3,GRIK1,GRIN2A,GRIN2B,GRIN3A,HDAC1,HDAC4,HDAC7,HDAC9,ITPR1,ITPR3,MEF2C,MICU1,MYH11,MYH13,MYH9,MYO10,MYO18B,NFATC2,PRKACB,PRKAG2,PRKAR1B,RAP1B,RAP2A,RYR1,RYR2,RYR3,SLC8A1,SLC8A3,TRPC5,TRPC6,TRPC7
Nitric Oxide Signaling in the Cardiovascular System	4.86	AKT3,CACNA1A,CACNA1B,CACNA1C,CACNA1E,CACNA2D1,CACNA2D2,CACNA2D3,CACNA2D4,CACNB3,CACNB4,CACNG4,GUCY1A2,GUCY1B1,GUCY2F,ITPR1,ITPR3,KNG1,PDE1A,PDE1C,PIK3C2B,PIK3C3,PIK3R3,PIK3R5,PIK3R6,PRKACB,PRKAG2,PRKAR1B,PRKCB,PRKCE,PRKCH,PRKCQ,PRKCZ,PRKG1,RYR2,VEGFC
Breast Cancer Regulation by Stathmin1	4.85	ACKR3,ADGRA1,ADGRD1,ADGRE2,ADGRE5,ADGRG2,ADGRG3,ADGRG4,ADGRG5,ADGRL3,ADRA1A,ADRA1B,ADRA2A,ADRA2C,ADRB2,ARHGEF10,ARHGEF4,ARHGEF6,ARHGEF9,ATF2,AVPR1A,CALCR,CAMK2A,CAMK2D,CCKAR,CCR6,CDK1,CHRM3,CMKLR1,CNR1,CREB3L2,CREB5,CYSLTR1,CYSLTR2,E2F4,E2F6,EDNRA,FSHR,FZD10,FZD3,FZD5,GABBR1,GABBR2,GIPR,GLP1R,GNAQ,GNG2,GPR101,GPR12,GPR143,GPR149,GPR158,GPR173,GPR176,GPR27,GPR33,GPR35,GPR39,GPR45,GPR50,GPR6,GPRC5A…
Corticotropin Releasing Hormone Signaling	4.84	ADCY1,ADCY9,ATF2,BRAF,CACNA1A,CACNA1B,CACNA1C,CACNA1E,CACNA1I,CACNA2D1,CACNA2D2,CACNA2D3,CACNA2D4,CACNB3,CACNB4,CACNG4,CNR1,CREB3L2,CREB5,CTH,GAD1,GLI2,GLI3,GNAO1,GNAQ,GUCY1A2,GUCY1B1,GUCY2F,ITPR1,ITPR3,MAPK14,MEF2C,PRKACB,PRKAG2,PRKAR1B,PRKCB,PRKCE,PRKCH,PRKCQ,PRKCZ,RAP1B,SHH
Oxytocin Signaling Pathway	4.84	AKT3,ARRB1,ATF2,ATP2B3,CACNA1A,CACNA1B,CACNA1C,CACNA1E,CACNA2D1,CACNA2D2,CACNA2D3,CACNA2D4,CACNB3,CACNB4,CACNG4,CREB3L2,CREB5,CTH,EGFR,GAD1,GNA12,GNAO1,GNAQ,GNG2,GUCY1A2,GUCY1B1,GUCY2F,ITPR1,ITPR3,LPL,MAPK10,MAPK14,MAPK4,MAPK9,MEF2C,MYH11,MYH13,MYH9,MYLK,MYO10,MYO18B,PIK3C2B,PIK3C3,PIK3R3,PIK3R5,PIK3R6,PLA2G4B,PLCB1,PPP1R12A,PRKACB,PRKAG2,PRKAR1B,PRKCB,PRKCE,PRKCH,PRKCQ,PRKCZ,PRKG1,PTGFR,RALA,RAP…
Amyotrophic Lateral Sclerosis Signaling	4.84	AKT3,BID,CACNA1A,CACNA1B,CACNA1C,CACNA1E,CACNA2D1,CACNA2D2,CACNA2D3,CACNA2D4,CACNB3,CACNB4,CACNG4,CAPN2,CYCS,GDNF,GRIA2,GRIA3,GRID1,GRIK1,GRIK3,GRIK4,GRIN2A,GRIN2B,GRIN3A,HECW1,IGF1,PAK1,PIK3C2B,PIK3C3,PIK3R3,PIK3R5,PIK3R6,SLC1A2,VEGFC
Phagosome Formation	4.76	ACKR3,ADGRA1,ADGRD1,ADGRE2,ADGRE5,ADGRG2,ADGRG3,ADGRG4,ADGRG5,ADGRL3,ADRA1A,ADRA1B,ADRA2A,ADRA2C,ADRB2,AKT3,AP1G2,APBB1IP,AVPR1A,CALCR,CCKAR,CCR6,CHRM3,CLEC7A,CMKLR1,CNR1,COLEC12,CYSLTR1,CYSLTR2,DOCK1,EDNRA,ELMO1,FSHR,FZD10,FZD3,FZD5,GAB2,GABBR1,GABBR2,GIPR,GLP1R,GPR101,GPR12,GPR143,GPR149,GPR158,GPR173,GPR176,GPR27,GPR33,GPR35,GPR39,GPR45,GPR50,GPR6,GPRC5A,GRM3,GRM7,GRM8,HTR1B,HTR1E,HTR2C,HTR4,H…
Dopamine-DARPP32 Feedback in cAMP Signaling	4.71	ADCY1,ADCY9,ATF2,CACNA1A,CACNA1B,CACNA1C,CACNA1E,CACNA2D1,CACNA2D2,CACNA2D3,CACNA2D4,CACNB3,CACNB4,CACNG4,CREB3L2,CREB5,CSNK1E,GNAQ,GRIN2A,GRIN2B,GRIN3A,GUCY1A2,GUCY1B1,ITPR1,ITPR3,KCNJ1,KCNJ3,KCNJ5,KCNJ6,PLCB1,PLCE1,PLCL1,PLCL2,PPP1R12A,PPP2R2C,PPP2R3A,PPP2R5A,PPP2R5C,PPP2R5D,PRKACB,PRKAG2,PRKAR1B,PRKCB,PRKCE,PRKCH,PRKCQ,PRKCZ,PRKG1
Pulmonary Fibrosis Idiopathic Signaling Pathway	4.71	ACTA2,ACTG1,ACTG2,AKT3,ATF2,BMPR2,BRAF,CCN2,CDH2,COL11A1,COL13A1,COL15A1,COL18A1,COL19A1,COL22A1,COL25A1,COL27A1,COL3A1,COL4A2,COL4A5,COL4A6,CTNNB1,CXCL12,EDN1,EDNRA,EFNB2,EGFR,EPHB3,EZH1,FGFR2,FGFRL1,FOXO1,FZD10,FZD3,FZD5,GLI2,GNA12,IL13RA1,IL17RA,IL4,MAPK10,MAPK14,MAPK9,NOTCH1,PDGFD,PIK3C2B,PIK3C3,PIK3R3,PIK3R5,PIK3R6,PLG,PRKN,RALA,RAP1B,RAP2A,RBBP4,REL,ROCK2,RPS6KA2,RPS6KA3,RPS6KA4,RPS6KA6,RPS…
White Adipose Tissue Browning Pathway	4.71	ADCY1,ADCY9,ATF2,BMP7,CACNA1A,CACNA1B,CACNA1C,CACNA1E,CACNA1I,CACNA2D1,CACNA2D2,CACNA2D3,CACNA2D4,CACNB3,CACNB4,CACNG4,CREB3L2,CREB5,CTBP2,DIO2,FGFR2,FGFRL1,GPBAR1,GUCY1A2,GUCY1B1,ITPR1,ITPR3,MAPK14,NDN,NRF1,PRDM16,PRKACB,PRKAG2,PRKAR1B,PRKG1,RARB,RARG,SLC16A1,THRB
Cardiac β-adrenergic Signaling	4.33	ADCY1,ADCY9,AKAP14,AKAP6,AKAP8,CACNA1A,CACNA1B,CACNA1C,CACNA1E,CACNA2D1,CACNA2D2,CACNA2D3,CACNA2D4,CACNB3,CACNB4,CACNG4,ENPP6,GNA12,GNAO1,GNAQ,GNG2,GRK2,GRK3,GUCY1B1,PALM2AKAP2,PDE10A,PDE11A,PDE1A,PDE1C,PDE3A,PDE4B,PDE4D,PDE6B,PDE6H,PPP1R12A,PPP2R2C,PPP2R3A,PPP2R5A,PPP2R5C,PPP2R5D,PRKACB,PRKAG2,PRKAR1B,RYR2,SLC8A1,SLC8A3
RHOGDI Signaling	4.25	ACTA2,ACTG1,ACTG2,ARHGAP35,ARHGAP5,ARHGAP6,ARHGEF10,ARHGEF4,ARHGEF6,ARHGEF9,CD44,CDH10,CDH11,CDH12,CDH13,CDH15,CDH17,CDH18,CDH2,CDH23,CDH4,CDH6,CDH7,CDH9,DIRAS3,ESR1,ESR2,FNBP1,GNA12,GNAO1,GNAQ,GNG2,GRIP1,ITGA11,ITGA8,ITGAL,ITGAM,ITGB2,ITGB3,MSN,MYH11,MYH13,MYH9,MYO10,MYO18B,PAK1,PAK3,PAK5,PI4KA,PPP1R12A,RHOJ,ROCK2,WASF2
Actin Cytoskeleton Signaling	4.18	ACTA2,ACTG1,ACTG2,ARHGAP24,ARHGAP35,ARHGEF4,ARHGEF6,BAIAP2,DIAPH2,DOCK1,FGD1,FGF1,FGF10,FGF13,FGF14,FGF3,FGF5,FLNA,GIT1,GNA12,GSN,ITGA11,ITGA8,ITGAL,ITGAM,ITGB2,ITGB3,KNG1,LBP,MSN,MYH11,MYH13,MYH9,MYLK,MYO10,MYO18B,PAK1,PAK3,PAK5,PDGFD,PIK3C2B,PIK3C3,PIK3R3,PIK3R5,PIK3R6,PPP1R12A,RALA,RAP1B,RAP2A,ROCK2,SOS1,TIAM1,TIAM2,TLN2,TRIO,TTN,WASF2
Circadian Rhythm Signaling	4.13	AANAT,ADCY1,ADCY9,ATF2,BRAF,CACNA1A,CACNA1B,CACNA1C,CACNA1E,CACNA1I,CACNA2D1,CACNA2D2,CACNA2D3,CACNA2D4,CACNB3,CACNB4,CACNG4,CAMK2A,CAMK2D,CREB3L2,CREB5,CSNK1E,CTH,GAD1,GNAQ,GNG2,GRIA2,GRIA3,GRIN2A,GRIN2B,GRIN3A,GUCY1A2,GUCY1B1,GUCY2F,ITPR1,ITPR3,NTRK2,PLCB1,PLCE1,PLCL1,PLCL2,PRKACB,PRKAG2,PRKAR1B,PRKCB,PRKCE,PRKCH,PRKCQ,PRKCZ,PRKG1,RACK1,RALA,RAP1B,RAP2A,RORB,RYR1,RYR2,RYR3,TRPC6,TRPC7,VIPR2
Factors Promoting Cardiogenesis in Vertebrates	4.06	ATF2,BMP15,BMP4,BMP7,BMPR1B,BMPR2,CAMK2A,CAMK2D,CREB3L2,CREB5,CTNNB1,FZD10,FZD3,FZD5,GATA4,LRP5,LRP6,MAPK10,MAPK14,MAPK9,MEF2C,MYOCD,PLCB1,PLCE1,PLCL1,PLCL2,PRKCB,PRKCE,PRKCH,PRKCQ,PRKCZ,ROCK2,SCN5A,SMAD9,TCF4,TCF7L2,TGFBR1,WNT5B,WNT7B,WNT9A
GP6 Signaling Pathway	3.97	AKT3,APBB1IP,COL11A1,COL13A1,COL15A1,COL18A1,COL19A1,COL22A1,COL25A1,COL27A1,COL3A1,COL4A2,COL4A5,COL4A6,ITGB3,ITK,ITPR1,LAMA2,LAMA4,LAMB1,LAMB3,LCP2,PIK3C2B,PIK3C3,PIK3R3,PIK3R5,PIK3R6,PRKCB,PRKCE,PRKCH,PRKCQ,PRKCZ,RAP1B,SCHIP1,SYK
FcγRIIB Signaling in B Lymphocytes	3.97	CACNA1A,CACNA1B,CACNA1C,CACNA1E,CACNA1I,CACNA2D1,CACNA2D2,CACNA2D3,CACNA2D4,CACNB3,CACNB4,CACNG4,INPP5D,ITPR1,ITPR3,MAPK10,MAPK9,PIK3C2B,PIK3C3,PIK3R3,PIK3R5,PIK3R6,RALA,RAP1B,RAP2A,SOS1,SYK
Protein Kinase A Signaling	3.97	ADCY1,ADCY9,AKAP14,AKAP6,AKAP8,ANAPC10,ATF2,BRAF,CAMK2A,CAMK2D,CREB3L2,CREB5,CTNNB1,DCC,DUSP15,DUSP2,DUSP22,DUSP5,ENPP6,EYA1,FLNA,GLI3,GNAQ,GNG2,GRK1,GUCY1B1,HHAT,ITPR1,ITPR3,KDELR2,MTMR3,MYLK,NFATC2,NTN1,PALM2AKAP2,PDE10A,PDE11A,PDE1A,PDE1C,PDE3A,PDE4B,PDE4D,PDE6B,PDE6H,PHKA2,PLCB1,PLCE1,PLCL1,PLCL2,PPP1R12A,PRKACB,PRKAG2,PRKAR1B,PRKCB,PRKCE,PRKCH,PRKCQ,PRKCZ,PTPN21,PTPRD,PTPRE,PTPRG,PTPRJ,PTPRM…
GPCR-Mediated Nutrient Sensing in Enteroendocrine Cells	3.9	ADCY1,ADCY9,CACNA1A,CACNA1B,CACNA1C,CACNA1E,CACNA1I,CACNA2D1,CACNA2D2,CACNA2D3,CACNA2D4,CACNB3,CACNB4,CACNG4,GNAQ,GNG2,GPBAR1,GUCY1B1,ITPR1,ITPR3,PLCB1,PLCE1,PLCL1,PLCL2,PRKACB,PRKAG2,PRKAR1B,PRKCB,PRKCE,PRKCH,PRKCQ,PRKCZ,TRPM5
Regulation of the Epithelial-Mesenchymal Transition Pathway	3.8	AKT3,APH1B,BRAF,CDH12,CDH2,CTNNB1,EGFR,ETS1,FGF1,FGF10,FGF13,FGF14,FGF3,FGF5,FGFR2,FGFRL1,FZD10,FZD3,FZD5,GSC,HGF,HMGA2,LOX,NOTCH1,PARD6G,PDGFD,PIK3C2B,PIK3C3,PIK3R3,PIK3R5,PIK3R6,RALA,RAP1B,RAP2A,REL,SMAD3,SMURF1,SOS1,TCF4,TCF7L2,TGFBR1,TWIST2,TYK2,WNT5B,WNT7B,WNT9A,ZEB2
cAMP-mediated signaling	3.8	ADCY1,ADCY9,ADRA2A,ADRA2C,ADRB2,AKAP14,AKAP6,AKAP8,ATF2,BRAF,CAMK2A,CAMK2D,CHRM3,CNR1,CREB3L2,CREB5,ENPP6,FSHR,GABBR1,GABBR2,GLP1R,GNAO1,GRK2,GRM3,GRM7,GRM8,GUCY1B1,HTR1B,HTR1E,HTR4,HTR5A,MC3R,MC4R,OPRK1,PALM2AKAP2,PDE10A,PDE11A,PDE1A,PDE1C,PDE3A,PDE4B,PDE4D,PDE6B,PDE6H,PRKACB,PRKAR1B,PTGER3,RGS12,RGS14,RGS18,RGS2,RGS7,TBXA2R,VIPR2
GNRH Signaling	3.72	ADCY1,ADCY9,ATF2,CACNA1A,CACNA1B,CACNA1C,CACNA1E,CACNA1I,CACNA2D1,CACNA2D2,CACNA2D3,CACNA2D4,CACNB3,CACNB4,CACNG4,CAMK2A,CAMK2D,CREB3L2,CREB5,EGFR,GNAQ,GNG2,GUCY1B1,ITPR1,ITPR3,MAP3K14,MAPK10,MAPK14,MAPK9,PAK1,PAK3,PAK5,PLCB1,PRKACB,PRKAG2,PRKAR1B,PRKCB,PRKCE,PRKCH,PRKCQ,PRKCZ,RALA,RAP1B,RAP2A,REL,SOS1
Renin-Angiotensin Signaling	3.69	ADCY1,ADCY9,ATF2,CCL2,GNAQ,GUCY1B1,ITPR1,ITPR3,MAPK10,MAPK14,MAPK9,PAK1,PAK3,PAK5,PIK3C2B,PIK3C3,PIK3R3,PIK3R5,PIK3R6,PRKACB,PRKAG2,PRKAR1B,PRKCB,PRKCE,PRKCH,PRKCQ,PRKCZ,RALA,RAP1B,RAP2A,REL,SHC3,SOS1
Type II Diabetes Mellitus Signaling	3.69	ABCC8,ACSF2,ACSL4,ACSL5,ACSM1,AKT3,CACNA1A,CACNA1B,CACNA1C,CACNA1E,CACNA1I,CACNA2D1,CACNA2D2,CACNA2D3,CACNA2D4,CACNB3,CACNB4,CACNG4,IKBKG,ITPR1,ITPR3,MAP3K14,MAPK10,MAPK9,PIK3C2B,PIK3C3,PIK3R3,PIK3R5,PIK3R6,PRKAG2,PRKCB,PRKCE,PRKCH,PRKCQ,PRKCZ,REL,SMPD1,SOCS2,SOCS7
Signaling by Rho Family GTPases	3.38	ACTA2,ACTG1,ACTG2,ARHGEF10,ARHGEF4,ARHGEF6,ARHGEF9,BAIAP2,CDH10,CDH11,CDH12,CDH13,CDH15,CDH17,CDH18,CDH2,CDH23,CDH4,CDH6,CDH7,CDH9,DIRAS3,FNBP1,GNA12,GNAO1,GNAQ,GNG2,ITGA11,ITGA8,ITGAL,ITGAM,ITGB2,ITGB3,MAP3K20,MAPK10,MAPK9,MSN,MYLK,NOX3,PAK1,PAK3,PAK5,PARD3,PI4KA,PIK3C2B,PIK3C3,PIK3R3,PIK3R5,PIK3R6,PKN1,PPP1R12A,PRKCZ,REL,RHOJ,ROCK2,SEPTIN5,SEPTIN6,SEPTIN9
Ovarian Cancer Signaling	3.37	ABL1,AKT3,ARRB1,BRAF,CD44,CDKN2A,CTNNB1,E2F4,E2F6,EDN1,EDNRA,EGFR,FSHR,FZD10,FZD3,FZD5,HDAC1,HDAC4,HDAC7,HDAC9,PIK3C2B,PIK3C3,PIK3R3,PIK3R5,PIK3R6,PRKACB,PRKAG2,PRKAR1B,PTGS1,RALA,RAP1B,RAP2A,RBL2,TCF4,TCF7L2,VEGFC,WNT5B,WNT7B,WNT9A
Synaptic Long Term Potentiation	3.36	ADCY1,ATF2,CACNA1C,CAMK2A,CAMK2D,CREB3L2,CREB5,GNAQ,GRIA2,GRIA3,GRIN2A,GRIN2B,GRIN3A,GRM3,GRM7,GRM8,ITPR1,ITPR3,PLCB1,PLCE1,PLCL1,PLCL2,PPP1R12A,PRKACB,PRKAG2,PRKAR1B,PRKCB,PRKCE,PRKCH,PRKCQ,PRKCZ,RALA,RAP1B,RAP2A
Oxytocin In Brain Signaling Pathway	3.08	AKT3,ATF2,CACNA1A,CACNA1B,CACNA1C,CACNA1E,CACNA1I,CACNA2D1,CACNA2D2,CACNA2D3,CACNA2D4,CACNB3,CACNB4,CACNG4,CREB3L2,CREB5,EGFR,GNAO1,GNAQ,GNG2,ITPR1,ITPR3,MEF2C,NLRP12,NLRP9,PIK3C2B,PIK3C3,PIK3R3,PIK3R5,PIK3R6,PLA2G2C,PLA2G4B,PLA2R1,PNPLA3,PRKCB,PRKCE,PRKCH,PRKCQ,PRKCZ,PTGS1,RALA,RAP1B,RAP2A,RGS2,TLR4
Endothelin-1 Signaling	3.05	ADCY1,ADCY9,BRAF,CASP8,ECE1,EDN1,EDNRA,GNA12,GNAO1,GNAQ,GUCY1A2,GUCY1B1,GUCY2F,ITPR1,ITPR3,MAPK10,MAPK14,MAPK4,MAPK9,PIK3C2B,PIK3C3,PIK3R3,PIK3R5,PIK3R6,PLA2G2C,PLA2G4B,PLA2R1,PLCB1,PLCE1,PLCL1,PLCL2,PLD5,PNPLA3,PRKCB,PRKCE,PRKCH,PRKCQ,PRKCZ,PTGS1,RALA,RAP1B,RAP2A,SHC3,SOS1
Regulation Of The Epithelial Mesenchymal Transition By Growth Factors Pathway	3.05	AKT3,BRAF,CDH12,CDH2,DOCK10,EGFR,ETS1,FGF1,FGF10,FGF13,FGF14,FGF3,FGF5,FGFR2,FGFRL1,FOXO1,GSC,HGF,HMGA2,IKBKG,IL6R,MAPK10,MAPK14,MAPK9,PARD6G,PDGFD,PIK3C2B,PIK3C3,PIK3R3,PIK3R5,PIK3R6,RALA,RAP1B,RAP2A,REL,SHC3,SMAD3,SMURF1,SOS1,TGFBR1,TNFSF9,TYK2,YAP1,ZEB2
SNARE Signaling Pathway	3.04	ADCY1,ADCY9,CACNA1B,CACNA2D1,CACNA2D2,CACNB3,CACNB4,CAMK2A,CAMK2D,CPLX2,GUCY1B1,MYH11,MYH13,MYH9,MYO10,MYO18B,NAPA,NSF,PRKACB,PRKAG2,PRKAR1B,RAB6A,RAB9B,STX16,SYN2,SYT1,SYT13,SYT14,SYT16,SYT2,SYT5,SYT7,SYT9,VTI1A
Adrenomedullin signaling pathway	3	ADCY1,ADCY9,AKT3,BRAF,CFH,CTH,GAD1,GNAQ,GUCY1A2,GUCY1B1,GUCY2F,IL36G,ITPR1,ITPR3,KCNH2,KCNN3,KCNQ3,MAPK10,MAPK14,MAPK4,MAPK9,MYLK,PIK3C2B,PIK3C3,PIK3R3,PIK3R5,PIK3R6,PLCB1,PLCE1,PLCL1,PLCL2,PRKACB,PRKAG2,PRKAR1B,PRKG1,RALA,RAMP3,RAP1B,RAP2A,REL,SHC3,SOS1,TFAP2B,TFAP2D,TTN
HGF Signaling	2.95	AKT3,ATF2,CDKN2A,DOCK1,ELF4,ELF5,ETS1,HGF,ITGA11,ITGA8,ITGAL,ITGAM,ITGB2,ITGB3,MAP3K14,MAPK10,MAPK9,PAK1,PIK3C2B,PIK3C3,PIK3R3,PIK3R5,PIK3R6,PRKCB,PRKCE,PRKCH,PRKCQ,PRKCZ,RALA,RAP1B,RAP2A,RAPGEF1,SOS1
Cardiac Hypertrophy Signaling	2.89	ADCY1,ADCY9,ADRA1A,ADRA1B,ADRA2A,ADRA2C,ADRB2,ADSS2,ATF2,CACNA1A,CACNA1B,CACNA1C,CACNA1E,CACNA2D1,CACNA2D2,CACNA2D3,CACNA2D4,CACNB3,CACNB4,CACNG4,DIRAS3,FNBP1,GATA4,GNA12,GNAO1,GNAQ,GNG2,GUCY1B1,HAND2,IGF1,IL6R,MAP3K14,MAPK10,MAPK14,MAPK9,MEF2C,PIK3C2B,PIK3C3,PIK3R3,PIK3R5,PIK3R6,PLCB1,PLCE1,PLCL1,PLCL2,PRKACB,PRKAG2,PRKAR1B,RALA,RAP1B,RAP2A,RHOJ,ROCK2,SOS1,TGFBR1
Ephrin Receptor Signaling	2.87	ABL1,AKT3,ANGPT1,ATF2,CREB3L2,CREB5,CXCL12,EFNA5,EFNB1,EFNB2,EPHA3,EPHA5,EPHA8,EPHB1,EPHB3,FGF1,GNA12,GNAO1,GNAQ,GNG2,GRIN2A,GRIN2B,GRIN3A,ITGA11,ITGA8,ITGAL,ITGAM,ITGB2,ITGB3,KALRN,MAP3K14,MAP4K4,PAK1,PAK3,PAK5,PDGFD,RALA,RAP1B,RAP2A,RAPGEF1,RGS3,ROCK2,SORBS1,SOS1,VEGFC
Role of Macrophages, Fibroblasts and Endothelial Cells in Rheumatoid Arthritis	2.76	AKT3,ATF2,CAMK2A,CAMK2D,CCL2,CEBPG,CREB3L2,CREB5,CSNK1E,CTNNB1,CXCL12,DAAM1,DKK4,FZD10,FZD3,FZD5,GNAO1,GNAQ,IKBKG,IL16,IL17RA,IL1RAPL1,IL1RAPL2,IL1RL1,IL36G,IL6R,LRP5,LRP6,MAP3K14,MAPK14,MAPK9,NFATC2,PDGFD,PIK3C2B,PIK3C3,PIK3R3,PIK3R5,PIK3R6,PLCB1,PLCE1,PLCL1,PLCL2,PRKCB,PRKCE,PRKCH,PRKCQ,PRKCZ,PRSS1,PRSS2,RALA,RAP1B,RAP2A,ROCK2,ROR2,TCF4,TCF7L2,TLR1,TLR2,TLR4,TLR5,TRAF3IP2,TRAF5,VEGFC,WNT5B,WNT7…
Apelin Endothelial Signaling Pathway	2.75	ADCY1,ADCY9,AKT3,ANGPT1,AQP2,CCL2,GNA12,GNAO1,GNAQ,GNG2,GUCY1B1,HDAC4,KLF2,MAPK10,MAPK9,MEF2C,PIK3C2B,PIK3C3,PIK3R3,PIK3R5,PIK3R6,PLCB1,PRKAG2,PRKCB,PRKCE,PRKCH,PRKCQ,PRKCZ,RALA,RAP1B,RAP2A,REL,SMAD3,TEK
Melanocyte Development and Pigmentation Signaling	2.71	ADCY1,ADCY9,ATF2,CREB3L2,CREB5,DCT,GUCY1B1,MITF,PAX3,PIK3C2B,PIK3C3,PIK3R3,PIK3R5,PIK3R6,PRKACB,PRKAG2,PRKAR1B,RALA,RAP1B,RAP2A,RPS6KA2,RPS6KA3,RPS6KA4,RPS6KA6,RPS6KC1,SOS1
Hepatic Fibrosis / Hepatic Stellate Cell Activation	2.7	ACTA2,BAMBI,CCL2,CCN2,COL11A1,COL13A1,COL15A1,COL18A1,COL19A1,COL22A1,COL25A1,COL27A1,COL3A1,COL4A2,COL4A5,COL4A6,ECE1,EDN1,EDNRA,EGFR,FGF1,FGFR2,HGF,IGF1,IGFBP3,IL1RAPL1,IL1RAPL2,IL1RL1,IL4,IL6R,LBP,MYH11,MYH13,MYH9,MYO10,MYO18B,PDGFD,REL,SMAD3,TGFBR1,TIMP2,TLR4,VEGFC
Semaphorin Neuronal Repulsive Signaling Pathway	2.57	ACAN,AKT3,CD44,DPYSL3,GUCY1A2,GUCY1B1,ITGA11,ITGA8,ITGAL,ITGAM,ITGB2,ITGB3,NRP1,NRP2,PAK1,PAK3,PAK5,PDE4B,PDE4D,PIK3C2B,PIK3C3,PIK3R3,PIK3R5,PIK3R6,PLXNA1,PPP1R12A,PRKACB,PRKAG2,PRKAR1B,PRKG1,ROCK2,SEMA3E,SEMA4D,SEMA5A,SEMA6D
Agrin Interactions at Neuromuscular Junction	2.55	ACTA2,ACTG1,ACTG2,ARHGEF6,CHRNA1,DAG1,EGFR,ERBB4,LAMA2,LAMB1,MAPK10,MAPK9,PAK1,PAK3,PAK5,RALA,RAP1B,RAP2A,RAPSN,UTRN
Epithelial Adherens Junction Signaling	2.52	AKT3,ARHGAP35,BAIAP2,BMPR2,CDH2,CTNNA1,CTNNA2,CTNNB1,EGFR,FGF1,HGF,MAGI1,MAGI2,NOTCH1,PAK1,PAK3,PAK5,PPP2R2C,PPP2R3A,PPP2R5A,PPP2R5C,PPP2R5D,PRKAG2,RALA,RAP1B,RAP2A,RAPGEF1,ROCK2,SFN,TCF4,TCF7L2,TGFBR1,TIAM1,TNS1,YAP1,YWHAQ
LPS-stimulated MAPK Signaling	2.52	ATF2,IKBKG,LBP,MAP3K14,MAPK10,MAPK14,MAPK9,PAK1,PIK3C2B,PIK3C3,PIK3R3,PIK3R5,PIK3R6,PRKCB,PRKCE,PRKCH,PRKCQ,PRKCZ,RALA,RAP1B,RAP2A,REL,TLR4
Colorectal Cancer Metastasis Signaling	2.52	ADCY1,ADCY9,AKT3,ARRB1,BRAF,CTNNB1,DCC,DIRAS3,E2F4,EGFR,FNBP1,FZD10,FZD3,FZD5,GNA12,GNAO1,GNAQ,GNG2,GRK2,GRK3,GUCY1B1,IL6R,LRP5,LRP6,MAPK10,MAPK9,MSH3,PIK3C2B,PIK3C3,PIK3R3,PIK3R5,PIK3R6,PRKACB,PRKAG2,PRKAR1B,PTGER3,RALA,RAP1B,RAP2A,REL,RHOJ,SMAD3,SOS1,TCF4,TCF7L2,TGFBR1,TLR1,TLR2,TLR4,TLR5,TYK2,VEGFC,WNT5B,WNT7B,WNT9A
Paxillin Signaling	2.49	ACTA2,ACTG1,ACTG2,ARHGEF6,DOCK1,ITGA11,ITGA8,ITGAL,ITGAM,ITGB2,ITGB3,MAPK10,MAPK14,MAPK9,PAK1,PAK3,PAK5,PIK3C2B,PIK3C3,PIK3R3,PIK3R5,PIK3R6,RALA,RAP1B,RAP2A,SOS1,TLN2
Leukocyte Extravasation Signaling	2.49	ABL1,ACTA2,ACTG1,ACTG2,ARHGAP35,ARHGAP5,ARHGAP6,CD44,CLDN10,CLDN23,CLDN8,CTNNA1,CTNNA2,CTNNA3,CTNNB1,CXCL12,EDIL3,ITGAL,ITGAM,ITGB2,ITK,MAPK10,MAPK14,MAPK9,MSN,NOX3,PIK3C2B,PIK3C3,PIK3R3,PIK3R5,PIK3R6,PRKCB,PRKCE,PRKCH,PRKCQ,PRKCZ,RAP1B,RASGRP1,ROCK2,SELPLG,SIPA1,TIMP2
Glioma Signaling	2.48	ABL1,AKT3,CAMK2A,CAMK2D,CDKN2A,E2F4,E2F6,EGFR,HDAC1,HDAC4,HDAC7,HDAC9,IGF1,IGF2R,PDGFD,PIK3C2B,PIK3C3,PIK3R3,PIK3R5,PIK3R6,PRKCB,PRKCE,PRKCH,PRKCQ,PRKCZ,RALA,RAP1B,RAP2A,RBL2,SOS1
Angiopoietin Signaling	2.43	AKT3,ANGPT1,ANGPT4,DOK2,FOXO1,GRB14,IKBKG,PAK1,PAK3,PAK5,PIK3C2B,PIK3C3,PIK3R3,PIK3R5,PIK3R6,RALA,RAP1B,RAP2A,REL,SOS1,TEK
Growth Hormone Signaling	2.42	GHR,IGF1,IGFBP3,PIK3C2B,PIK3C3,PIK3R3,PIK3R5,PIK3R6,PRKCB,PRKCE,PRKCH,PRKCQ,PRKCZ,RPS6KA2,RPS6KA3,RPS6KA4,RPS6KA6,RPS6KC1,SOCS2,SOCS7
Glutamate Receptor Signaling	2.42	GLS,GNG2,GRIA2,GRIA3,GRID1,GRIK1,GRIK3,GRIK4,GRIN2A,GRIN2B,GRIN3A,GRIP1,GRM3,GRM7,GRM8,SLC17A6,SLC1A2,SLC1A3,SLC1A6
Role of NANOG in Mammalian Embryonic Stem Cell Pluripotency	2.4	AKT3,BMP15,BMP4,BMP7,BMPR1B,BMPR2,CDX2,CTNNB1,FZD10,FZD3,FZD5,GATA4,PIK3C2B,PIK3C3,PIK3R3,PIK3R5,PIK3R6,RALA,RAP1B,RAP2A,SMAD9,SOS1,TBXT,TCL1A,TYK2,WNT5B,WNT7B,WNT9A,ZFP42
Estrogen Receptor Signaling	2.39	ADCY1,ADCY9,AKT3,ATF2,CACNA1A,CACNA1B,CACNA1C,CACNA1E,CACNA2D1,CACNA2D2,CACNA2D3,CACNA2D4,CACNB3,CACNB4,CACNG4,CREB3L2,CREB5,CTBP2,EGFR,ESR1,ESR2,FOXA1,FOXO1,GNA12,GNAO1,GNAQ,GNG2,GUCY1B1,IGF1,IGF2R,MED10,MED12L,MED13,MED15,MED27,MED30,NCOA2,NDUFA10,NDUFA11,NDUFB7,NOTCH1,NR0B1,NRF1,NRIP1,PAK1,PIK3C2B,PIK3C3,PIK3R3,PIK3R5,PIK3R6,PLCB1,PLCE1,PLCL1,PLCL2,PPP1R12A,PRKACB,PRKAG2,PRKAR1B,PRKCB,PRKCE,PR…
IGF-1 Signaling	2.37	AKT3,CCN1,CCN2,CCN3,FOXO1,GRB10,IGF1,IGFBP2,IGFBP3,PIK3C2B,PIK3C3,PIK3R3,PIK3R5,PIK3R6,PRKACB,PRKAG2,PRKAR1B,PRKCZ,RALA,RAP1B,RAP2A,SFN,SOCS2,SOCS7,SOS1,YWHAQ
Tight Junction Signaling	2.35	ACTA2,ACTG1,ACTG2,AKT3,CASK,CLDN10,CLDN23,CLDN8,CPSF6,CSTF3,CTNNA1,CTNNB1,MAGI2,MYH11,MYH13,MYH9,MYLK,MYO10,MYO18B,NAPA,NSF,PPP2R2C,PPP2R3A,PPP2R5A,PPP2R5C,PPP2R5D,PRKACB,PRKAG2,PRKAR1B,PRKCZ,REL,SAFB,SMURF1,STX16,TGFBR1,TIAM1,TJP1,VAPA,VTI1A
Apelin Cardiomyocyte Signaling Pathway	2.34	AKT3,ITPR1,MAPK10,MAPK14,MAPK4,MAPK9,MYLK,PIK3C2B,PIK3C3,PIK3R3,PIK3R5,PIK3R6,PLCB1,PLCE1,PLCL1,PLCL2,PRKCB,PRKCE,PRKCH,PRKCQ,PRKCZ,SLC8A1,SLC8A3,SLC9A5,SLC9A6
Gα12/13 Signaling	2.33	AKT3,CDH10,CDH11,CDH12,CDH13,CDH15,CDH17,CDH18,CDH2,CDH23,CDH4,CDH6,CDH7,CDH9,CTNNB1,GNA12,IKBKG,MAPK10,MAPK9,MEF2C,PIK3C2B,PIK3C3,PIK3R3,PIK3R5,PIK3R6,RALA,RAP1B,RAP2A,REL,ROCK2,TBXA2R
P2Y Purigenic Receptor Signaling Pathway	2.33	ADCY1,ADCY9,AKT3,ATF2,CREB3L2,CREB5,GNAQ,GNG2,GUCY1B1,ITGB3,PIK3C2B,PIK3C3,PIK3R3,PIK3R5,PIK3R6,PLCB1,PLCE1,PLCL1,PLCL2,PRKACB,PRKAG2,PRKAR1B,PRKCB,PRKCE,PRKCH,PRKCQ,PRKCZ,RALA,RAP1B,RAP2A,REL
Non-Small Cell Lung Cancer Signaling	2.33	ABL1,AKT3,CDKN2A,E2F4,E2F6,EGFR,FHIT,HDAC1,HDAC4,HDAC7,HDAC9,ITPR1,ITPR3,PIK3C2B,PIK3C3,PIK3R3,PIK3R5,PIK3R6,RALA,RAP1B,RAP2A,RARB,RBL2,SOS1
Neuroinflammation Signaling Pathway	2.29	AKT3,APH1B,ATF2,BMPR2,CALB1,CASP8,CCL2,CREB3L2,CREB5,CTNNB1,CXCL12,GABBR1,GABBR2,GABRA5,GABRA6,GABRB1,GABRB2,GABRB3,GABRG3,GABRP,GAD1,GDNF,GJB1,GLS,GRIN2A,GRIN2B,GRIN3A,IDE,IKBKG,IL4,IL6R,KCNJ3,KCNJ5,KCNJ6,MAPK10,MAPK14,MAPK4,MAPK9,MFGE8,NFATC2,NOX3,PIK3C2B,PIK3C3,PIK3R3,PIK3R5,PIK3R6,PLA2G4B,REL,SLC1A2,SLC1A3,SLC6A1,SLC6A11,SOD2,SYK,TGFBR1,TLR1,TLR2,TLR4,TLR5,TYK2,TYROBP
PAK Signaling	2.29	ARHGAP10,ARHGEF6,DSCAM,EPHA3,EPHB3,GIT1,ITGA11,ITGA8,ITGAL,ITGAM,ITGB2,ITGB3,MAPK10,MAPK9,MYLK,PAK1,PAK3,PAK5,PDGFD,PIK3C2B,PIK3C3,PIK3R3,PIK3R5,PIK3R6,RALA,RAP1B,RAP2A,SOS1
PEDF Signaling	2.29	AKT3,CASP8,DOCK3,GDNF,HNF1B,IKBKG,MAPK14,PIK3C2B,PIK3C3,PIK3R3,PIK3R5,PIK3R6,RALA,RAP1B,RAP2A,REL,ROCK2,SERPINF1,SOD2,TCF4,TCF7L2,WASF2
Role of Osteoblasts, Osteoclasts and Chondrocytes in Rheumatoid Arthritis	2.27	ADAMTS5,AKT3,BMP15,BMP4,BMP7,BMPR1B,BMPR2,CALCR,CSNK1E,CTNNB1,DKK4,FOXO1,FZD10,FZD3,FZD5,GSN,IGF1,IKBKG,IL1RAPL1,IL1RAPL2,IL1RL1,IL36G,IL4,ITGB3,LRP5,LRP6,MAP3K14,MAPK10,MAPK14,MAPK9,NFATC2,PIK3C2B,PIK3C3,PIK3R3,PIK3R5,PIK3R6,RUNX2,SMAD9,SMURF1,TCF4,TCF7L2,TNFRSF11A,TRAF5,WNT5B,WNT7B,WNT9A
Sperm Motility	2.27	ABL1,ALK,CACNA1I,CLK3,EGFR,EPHA3,EPHA5,EPHA8,EPHB1,EPHB3,ERBB4,FGFR2,GNA12,GNAO1,GNAQ,GNG2,GUCY1A2,GUCY1B1,ITK,ITPR1,ITPR3,LMTK2,NTRK2,NTRK3,PDE1A,PDE1C,PDE4B,PDE4D,PLA2G2C,PLA2G4B,PLA2R1,PLCB1,PLCE1,PLCL1,PLCL2,PNPLA3,PRKACB,PRKAG2,PRKAR1B,PRKCB,PRKCE,PRKCH,PRKCQ,PRKCZ,PRKG1,ROR1,ROR2,SLC9A5,SYK,TEK,TYK2
Adipogenesis pathway	2.25	ATG5,BMP4,BMP7,BMPR1B,BMPR2,CTBP2,CTNNB1,DLK1,EBF1,FGF1,FGFR2,FGFRL1,FOXO1,FZD10,FZD3,FZD5,HAT1,HDAC1,HDAC4,HDAC7,HDAC9,LPL,NR2F2,RBBP4,RPS6KC1,SAP130,SMAD3,SMAD9,SREBF1,TXNIP,ZNF423
Thrombin Signaling	2.24	ADCY1,ADCY9,AKT3,ARHGEF10,ARHGEF26,ARHGEF4,ARHGEF6,ARHGEF9,CAMK2A,CAMK2D,DIRAS3,EGFR,FNBP1,GATA1,GATA4,GNA12,GNAO1,GNAQ,GNG2,GUCY1B1,ITPR1,ITPR3,MAPK14,MYLK,PIK3C2B,PIK3C3,PIK3R3,PIK3R5,PIK3R6,PLCB1,PLCE1,PLCL1,PLCL2,PPP1R12A,PRKCB,PRKCE,PRKCH,PRKCQ,PRKCZ,RALA,RAP1B,RAP2A,REL,RHOJ,ROCK2,SOS1
Chronic Myeloid Leukemia Signaling	2.24	ABL1,AKT3,CDKN2A,CTBP2,E2F4,E2F6,GAB2,HDAC1,HDAC4,HDAC7,HDAC9,IKBKG,MECOM,PIK3C2B,PIK3C3,PIK3R3,PIK3R5,PIK3R6,RALA,RAP1B,RAP2A,RBL2,REL,SMAD3,SOS1,TGFBR1
TGF-β Signaling	2.23	BMP4,BMP7,BMPR1B,BMPR2,GSC,HDAC1,INHBA,MAPK14,MAPK9,PMEPA1,RALA,RAP1B,RAP2A,RNF111,RUNX2,SKI,SMAD3,SMAD9,SMURF1,SOS1,TGFBR1,TGIF1,ZFYVE9,ZNF423
Gαs Signaling	2.18	ADCY1,ADCY9,ADRB2,ATF2,BRAF,CHRM3,CNR1,CREB3L2,CREB5,FSHR,GLP1R,GNA12,GNAO1,GNAQ,GNG2,GUCY1B1,HTR4,HTR5A,MC3R,MC4R,PRKACB,PRKAG2,PRKAR1B,RAPGEF2,RGS2,RYR1,RYR2,RYR3,VIPR2
ERK/MAPK Signaling	2.16	ATF2,BRAF,CREB3L2,CREB5,DOCK1,DUSP2,ELF4,ELF5,ESR1,ETS1,ITGA11,ITGA8,ITGAL,ITGAM,ITGB2,ITGB3,PAK1,PAK3,PAK5,PIK3C2B,PIK3C3,PIK3R3,PIK3R5,PIK3R6,PLA2G4B,PPP1R12A,PPP2R2C,PPP2R3A,PPP2R5A,PPP2R5C,PPP2R5D,PRKACB,PRKAG2,PRKAR1B,PRKCB,PRKCE,RALA,RAP1B,RAP2A,RAPGEF1,RPS6KA4,SOS1,TLN2,YWHAQ
NGF Signaling	2.16	AKT3,ATF2,CREB3L2,CREB5,IKBKG,MAP3K14,MAPK10,MAPK9,PIK3C2B,PIK3C3,PIK3R3,PIK3R5,PIK3R6,PRKCZ,RALA,RAP1B,RAP2A,REL,ROCK2,RPS6KA2,RPS6KA3,RPS6KA4,RPS6KA6,RPS6KC1,SHC3,SMPD1,SOS1,TRIO
Relaxin Signaling	2.16	ADCY1,ADCY9,AKT3,BRAF,CTH,ENPP6,GAD1,GNA12,GNAO1,GNAQ,GNG2,GUCY1A2,GUCY1B1,GUCY2F,PDE10A,PDE11A,PDE1A,PDE1C,PDE3A,PDE4B,PDE4D,PDE6B,PDE6H,PIK3C2B,PIK3C3,PIK3R3,PIK3R5,PIK3R6,PRKACB,PRKAG2,PRKAR1B,PRKCZ,RAP1B,REL
Dermatan Sulfate Biosynthesis	2.16	B3GAT2,CHST10,CHST11,CHST15,CHST2,CHST7,CHSY3,DSEL,HS3ST4,HS3ST5,HS3ST6,HS6ST2,HS6ST3,NDST3,NDST4,SULT4A1,XYLT1
BMP signaling pathway	2.12	ATF2,BMP15,BMP4,BMP7,BMPR1B,BMPR2,MAPK10,MAPK14,MAPK9,PRKACB,PRKAG2,PRKAR1B,RALA,RAP1B,RAP2A,REL,RUNX2,SMAD9,SMURF1,SOS1,SOSTDC1,ZNF423
CXCR4 Signaling	2.11	ADCY1,ADCY9,AKT3,CXCL12,DIRAS3,DOCK1,ELMO1,FNBP1,GNA12,GNAO1,GNAQ,GNG2,GUCY1B1,ITPR1,ITPR3,MAPK10,MAPK9,PAK1,PAK3,PAK5,PIK3C2B,PIK3C3,PIK3R3,PIK3R5,PIK3R6,PLCB1,PRKCB,PRKCE,PRKCH,PRKCQ,PRKCZ,RALA,RAP1B,RAP2A,RHOJ,ROCK2
ERBB Signaling	2.1	EGFR,ERBB4,FOXO1,MAPK10,MAPK14,MAPK9,PAK1,PAK3,PAK5,PIK3C2B,PIK3C3,PIK3R3,PIK3R5,PIK3R6,PRKCB,PRKCE,PRKCH,PRKCQ,PRKCZ,RALA,RAP1B,RAP2A,SOS1
Senescence Pathway	2.1	AKT3,ANAPC10,ASXL2,ASXL3,BMPR2,BRAF,CACNA1A,CACNA1B,CACNA1C,CACNA1E,CACNA2D1,CACNA2D2,CACNA2D3,CACNA2D4,CACNB3,CACNB4,CACNG4,CAPN2,CDK1,CDKN2A,E2F4,E2F6,ELF4,ELF5,EP400,ETS1,GATA4,IKBKG,ITPR3,MAPK14,MAPK4,NFATC2,PDHA1,PDK3,PIK3C2B,PIK3C3,PIK3R3,PIK3R5,PIK3R6,PPP2R2C,PPP2R3A,PPP2R5A,PPP2R5C,PPP2R5D,PRKCZ,RALA,RAP1B,RAP2A,RBL2,RPS6KA4,SMAD3,SMAD9,SOD2,SQSTM1,TGFBR1,TLR2,ZFP36L1
Role of Tissue Factor in Cancer	2.08	AKT3,ARRB1,CCN1,CCN2,CXCL1,EGFR,FGF5,GNA12,GNAQ,ITGB3,MAPK14,PAK1,PDIA6,PIK3C2B,PIK3C3,PIK3R3,PIK3R5,PIK3R6,PLCB1,RALA,RAP1B,RAP2A,RPS6KA2,RPS6KA3,RPS6KA4,RPS6KA6,VEGFC
Gαi Signaling	2.04	ADCY1,ADCY9,ADRA2A,ADRA2C,CNR1,GABBR1,GABBR2,GNA12,GNAO1,GNAQ,GNG2,GRM3,GRM7,GRM8,GUCY1B1,HTR1B,HTR1E,OPRK1,PRKACB,PRKAG2,PRKAR1B,PTGER3,RALA,RAP1B,RAP2A,RGS12,RGS14,RGS7,SHC3,SOS1,TBXA2R
Gαq Signaling	2.04	ADRA1A,ADRA1B,AKT3,AVPR1A,CALCR,CHRM3,DIRAS3,FNBP1,GNA12,GNAO1,GNAQ,GNG2,GRK2,HTR2C,IKBKG,ITPR1,ITPR3,NFATC2,PIK3C2B,PIK3C3,PIK3R3,PIK3R5,PIK3R6,PLCB1,PLD5,PRKCB,PRKCE,PRKCH,PRKCQ,PRKCZ,REL,RGS18,RGS2,RGS7,RHOJ,ROCK2
p70S6K Signaling	2.01	AKT3,EGFR,GNAQ,IL4,PIK3C2B,PIK3C3,PIK3R3,PIK3R5,PIK3R6,PLCB1,PLCE1,PLCL1,PLCL2,PPP2R2C,PPP2R3A,PPP2R5A,PPP2R5C,PPP2R5D,PRKCB,PRKCE,PRKCH,PRKCQ,PRKCZ,RALA,RAP1B,RAP2A,SFN,SOS1,SYK,YWHAQ
UVB-Induced MAPK Signaling	2	EGFR,MAPK10,MAPK14,MAPK9,PIK3C2B,PIK3C3,PIK3R3,PIK3R5,PIK3R6,PRKCB,PRKCE,PRKCH,PRKCQ,PRKCZ,RPS6KA3
Role of IL-17F in Allergic Inflammatory Airway Diseases	2	ATF2,CCL2,CCL4,CREB3L2,CREB5,CXCL1,IGF1,IL17RA,REL,RPS6KA2,RPS6KA3,RPS6KA4,RPS6KA6,TRAF3IP2
Dermatan Sulfate Biosynthesis (Late Stages)	2	CHST10,CHST11,CHST15,CHST2,CHST7,DSEL,HS3ST4,HS3ST5,HS3ST6,HS6ST2,HS6ST3,NDST3,NDST4,SULT4A1
IL-3 Signaling	1.96	AKT3,FOXO1,GAB2,INPP5D,PAK1,PIK3C2B,PIK3C3,PIK3R3,PIK3R5,PIK3R6,PRKCB,PRKCE,PRKCH,PRKCQ,PRKCZ,RALA,RAP1B,RAP2A,RAPGEF1,SOS1
MSP-RON Signaling Pathway	1.94	ACTA2,ACTG1,ACTG2,CCL2,F11,ITGAM,ITGB2,PIK3C2B,PIK3C3,PIK3R3,PIK3R5,PIK3R6,PRKCZ,RPS6KA2,TLR2,TLR4
Chondroitin Sulfate Biosynthesis	1.94	B3GAT2,CHST10,CHST11,CHST15,CHST2,CHST7,CHSY3,HS3ST4,HS3ST5,HS3ST6,HS6ST2,HS6ST3,NDST3,NDST4,SULT4A1,XYLT1
α-Adrenergic Signaling	1.92	ADCY1,ADCY9,ADRA1A,ADRA2A,GNA12,GNAO1,GNAQ,GNG2,GUCY1B1,ITPR1,ITPR3,PHKA2,PRKACB,PRKAG2,PRKAR1B,PRKCB,PRKCE,PRKCH,PRKCQ,PRKCZ,RALA,RAP1B,RAP2A,SLC8A1,SLC8A3
Telomerase Signaling	1.92	ABL1,AKT3,EGFR,ELF4,ELF5,ETS1,HDAC1,HDAC4,HDAC7,HDAC9,IL2,PIK3C2B,PIK3C3,PIK3R3,PIK3R5,PIK3R6,PPP2R2C,PPP2R3A,PPP2R5A,PPP2R5C,PPP2R5D,RALA,RAP1B,RAP2A,SOS1
Prostate Cancer Signaling	1.91	ABL1,AKT3,AR,ATF2,CREB3L2,CREB5,CTNNB1,E2F4,E2F6,FOXO1,HDAC1,HDAC4,HDAC7,HDAC9,PIK3C2B,PIK3C3,PIK3R3,PIK3R5,PIK3R6,RALA,RAP1B,RAP2A,RBL2,REL,SOS1,SRD5A1
FGF Signaling	1.89	AKT3,ATF2,CREB3L2,CREB5,FGF1,FGF10,FGF13,FGF14,FGF3,FGF5,FGFR2,FGFRL1,HGF,ITPR1,MAPK14,PIK3C2B,PIK3C3,PIK3R3,PIK3R5,PIK3R6,SOS1
GPCR-Mediated Integration of Enteroendocrine Signaling Exemplified by an L Cell	1.89	ADCY1,ADCY9,ADRB2,CALCA,CCKAR,GAL,GIPR,GLP1R,GNAQ,GUCY1B1,ITPR1,ITPR3,PLCB1,PLCE1,PLCL1,PLCL2,PRKACB,PRKAG2,PRKAR1B
CDK5 Signaling	1.87	ABL1,ADCY1,ADCY9,CABLES1,CACNA1A,GUCY1B1,LAMA2,LAMB1,LAMB3,MAPK10,MAPK14,MAPK4,MAPK9,NTRK2,PPP1R12A,PPP2R2C,PPP2R3A,PPP2R5A,PPP2R5C,PPP2R5D,PRKACB,PRKAG2,PRKAR1B,RALA,RAP1B,RAP2A
Role Of Osteoclasts In Rheumatoid Arthritis Signaling Pathway	1.87	ADAM2,ADAM29,ADAM7,AKT3,ATF2,BRAF,CALCR,COL11A1,COL13A1,COL15A1,COL18A1,COL19A1,COL22A1,COL25A1,COL27A1,COL3A1,COL4A2,COL4A5,COL4A6,CREB3L2,CREB5,CTNNA1,CTNNA2,CTNNA3,CTNNB1,DIRAS3,FNBP1,FOXO1,GSN,IKBKG,IL1RAPL1,IL1RAPL2,IL1RL1,IL4,ITGB3,LCP2,MAP3K14,MAPK10,MAPK14,MAPK9,MITF,PIK3C2B,PIK3C3,PIK3R3,PIK3R5,PIK3R6,RALA,RAP1B,RAP2A,RHOJ,SHC3,SOS1,SYK,TLR4,TNFRSF11A,TRAF5,TYROBP
Endocannabinoid Developing Neuron Pathway	1.86	ADCY1,ADCY9,AKT3,ATF2,BRAF,CNR1,CREB3L2,CREB5,CTNNB1,GNAO1,GNG2,GUCY1B1,MAPK10,MAPK14,MAPK4,MAPK9,PIK3C2B,PIK3C3,PIK3R3,PIK3R5,PIK3R6,PRKACB,PRKAG2,PRKAR1B,RALA,RAP1B,RAP2A,STMN2
UVA-Induced MAPK Signaling	1.86	CYCS,EGFR,MAPK10,MAPK14,MAPK9,PIK3C2B,PIK3C3,PIK3R3,PIK3R5,PIK3R6,PLCB1,PLCE1,PLCL1,PLCL2,RALA,RAP1B,RAP2A,RPS6KA2,RPS6KA3,RPS6KA4,RPS6KA6,RPS6KC1,SMPD1
Mouse Embryonic Stem Cell Pluripotency	1.85	AKT3,BMP4,BMPR2,CTNNB1,FZD10,FZD3,FZD5,ID3,MAPK14,PIK3C2B,PIK3C3,PIK3R3,PIK3R5,PIK3R6,RALA,RAP1B,RAP2A,SMAD9,SOS1,TBXT,TCF4,TCF7L2,TYK2,ZFP42
Leptin Signaling in Obesity	1.84	ADCY1,ADCY9,AKT3,FOXO1,GUCY1B1,NPY,PDE3A,PIK3C2B,PIK3C3,PIK3R3,PIK3R5,PIK3R6,PLCB1,PLCE1,PLCL1,PLCL2,PRKACB,PRKAG2,PRKAR1B
CCR3 Signaling in Eosinophils	1.82	CCL24,GNA12,GNAO1,GNAQ,GNG2,ITPR1,ITPR3,MAPK14,MYLK,PAK1,PAK3,PAK5,PIK3C2B,PIK3C3,PIK3R3,PIK3R5,PIK3R6,PLA2G4B,PLCB1,PPP1R12A,PRKCB,PRKCE,PRKCH,PRKCQ,PRKCZ,RALA,RAP1B,RAP2A,ROCK2
MSP-RON Signaling In Cancer Cells Pathway	1.82	ACTA2,AKT3,ATF2,BRAF,CREB3L2,CREB5,CTNNB1,EGFR,ELF4,ELF5,ETS1,F11,FLNA,PIK3C2B,PIK3C3,PIK3R3,PIK3R5,PIK3R6,RALA,RAP1B,RAP2A,REL,RPS6KA2,RPS6KA3,SFN,SOS1,TCF4,TCF7L2,VEGFC,YWHAQ
FLT3 Signaling in Hematopoietic Progenitor Cells	1.82	AKT3,ATF2,CREB3L2,CREB5,GAB2,INPP5D,MAPK14,PIK3C2B,PIK3C3,PIK3R3,PIK3R5,PIK3R6,RALA,RAP1B,RAP2A,RPS6KA2,RPS6KA3,RPS6KA4,RPS6KA6,SOS1
Chondroitin Sulfate Biosynthesis (Late Stages)	1.79	CHST10,CHST11,CHST15,CHST2,CHST7,CHSY3,HS3ST4,HS3ST5,HS3ST6,HS6ST2,HS6ST3,NDST3,NDST4,SULT4A1
WNT/Ca+ pathway	1.79	ATF2,CAMK2A,CREB3L2,CREB5,FZD10,FZD3,FZD5,NFATC2,PDE6B,PDE6H,PLCB1,PLCE1,PLCL1,PLCL2,REL,ROR1,WNT5B
Human Embryonic Stem Cell Pluripotency	1.76	AKT3,BMP15,BMP4,BMP7,BMPR1B,BMPR2,CTNNB1,FGFR2,FGFRL1,FOXO1,FZD10,FZD3,FZD5,GNA12,GNAO1,GNAQ,GNG2,INHBA,NTRK2,NTRK3,PDGFD,PIK3C2B,PIK3C3,PIK3R3,PIK3R5,PIK3R6,S1PR2,SMAD3,TCF4,TCF7L2,TGFBR1,WNT5B,WNT7B,WNT9A
Melatonin Signaling	1.76	BRAF,CAMK2A,CAMK2D,GNAO1,GNAQ,PLCB1,PLCE1,PLCL1,PLCL2,PRKACB,PRKAG2,PRKAR1B,PRKCB,PRKCE,PRKCH,PRKCQ,PRKCZ,RORB
UVC-Induced MAPK Signaling	1.72	BRAF,EGFR,MAPK10,MAPK14,MAPK9,PRKCB,PRKCE,PRKCH,PRKCQ,PRKCZ,RALA,RAP1B,RAP2A,SMPD1
Pulmonary Healing Signaling Pathway	1.69	ACKR3,BMP4,BMPR1B,BMPR2,BRAF,CHRNA7,CTNNB1,CXCL12,DLK1,EGFR,FGF10,FGFR2,FZD10,FZD3,FZD5,MAPK10,MAPK14,MAPK9,NOTCH1,PRKAG2,PRKCB,PRKCE,PRKCH,PRKCQ,PRKCZ,RALA,RAP1B,RAP2A,SMAD9,SOS1,TCF4,TCF7L2,TLR2,TLR4,VEGFC,WNT5B,WNT7B,WNT9A,YAP1
Huntington's Disease Signaling	1.68	AKT3,ATF2,CACNA1B,CAPN2,CASP8,CLTC,CLTCL1,CPLX2,CREB3L2,CREB5,CYCS,DNM1L,DNM3,DYNC1I2,EGFR,GLS,GNAQ,GNG2,GRIN2B,HDAC1,HDAC4,HDAC7,HDAC9,IGF1,ITPR1,MAPK9,NAPA,NSF,PIK3C2B,PIK3C3,PIK3R3,PIK3R5,PIK3R6,PLCB1,PRKCB,PRKCE,PRKCH,PRKCQ,PRKCZ,PSMA8,PSMB10,PSMB11,PSMC1,PSMD14,PSMD3,RPH3A,SDHC,SGK1,SHC3,SOS1,STX16,VTI1A
Thyroid Cancer Signaling	1.68	AKT3,ALK,BRAF,CTNNB1,FOXO1,GDNF,IGF1,NTRK2,NTRK3,PIK3C2B,PIK3C3,PIK3R3,PIK3R5,PIK3R6,RALA,RAP1B,RAP2A,TCF4,TCF7L2
PTEN Signaling	1.67	AKT3,BMPR1B,BMPR2,EGFR,FGFR2,FOXO1,GHR,IGF2R,IKBKG,INPP5D,ITGA11,ITGA8,ITGAL,ITGAM,ITGB2,ITGB3,MAGI1,MAGI2,MAST2,NTRK2,NTRK3,PIK3R3,PIK3R5,PRKCZ,RALA,RAP1B,RAP2A,REL,SOS1,TGFBR1,TNFRSF11A
ERBB4 Signaling	1.67	APH1B,ERBB4,PIK3C2B,PIK3C3,PIK3R3,PIK3R5,PIK3R6,PRKCB,PRKCE,PRKCH,PRKCQ,PRKCZ,RALA,RAP1B,RAP2A,SOS1,YAP1
Androgen Signaling	1.66	AR,CACNA1A,CACNA1B,CACNA1C,CACNA1E,CACNA1I,CACNA2D1,CACNA2D2,CACNA2D3,CACNA2D4,CACNB3,CACNB4,CACNG4,GNA12,GNAO1,GNAQ,GNG2,GTF2E1,GTF2E2,ITPR1,ITPR3,NCOA2,PRKACB,PRKAG2,PRKAR1B,PRKCB,PRKCE,PRKCH,PRKCQ,PRKCZ,REL,SMAD3,TAF1,TAF1L
Prolactin Signaling	1.65	KCNMA1,KCNMB1,KCNMB4,KCNU1,PIK3C2B,PIK3C3,PIK3R3,PIK3R5,PIK3R6,PRKCB,PRKCE,PRKCH,PRKCQ,PRKCZ,PRLR,RALA,RAP1B,RAP2A,SOCS2,SOCS7,SOS1
ERK5 Signaling	1.65	ATF2,CREB3L2,CREB5,EGFR,GNA12,GNAQ,MEF2C,RALA,RAP1B,RAP2A,RPS6KA2,RPS6KA3,RPS6KA4,RPS6KA6,RPS6KC1,SFN,SGK1,YWHAQ
ILK Signaling	1.64	ACTA2,ACTG1,ACTG2,AKT3,ARHGEF6,ATF2,CREB3L2,CREB5,CTNNB1,DIRAS3,DOCK1,FERMT2,FLNA,FNBP1,ITGB2,ITGB3,MAPK10,MAPK9,MYH11,MYH13,MYH9,MYO10,MYO18B,PIK3C2B,PIK3C3,PIK3R3,PIK3R5,PIK3R6,PPP1R12A,PPP2R2C,PPP2R3A,PPP2R5A,PPP2R5C,PPP2R5D,REL,RHOJ,RPS6KA4,RSU1,VEGFC
CLEAR Signaling Pathway	1.64	AKT3,ATF2,ATP6AP1,ATP6V0D1,ATP6V1G3,BLOC1S3,BMPR1B,BMPR2,CREB3L2,CREB5,EGFR,FGFR2,GHR,HGF,IGF1,IGF2R,ITPR1,ITPR3,KCNIP3,LAMP1,MAPK14,MAPK4,MAPK9,MITF,NTRK2,NTRK3,PPP2R2C,PPP2R3A,PPP2R5A,PPP2R5C,PPP2R5D,PRKAG2,PRKCB,PRKCE,PRKCH,PRKCQ,PRKCZ,PRKN,RALA,RAP1B,RAP2A,RHEB,RRAGC,SCPEP1,SFN,TGFBR1,TLR1,TLR2,TLR4,TLR5,TNFRSF11A,YWHAQ
Glioblastoma Multiforme Signaling	1.6	AKT3,CDKN2A,CTNNB1,DIRAS3,E2F4,E2F6,EGFR,FNBP1,FOXO1,FZD10,FZD3,FZD5,IGF1,ITPR1,ITPR3,PDGFD,PIK3C2B,PIK3C3,PIK3R3,PIK3R5,PIK3R6,PLCB1,PLCE1,PLCL1,PLCL2,RALA,RAP1B,RAP2A,RHOJ,SHC3,SOS1,WNT5B,WNT7B,WNT9A
Virus Entry via Endocytic Pathways	1.6	ABL1,ACTA2,ACTG1,ACTG2,CLTC,CLTCL1,FLNA,ITGB2,ITGB3,PIK3C2B,PIK3C3,PIK3R3,PIK3R5,PIK3R6,PRKCB,PRKCE,PRKCH,PRKCQ,PRKCZ,RALA,RAP1B,RAP2A,TFRC
Cardiomyocyte Differentiation via BMP Receptors	1.58	ATF2,BMP4,BMP7,BMPR1B,BMPR2,GATA4,MEF2C,SMAD9
STAT3 Pathway	1.56	BMPR1B,BMPR2,EGFR,FGFR2,GHR,HGF,IGF1,IGF2R,IL13RA1,IL13RA2,IL17RA,IL1RL1,IL5RA,IL6R,MAP3K20,MAPK10,MAPK14,MAPK9,NTRK2,NTRK3,RALA,RAP1B,RAP2A,SOCS2,SOCS7,TGFBR1,TNFRSF11A,TYK2
Osteoarthritis Pathway	1.56	ACAN,ADAMTS5,ANKH,ANXA5,ATF2,BMPR2,CASP8,CREB3L2,CREB5,CTNNA1,CTNNA2,CTNNB1,FZD10,FZD3,FZD5,GLI2,GLI3,HDAC4,IL1RAPL1,IL1RAPL2,IL1RL1,ITGA11,ITGA8,ITGAL,ITGAM,ITGB2,ITGB3,MEF2C,NKX3-2,NOTCH1,PRKAG2,RARRES2,REL,RUNX2,S1PR2,SLC39A8,SMAD3,SMAD9,TCF4,TCF7L2,TGFBR1,TLR2,TLR4,VEGFC
GDNF Family Ligand-Receptor Interactions	1.55	DOK2,DOK5,DOK6,GDNF,GFRA1,ITPR1,ITPR3,MAPK10,MAPK9,PIK3C2B,PIK3C3,PIK3R3,PIK3R5,PIK3R6,RALA,RAP1B,RAP2A,SOS1
Macropinocytosis Signaling	1.55	HGF,ITGB2,ITGB3,PAK1,PDGFD,PIK3C2B,PIK3C3,PIK3R3,PIK3R5,PIK3R6,PRKCB,PRKCE,PRKCH,PRKCQ,PRKCZ,RALA,RAP1B,RAP2A
Pyridoxal 5'-phosphate Salvage Pathway	1.54	ADPGK,BRAF,CDK1,GRK5,MAK,MAPK9,PAK1,PAK3,PAK5,PKN1,PRKCE,PRKCH,PRKCQ,PRKX,SGK1,TTK
Xenobiotic Metabolism PXR Signaling Pathway	1.54	ABCC3,ALDH1A1,ALDH1A2,CAMK2A,CAMK2D,Ces1e,CES5A,CHST10,CHST11,CHST15,CHST2,CHST7,GRIP1,GSTZ1,HS3ST4,HS3ST5,HS3ST6,HS6ST2,HS6ST3,MAOA,MGST1,NDST3,NDST4,NRIP1,PPM1A,PPP1R12A,PRKACB,PRKAG2,PRKAR1B,PRKCB,PRKCE,PRKCH,PRKCQ,PRKCZ,SNW1,SULT4A1,UGT2B4
WNT/β-catenin Signaling	1.5	AKT3,AXIN2,BMPR2,CD44,CDH12,CDH2,CDKN2A,CSNK1E,CTNNB1,DKK4,FZD10,FZD3,FZD5,GNAO1,GNAQ,HDAC1,KREMEN2,LRP5,LRP6,PPP2R2C,PPP2R3A,PPP2R5A,PPP2R5C,PPP2R5D,RARB,RARG,SOX11,TCF4,TCF7L2,TGFBR1,TLE4,WNT5B,WNT7B,WNT9A
2-ketoglutarate Dehydrogenase Complex	1.5	DHTKD1,DLST,OGDH
Aldosterone Signaling in Epithelial Cells	1.5	ASIC2,ASIC3,DNAJC1,DNAJC18,DNAJC8,HSPA12A,ITPR1,ITPR3,KCNMA1,KCNMB1,KCNMB4,KCNU1,PI4KA,PIK3C2B,PIK3C3,PIK3R3,PIK3R5,PIK3R6,PLCB1,PLCE1,PLCL1,PLCL2,PRKCB,PRKCE,PRKCH,PRKCQ,PRKCZ,SASS6,SCNN1G,SGK1,SLC12A1,SOS1,TRAP1
eNOS Signaling	1.48	ADCY1,ADCY9,AKT3,AQP2,CASP8,CHRNA1,CHRNA6,CHRNA7,ESR1,ESR2,GNAQ,GUCY1A2,GUCY1B1,ITPR1,ITPR3,KNG1,PIK3C2B,PIK3C3,PIK3R3,PIK3R5,PIK3R6,PRKACB,PRKAG2,PRKAR1B,PRKCB,PRKCE,PRKCH,PRKCQ,PRKCZ,PRKG1,VEGFC
Cholecystokinin/Gastrin-mediated Signaling	1.48	ATF2,DIRAS3,EGFR,FNBP1,GNA12,GNAQ,IL36G,ITPR1,ITPR3,MAPK10,MAPK14,MAPK9,MEF2C,PLCB1,PRKCB,PRKCE,PRKCH,PRKCQ,PRKCZ,RALA,RAP1B,RAP2A,RHOJ,ROCK2,SOS1
Sonic Hedgehog Signaling	1.47	CDK1,GLI2,GLI3,GRK2,HHIP,PRKACB,PRKAG2,PRKAR1B,SHH
NF-κB Activation by Viruses	1.45	AKT3,IKBKG,ITGB3,MAP3K14,PIK3C2B,PIK3C3,PIK3R3,PIK3R5,PIK3R6,PRKCB,PRKCE,PRKCH,PRKCQ,PRKCZ,RALA,RAP1B,RAP2A,REL
VEGF Family Ligand-Receptor Interactions	1.45	AKT3,NRP1,NRP2,PIK3C2B,PIK3C3,PIK3R3,PIK3R5,PIK3R6,PLA2G4B,PRKCB,PRKCE,PRKCH,PRKCQ,PRKCZ,RALA,RAP1B,RAP2A,SOS1,VEGFC
Pancreatic Adenocarcinoma Signaling	1.45	ABL1,AKT3,CDKN2A,E2F4,E2F6,EGFR,HDAC1,HDAC4,HDAC7,HDAC9,MAPK10,MAPK9,NOTCH1,PIK3C2B,PIK3C3,PIK3R3,PIK3R5,PIK3R6,PLD5,RALA,RBL2,REL,SMAD3,TGFBR1,TYK2,VEGFC
Small Cell Lung Cancer Signaling	1.44	ABL1,AKT3,BID,CYCS,E2F4,E2F6,FHIT,HDAC1,HDAC4,HDAC7,HDAC9,IKBKG,PIK3C2B,PIK3C3,PIK3R3,PIK3R5,PIK3R6,RARB,RBL2,REL,TRAF5
Serotonin Receptor Signaling	1.43	ADCY1,ADCY9,DDC,GUCY1B1,HTR1B,HTR1E,HTR2C,HTR4,HTR5A,MAOA,PCBD1,TPH2
14-3-3-mediated Signaling	1.41	AKT3,FOXO1,MAPK10,MAPK9,PIK3C2B,PIK3C3,PIK3R3,PIK3R5,PIK3R6,PLCB1,PLCE1,PLCL1,PLCL2,PRKCB,PRKCE,PRKCH,PRKCQ,PRKCZ,RALA,RAP1B,RAP2A,SFN,TP73,TUBA8,YAP1,YWHAQ
CNTF Signaling	1.36	PIK3C2B,PIK3C3,PIK3R3,PIK3R5,PIK3R6,RALA,RAP1B,RAP2A,RPS6KA2,RPS6KA3,RPS6KA4,RPS6KA6,SOS1,TYK2
Granzyme B Signaling	1.36	BID,CASP8,CYCS,DFFA,LMNB1,PRF1
Parkinson's Signaling	1.36	CYCS,MAPK14,PRKN,SEPTIN5,SNCAIP,UCHL1
HIPPO signaling	1.36	AMOT,CD44,CSNK1E,DLG2,DLG3,DLG5,PARD3,PPP1R12A,PPP2R2C,PPP2R3A,PPP2R5A,PPP2R5C,PPP2R5D,SFN,SMAD3,TEAD1,TP53BP2,YAP1,YWHAQ
Thrombopoietin Signaling	1.35	GAB2,PIK3C2B,PIK3C3,PIK3R3,PIK3R5,PIK3R6,PRKCB,PRKCE,PRKCH,PRKCQ,PRKCZ,RALA,RAP1B,RAP2A,SOS1
Xenobiotic Metabolism Signaling	1.35	ABCC3,ALDH1A1,ALDH1A2,CAMK2A,CAMK2D,Ces1e,CES5A,CHST10,CHST11,CHST15,CHST2,CHST7,GRIP1,GSTZ1,HDAC4,HS3ST4,HS3ST5,HS3ST6,HS6ST2,HS6ST3,MAOA,MAP3K14,MAPK14,MAPK9,MGMT,MGST1,NDST3,NDST4,NRIP1,PIK3C2B,PIK3C3,PIK3R3,PIK3R5,PIK3R6,PPP2R2C,PPP2R3A,PPP2R5A,PPP2R5C,PPP2R5D,PRKCB,PRKCE,PRKCH,PRKCQ,PRKCZ,RALA,RAP1B,RAP2A,REL,SNW1,SULT4A1,UGT2B4
Integrin Signaling	1.34	ABL1,ACTA2,ACTG1,ACTG2,AKT3,ARF4,ARHGAP5,BRAF,CAPN2,DIRAS3,DOCK1,FNBP1,GIT1,GSN,ITGA11,ITGA8,ITGAL,ITGAM,ITGB2,ITGB3,MYLK,PAK1,PAK3,PAK5,PIK3C2B,PIK3C3,PIK3R3,PIK3R5,PIK3R6,PPP1R12A,RALA,RAP1B,RAP2A,RAPGEF1,RHOJ,SOS1,TLN2,TSPAN5,TTN
Sertoli Cell-Sertoli Cell Junction Signaling	1.33	ACTA2,ACTG1,ACTG2,AKT3,ATF2,CLDN10,CLDN23,CLDN8,CTNNA1,CTNNA2,CTNNB1,GUCY1A2,GUCY1B1,ITGA11,ITGA8,ITGAL,ITGAM,ITGB2,ITGB3,MAGI2,MAP3K14,MAP3K20,MAPK10,MAPK14,MAPK9,PALS2,PLS1,PRKACB,PRKAG2,PRKAR1B,PRKG1,RALA,RAP1B,RAP2A,SORBS1,SPTBN1,TJP1,TUBA8
