## Supplementary Table 5 for "Persistent transcriptomic changes following repeated exposure to wood smoke in non-human primate airway epithelial cells"

### Sheet: supplementary Table 5A
Ensembl	Gene symbol	% difference in methylation	annotation	RNAseq log2FC
ENSMMUG00000022730	CYP3A5	39	Intron	-0.426608
ENSMMUG00000015396	WDR13	-27	Intron	0.645921
ENSMMUG00000001325	WNT5B	-24	Intron	-0.295139
ENSMMUG00000020965	EFNB1	-27	Intron	-0.332569
ENSMMUG00000020208	ELOVL4	-19	Distal Intergenic	0.295494
ENSMMUG00000020515	ADGRG2	14	Distal Intergenic	0.301207
ENSMMUG00000015264	ZNF185	-22	Promoter	-0.265478
ENSMMUG00000002114	TFRC	23	Distal Intergenic	0.900465
ENSMMUG00000017631	GPRC5A	-27	Distal Intergenic	-0.638106
ENSMMUG00000008231	GNL3L	-17	Distal Intergenic	0.343266
ENSMMUG00000022017	RARG	-28	Exon	-0.278976
ENSMMUG00000019330	RBMS2	-19	Intron	-0.341175
ENSMMUG00000016608	USP11	13	Exon	0.354386
ENSMMUG00000057345	CPPED1	-20	Intron	0.382266
ENSMMUG00000022248	KHDRBS3	-23	Intron	-0.522713
ENSMMUG00000021653	AARS1	31	Intron	0.298644
ENSMMUG00000004001	SYT2	19	Intron	0.28829
ENSMMUG00000022222	IL17RA	-24	Distal Intergenic	-0.308319
ENSMMUG00000015396	WDR13	-15	Promoter	0.645921
ENSMMUG00000000151	TMPRSS6	18	Distal Intergenic	-0.312721
ENSMMUG00000045449	GLCCI1	17	Distal Intergenic	0.343904
ENSMMUG00000063324	0	-19	Distal Intergenic	-0.367115
ENSMMUG00000043586	ID3	-19	Distal Intergenic	-0.612779
ENSMMUG00000044121	MKI67	-15	Intron	0.535022
ENSMMUG00000004735	OSBPL9	-15	Intron	0.265718
ENSMMUG00000023225	E2F6	-21	Distal Intergenic	0.27951
ENSMMUG00000015396	WDR13	24	Intron	0.645921
ENSMMUG00000018512	GCFC2	14	Distal Intergenic	1.09609
ENSMMUG00000064452	CXorf58	-19	Intron	-0.387635
ENSMMUG00000021235	VKORC1L1	-19	Intron	0.286672
ENSMMUG00000004001	SYT2	-18	Intron	0.28829
ENSMMUG00000008231	GNL3L	-19	Intron	0.343266
ENSMMUG00000021377	SUPT3H	-22	Intron	-0.358997
ENSMMUG00000052231	BEND3	-13	Intron	0.312734
ENSMMUG00000000429	BMP4	13	Distal Intergenic	-0.552696
ENSMMUG00000001325	WNT5B	16	Distal Intergenic	-0.295139
ENSMMUG00000064452	CXorf58	-19	Distal Intergenic	-0.387635
ENSMMUG00000063324	0	-15	Distal Intergenic	-0.367115
ENSMMUG00000059153	0	-15	Distal Intergenic	-0.292064
ENSMMUG00000052252	PPP1R3F	-12	Promoter	-0.446995
ENSMMUG00000017670	PACRGL	-14	Intron	0.276585
ENSMMUG00000020965	EFNB1	-14	Intron	-0.332569
ENSMMUG00000054817	IGBP1	12	Distal Intergenic	-0.298494
ENSMMUG00000013719	NCAPG2	22	Promoter	0.365054
ENSMMUG00000015512	BAIAP2	23	Intron	-0.265726
ENSMMUG00000020515	ADGRG2	-17	Distal Intergenic	0.301207
ENSMMUG00000023139	SNRPN	-11	Promoter	-0.267007
ENSMMUG00000023172	RBM41	-13	Promoter	0.293062
ENSMMUG00000000389	NOL6	11	Exon	0.307549
ENSMMUG00000020186	SLC20A2	-13	Distal Intergenic	0.475262
ENSMMUG00000004239	FBN1	-19	Exon	0.362567
ENSMMUG00000000180	WNT7B	21	Intron	-0.407632
ENSMMUG00000043001	MFGE8	-24	Intron	-0.329694
ENSMMUG00000005250	SLC25A13	-14	Intron	0.453951
ENSMMUG00000008231	GNL3L	22	Distal Intergenic	0.343266
ENSMMUG00000020426	SERPINA1	12	Distal Intergenic	-0.30882
ENSMMUG00000008430	CACNB3	22	Exon	-0.290787
ENSMMUG00000018544	SKAP2	-15	Intron	-0.283597
ENSMMUG00000009194	ANXA5	12	Distal Intergenic	-0.284786
ENSMMUG00000022762	OMA1	13	Intron	-0.306296
ENSMMUG00000009238	IL1RL1	-14	Distal Intergenic	-0.608503
ENSMMUG00000023139	SNRPN	-16	Intron	-0.267007
ENSMMUG00000021160	ADAMTS17	-14	Intron	0.436989
ENSMMUG00000010392	GNG2	-22	Intron	0.512331
ENSMMUG00000021160	ADAMTS17	-18	Intron	0.436989
ENSMMUG00000023024	PRICKLE3	18	Promoter	-0.295875
ENSMMUG00000020515	ADGRG2	-16	Distal Intergenic	0.301207
ENSMMUG00000018094	NCL	21	Distal Intergenic	0.313081
ENSMMUG00000004633	0	-20	Distal Intergenic	0.352566
ENSMMUG00000015264	ZNF185	21	Intron	-0.265478
ENSMMUG00000002921	CPSF6	21	Distal Intergenic	0.266633
ENSMMUG00000021055	SQSTM1	15	Intron	-0.266579
ENSMMUG00000013882	SWT1	12	Intron	-0.320769
ENSMMUG00000063324	0	14	Distal Intergenic	-0.367115
ENSMMUG00000022222	IL17RA	17	Distal Intergenic	-0.308319
ENSMMUG00000014686	PANK4	24	Promoter	-0.339213
ENSMMUG00000009096	TDRKH	21	Intron	-0.332616
ENSMMUG00000012880	DTD1	-14	Intron	0.442914
ENSMMUG00000010881	CYP26A1	24	3' UTR	-0.747769
ENSMMUG00000051452	AKAP8	16	Exon	0.406323
ENSMMUG00000001325	WNT5B	-18	Intron	-0.295139
ENSMMUG00000014450	ELAC2	-14	Exon	0.321645
ENSMMUG00000059153	0	-15	Distal Intergenic	-0.292064
ENSMMUG00000059981	0	-13	Intron	-0.32106
ENSMMUG00000049590	RGS2	-12	Distal Intergenic	0.479193
ENSMMUG00000007534	PRC1	-15	Intron	0.273433
ENSMMUG00000053640	0	14	Distal Intergenic	-0.308474
ENSMMUG00000006866	CELF4	19	Exon	-1.33915
ENSMMUG00000060163	TMEM14A	15	Intron	-0.26615
ENSMMUG00000015503	ZFYVE27	-17	Exon	-0.411563
ENSMMUG00000021377	SUPT3H	13	Intron	-0.358997
ENSMMUG00000044603	ZFP36L1	15	Distal Intergenic	-0.355199
ENSMMUG00000018795	KYAT3	12	Intron	0.315153
ENSMMUG00000023167	TYW5	14	Distal Intergenic	0.32969
ENSMMUG00000059153	0	9	Distal Intergenic	-0.292064
ENSMMUG00000000429	BMP4	-19	Distal Intergenic	-0.552696
ENSMMUG00000023604	ARMCX1	-20	Promoter	0.301555
ENSMMUG00000056088	PARD6G	15	3' UTR	0.296619
ENSMMUG00000062012	0	-15	Distal Intergenic	-0.45965
ENSMMUG00000007556	KNTC1	-12	Exon	0.351516
ENSMMUG00000045449	GLCCI1	-16	Distal Intergenic	0.343904
ENSMMUG00000021516	CLU	-12	Intron	-0.292494
ENSMMUG00000023104	ELMO1	15	Intron	0.719962
ENSMMUG00000023151	KIF15	-12	3' UTR	0.267972
ENSMMUG00000013536	PFAS	11	Exon	0.311164
ENSMMUG00000012054	ACTG1	-11	Promoter	-0.458761
ENSMMUG00000001927	XRCC5	10	Exon	0.309202
ENSMMUG00000013557	MCC	-11	Intron	0.295441
ENSMMUG00000052252	PPP1R3F	-12	Intron	-0.446995

### Sheet: supplementary Table 5B
Ensembl	Gene symbol	log2FC RNAseq recovery	% difference in methylation	annotation
ENSMMUG00000022950	SOBP	0.344499	-30	Exon
ENSMMUG00000044784	SPRED2	-0.327476	-25	Distal Intergenic
ENSMMUG00000001325	WNT5B	-0.555216	-24	Intron
ENSMMUG00000043637	TMEM212	0.294674	-18	Distal Intergenic
ENSMMUG00000015302	HK1	-0.305208	19	Intron
ENSMMUG00000020965	EFNB1	-0.281233	-27	Intron
ENSMMUG00000057900		-0.795654	-23	Distal Intergenic
ENSMMUG00000002424	FBLN1	-0.768351	17	Intron
ENSMMUG00000004335	APOOL	0.273191	19	Distal Intergenic
ENSMMUG00000011898	PCDH7	-0.328006	13	Promoter
ENSMMUG00000003399	ISCA1	0.313664	26	Promoter
ENSMMUG00000015653	MSN	-0.439699	19	Intron
ENSMMUG00000011078	PCDH19	-0.598499	12	Distal Intergenic
ENSMMUG00000002847	REXO1	-0.296195	-27	Intron
ENSMMUG00000004472	COL18A1	-0.767112	19	Intron
ENSMMUG00000019485	MNS1	0.315984	-17	Intron
ENSMMUG00000006876	TSPAN7	0.405374	17	Intron
ENSMMUG00000017631	GPRC5A	-0.329711	-27	Distal Intergenic
ENSMMUG00000017198	KCNS3	-0.411714	23	Promoter
ENSMMUG00000016608	USP11	-0.389883	13	Exon
ENSMMUG00000019550	CCNG1	0.322071	-22	Distal Intergenic
ENSMMUG00000017886	FBXO10	-0.33506	26	Distal Intergenic
ENSMMUG00000017768	PPID	0.298378	12	Exon
ENSMMUG00000013668	FLNA	-0.426977	-14	Exon
ENSMMUG00000013668	FLNA	-0.426977	21	Exon
ENSMMUG00000004001	SYT2	-0.387	19	Intron
ENSMMUG00000011574	CAVIN2	-0.341352	16	Distal Intergenic
ENSMMUG00000020513	PHKA2	-0.610569	-19	Exon
ENSMMUG00000015653	MSN	-0.439699	-21	Intron
ENSMMUG00000013100	LRP4	-0.427455	-10	Exon
ENSMMUG00000015653	MSN	-0.439699	20	Intron
ENSMMUG00000018744	DNAJC18	-0.432619	15	Promoter
ENSMMUG00000009421	WDFY2	-0.578003	18	Intron
ENSMMUG00000053241	SNRPG	0.394014	25	Promoter
ENSMMUG00000007367	RARB	-0.966856	-18	Intron
ENSMMUG00000043586	ID3	-0.407063	-19	Distal Intergenic
ENSMMUG00000014529	TMEM26	0.450329	20	Distal Intergenic
ENSMMUG00000007240	TENM3	-0.343582	15	Intron
ENSMMUG00000044121	MKI67	-1.0748	-15	Intron
ENSMMUG00000011309	ADPGK	0.267273	-27	Distal Intergenic
ENSMMUG00000003355	LDAH	0.279355	19	Distal Intergenic
ENSMMUG00000022589	PMEPA1	-0.975471	10	Intron
ENSMMUG00000016547	MOB4	0.263712	-23	Distal Intergenic
ENSMMUG00000000712	CDH6	-0.3367	-10	Distal Intergenic
ENSMMUG00000021942	ANKH	-0.322465	-15	Intron
ENSMMUG00000008113	PLEKHM3	-0.310883	-13	Exon
ENSMMUG00000022282	COL4A2	-1.10013	15	Intron
ENSMMUG00000004001	SYT2	-0.387	-18	Intron
ENSMMUG00000006876	TSPAN7	0.405374	18	Intron
ENSMMUG00000020180	CETN3	0.300188	21	Distal Intergenic
ENSMMUG00000013045	CCDC81	0.320286	17	Distal Intergenic
ENSMMUG00000002986	KRBOX4	0.360527	-18	Distal Intergenic
ENSMMUG00000007085	ZBTB16	-0.421802	-17	Intron
ENSMMUG00000001608	PLCE1	-0.318806	18	Intron
ENSMMUG00000012915	TXNL1	0.283922	-18	Distal Intergenic
ENSMMUG00000015653	MSN	-0.439699	-16	Intron
ENSMMUG00000008113	PLEKHM3	-0.310883	20	Distal Intergenic
ENSMMUG00000000382	SPAG16	0.310361	25	Intron
ENSMMUG00000009895	KRT16	-0.357204	25	Intron
ENSMMUG00000064694	AHNAK2	-0.682475	29	Promoter
ENSMMUG00000005998	UNC5B	-0.447671	-18	Distal Intergenic
ENSMMUG00000062948	IL36G	-0.308546	14	Intron
ENSMMUG00000013855	SFN	-0.650271	-25	Distal Intergenic
ENSMMUG00000001325	WNT5B	-0.555216	16	Distal Intergenic
ENSMMUG00000020009	ROR2	-0.692123	25	Intron
ENSMMUG00000016187	SYBU	0.288493	13	Intron
ENSMMUG00000018920	ACTR3B	0.629259	21	Intron
ENSMMUG00000006397		0.316843	17	Intron
ENSMMUG00000012915	TXNL1	0.283922	-22	Exon
ENSMMUG00000020114	CDH13	-0.974211	-13	Intron
ENSMMUG00000018920	ACTR3B	0.629259	-16	Promoter
ENSMMUG00000062934	GEM	-1.74097	13	Distal Intergenic
ENSMMUG00000015653	MSN	-0.439699	18	Intron
ENSMMUG00000043068	WDR12	0.272823	8	Intron
ENSMMUG00000019550	CCNG1	0.322071	-23	Distal Intergenic
ENSMMUG00000015653	MSN	-0.439699	-17	Exon
ENSMMUG00000013221	DYNLT3	0.271339	14	Promoter
ENSMMUG00000018031	SLC25A19	0.304042	-12	Promoter
ENSMMUG00000018920	ACTR3B	0.629259	-17	Intron
ENSMMUG00000020965	EFNB1	-0.281233	-14	Intron
ENSMMUG00000018003	RAB23	0.335023	16	Distal Intergenic
ENSMMUG00000008113	PLEKHM3	-0.310883	-16	Intron
ENSMMUG00000006918	HNMT	0.313846	-13	Intron
ENSMMUG00000016720	PLXNA1	-0.447836	21	3' UTR
ENSMMUG00000006918	HNMT	0.313846	-17	Intron
ENSMMUG00000000389	NOL6	-0.434018	11	Exon
ENSMMUG00000022282	COL4A2	-1.10013	28	Exon
ENSMMUG00000020513	PHKA2	-0.610569	-21	Intron
ENSMMUG00000023659	STARD3NL	0.280363	-19	Distal Intergenic
ENSMMUG00000008157	IGSF3	-0.405415	15	Exon
ENSMMUG00000020186	SLC20A2	-0.439003	-13	Distal Intergenic
ENSMMUG00000057900		-0.795654	18	Distal Intergenic
ENSMMUG00000004239	FBN1	-0.628439	-19	Exon
ENSMMUG00000023659	STARD3NL	0.280363	14	Intron
ENSMMUG00000013506	PKP1	-1.05524	14	Distal Intergenic
ENSMMUG00000004327	CD44	-0.596411	-10	5' UTR
ENSMMUG00000013679	ACOT11	-0.486598	20	Intron
ENSMMUG00000006567	LAMB1	-0.635004	13	Exon
ENSMMUG00000023174	DNAAF6	0.573751	10	Distal Intergenic
ENSMMUG00000018920	ACTR3B	0.629259	-27	Intron
ENSMMUG00000006876	TSPAN7	0.405374	-16	Intron
ENSMMUG00000013364	FBXL7	-0.412849	-16	Intron
ENSMMUG00000002925	FSTL1	-0.421532	16	Intron
ENSMMUG00000046550	TAF9	0.310942	-8	Intron
ENSMMUG00000017198	KCNS3	-0.411714	18	3' UTR
ENSMMUG00000016256	MYO3B	-0.903909	-14	Intron
ENSMMUG00000005414	NDST1	-0.348787	25	Intron
ENSMMUG00000020114	CDH13	-0.974211	20	Intron
ENSMMUG00000020706	ETS1	-0.863962	13	Intron
ENSMMUG00000004958	MLF1	0.282781	-10	Promoter
ENSMMUG00000013749	FERMT1	-0.567457	21	3' UTR
ENSMMUG00000000914	CCNG2	0.55432	21	Distal Intergenic
ENSMMUG00000023269	NCAPH	-0.637922	-11	Promoter
ENSMMUG00000015455	SMAD3	-0.302757	23	Intron
ENSMMUG00000010922	HAS3	-1.40523	-21	Distal Intergenic
ENSMMUG00000000382	SPAG16	0.310361	19	Intron
ENSMMUG00000011442	RAP1B	0.28035	15	Distal Intergenic
ENSMMUG00000013364	FBXL7	-0.412849	11	Intron
ENSMMUG00000013749	FERMT1	-0.567457	-10	Distal Intergenic
ENSMMUG00000006876	TSPAN7	0.405374	-18	Intron
ENSMMUG00000058938	CLDN23	0.375118	21	Distal Intergenic
ENSMMUG00000015654	TRMO	-0.323279	21	Exon
ENSMMUG00000000914	CCNG2	0.55432	-15	Distal Intergenic
ENSMMUG00000021286	COL3A1	-0.774482	14	Distal Intergenic
ENSMMUG00000055484		-0.524372	18	Distal Intergenic
ENSMMUG00000013679	ACOT11	-0.486598	23	Exon
ENSMMUG00000012915	TXNL1	0.283922	19	Promoter
ENSMMUG00000016975	SLC38A5	-0.305254	-13	Exon
ENSMMUG00000006876	TSPAN7	0.405374	-16	Intron
ENSMMUG00000018221	WASF2	-0.43655	-17	Distal Intergenic
ENSMMUG00000001273	CLBA1	0.40623	-22	Intron
ENSMMUG00000018920	ACTR3B	0.629259	-17	Intron
ENSMMUG00000010516	LZTFL1	0.314831	-14	Exon
ENSMMUG00000009183	SMURF1	-0.288177	18	Intron
ENSMMUG00000020055	HSDL1	0.305565	15	Intron
ENSMMUG00000013882	SWT1	0.410937	12	Intron
ENSMMUG00000023174	DNAAF6	0.573751	-16	Distal Intergenic
ENSMMUG00000005699	SCNN1G	-1.05306	-20	Promoter
ENSMMUG00000010115	CHST15	-0.430892	19	3' UTR
ENSMMUG00000006876	TSPAN7	0.405374	14	Intron
ENSMMUG00000013045	CCDC81	0.320286	-17	Exon
ENSMMUG00000005509	TMEM50B	0.375573	15	Exon
ENSMMUG00000018920	ACTR3B	0.629259	-17	Intron
ENSMMUG00000002068	MED30	0.313933	-24	Distal Intergenic
ENSMMUG00000012661	PDZRN3	-0.641051	11	Exon
ENSMMUG00000014182	SERPINB5	-0.52877	16	3' UTR
ENSMMUG00000009849	OSGIN1	-0.293923	14	Distal Intergenic
ENSMMUG00000055484		-0.524372	27	Distal Intergenic
ENSMMUG00000013808	SH3BP4	-0.417436	-9	Distal Intergenic
ENSMMUG00000020743	CETN2	0.407376	-14	Promoter
ENSMMUG00000019571	TIAM1	-0.317947	-10	Intron
ENSMMUG00000062948	IL36G	-0.308546	16	Distal Intergenic
ENSMMUG00000020009	ROR2	-0.692123	-20	Distal Intergenic
ENSMMUG00000009421	WDFY2	-0.578003	18	Intron
ENSMMUG00000002068	MED30	0.313933	-13	Distal Intergenic
ENSMMUG00000020114	CDH13	-0.974211	-15	Intron
ENSMMUG00000006876	TSPAN7	0.405374	16	Distal Intergenic
ENSMMUG00000000382	SPAG16	0.310361	26	Intron
ENSMMUG00000051450	PLA2R1	-0.534305	17	Intron
ENSMMUG00000004335	APOOL	0.273191	15	Distal Intergenic
ENSMMUG00000016187	SYBU	0.288493	-15	Promoter
ENSMMUG00000012384	AKAP14	0.60735	12	Intron
ENSMMUG00000010881	CYP26A1	-1.62539	24	3' UTR
ENSMMUG00000002865	ABI3BP	-0.602471	-9	Exon
ENSMMUG00000058750	NRIP1	-0.812575	14	Distal Intergenic
ENSMMUG00000021011	SPATA7	0.301208	17	Distal Intergenic
ENSMMUG00000003439	NFIC	-0.263257	11	Intron
ENSMMUG00000023174	DNAAF6	0.573751	-16	Intron
ENSMMUG00000051452	AKAP8	-0.30082	16	Exon
ENSMMUG00000021942	ANKH	-0.322465	17	Promoter
ENSMMUG00000014921	MBD5	-0.313455	-17	Intron
ENSMMUG00000010335	CNIH3	0.333607	-20	Distal Intergenic
ENSMMUG00000001325	WNT5B	-0.555216	-18	Intron
ENSMMUG00000011078	PCDH19	-0.598499	-10	Promoter
ENSMMUG00000014450	ELAC2	-0.277649	-14	Exon
ENSMMUG00000017209	C1D	0.400354	-15	Distal Intergenic
ENSMMUG00000021287	SAP130	-0.299685	-17	Exon
ENSMMUG00000041273		-0.270955	17	Intron
ENSMMUG00000019819	RUNX2	-0.44767	10	Intron
ENSMMUG00000015840	RANBP17	0.316639	-15	Intron
ENSMMUG00000020052	NRP2	-0.543846	-10	Intron
ENSMMUG00000012661	PDZRN3	-0.641051	-19	Intron
ENSMMUG00000012280	B3GNT3	-0.416432	12	Intron
ENSMMUG00000000712	CDH6	-0.3367	20	Distal Intergenic
ENSMMUG00000006567	LAMB1	-0.635004	14	Intron
ENSMMUG00000056083	GPC1	-0.29858	-19	Distal Intergenic
ENSMMUG00000022282	COL4A2	-1.10013	-10	Exon
ENSMMUG00000002068	MED30	0.313933	-11	Distal Intergenic
ENSMMUG00000006101	MYH9	-0.400091	11	Intron
ENSMMUG00000046816	CCDC85C	-0.38441	16	Intron
ENSMMUG00000016942	NAV2	-0.326129	-14	Intron
ENSMMUG00000013679	ACOT11	-0.486598	-29	Intron
ENSMMUG00000006918	HNMT	0.313846	-16	Intron
ENSMMUG00000046816	CCDC85C	-0.38441	16	Intron
ENSMMUG00000030317		0.275368	-16	Promoter
ENSMMUG00000002986	KRBOX4	0.360527	19	Distal Intergenic
ENSMMUG00000023604	ARMCX1	0.284856	-20	Promoter
ENSMMUG00000004472	COL18A1	-0.767112	17	Intron
ENSMMUG00000016925	LAMB3	-0.417783	-15	Distal Intergenic
ENSMMUG00000020734	GOLIM4	-0.299079	17	Intron
ENSMMUG00000056088	PARD6G	-0.325695	15	3' UTR
ENSMMUG00000019189	HERPUD1	0.487442	13	Distal Intergenic
ENSMMUG00000009849	OSGIN1	-0.293923	-20	Exon
ENSMMUG00000005585	TMCO1	0.295356	20	Distal Intergenic
ENSMMUG00000020598	ZNF596	0.468322	22	Distal Intergenic
ENSMMUG00000053773	HEY2	-0.47677	10	Distal Intergenic
ENSMMUG00000011169	TIAM2	-0.402084	-9	Intron
ENSMMUG00000030780	FOXO1	-0.469005	-21	Intron
ENSMMUG00000023104	ELMO1	1.21835	15	Intron
ENSMMUG00000006876	TSPAN7	0.405374	17	Intron
ENSMMUG00000011309	ADPGK	0.267273	15	Distal Intergenic
ENSMMUG00000020020	ARHGAP23	-0.510389	22	Distal Intergenic
ENSMMUG00000000798	BAG3	-0.52391	15	Exon
ENSMMUG00000004335	APOOL	0.273191	-17	Intron
ENSMMUG00000013557	MCC	-0.516619	-11	Intron
ENSMMUG00000004074	BMP7	-0.760414	15	Promoter
ENSMMUG00000013808	SH3BP4	-0.417436	-24	Distal Intergenic
ENSMMUG00000043096	NFX1	-0.294162	-13	Exon
ENSMMUG00000007154	RGS12	-0.760671	-25	Distal Intergenic

### Sheet: supplementary Table 5C
gene_symbol	p_val	fdr	spearman
ABCC13	0.0458371	0.820312	-0.819689
ACKR3	0.0166667	0.67623	-0.942857
ACO1	0.0333333	0.740534	-0.885714
ACSS3	0.0333333	0.740534	0.885714
ADAMTS12	0.0333333	0.740534	0.885714
ADO	0.0333333	0.740534	-0.885714
APOL6	0.0333333	0.740534	0.885714
AQP2	0.0166667	0.67623	0.942857
ARID1B	0.0166667	0.67623	-0.942857
ATP6AP1	0.0333333	0.740534	-0.885714
BAIAP2L1	0.0166667	0.67623	-0.942857
BARX1	0.000309086	0.67623	-0.985611
BICD2	0.0166667	0.67623	0.942857
C1H1orf21	0.0166667	0.67623	0.942857
CACNB4	0.0205987	0.740534	0.880406
CAP1	0.0166667	0.67623	-0.942857
CCL2	0.00277778	0.67623	1
CD163	0.0166667	0.67623	-0.942857
CENPO	0.00277778	0.67623	-1
CHPT1	0.0166667	0.67623	0.942857
CLCN4	0.0333333	0.740534	0.885714
CLSTN2	0.0166667	0.67623	0.942857
CNTN3	0.0498576	0.820312	-0.811679
COX18	0.0333333	0.740534	-0.885714
CTSV	0.00277778	0.67623	-1
CUBN	0.00766584	0.67623	0.927634
CUX2	0.0458371	0.820312	-0.819689
CYRIB	0.0166667	0.67623	0.942857
DDIT4L	0.0166667	0.67623	0.942857
DTHD1	0.0166667	0.67623	-0.942857
EBF2	0.0205987	0.740534	-0.880406
EEF2KMT	0.0166667	0.67623	-0.942857
EIF3H	0.0166667	0.67623	0.942857
ERG	0.0341094	0.740534	0.845154
ESCO1	0.0333333	0.740534	-0.885714
EZH1	0.0166667	0.67623	-0.942857
FAM71D	0.0341094	0.740534	-0.845154
FANCC	0.0166667	0.67623	-0.942857
FBLN2	0.0333333	0.740534	0.885714
FGD1	0.0333333	0.740534	-0.885714
FTO	0.0166667	0.67623	0.942857
GEM	0.0333333	0.740534	0.885714
GLRA2	0.0166667	0.67623	-0.942857
GPR173	0.0498576	0.820312	-0.811679
GRIN3A	0.0166667	0.67623	-0.942857
IGF2BP3	0.0166667	0.67623	0.942857
INPP5D	0.0360576	0.776022	0.840668
IRF2BP1	0.0166667	0.67623	0.942857
JAKMIP2	0.0341094	0.740534	0.845154
JMJD1C	0.0166667	0.67623	0.942857
KCNH1	0.00766584	0.67623	0.927634
KCNMB4	0.0333333	0.740534	-0.885714
LDB3	0.0333333	0.740534	0.885714
LDOC1	0.0166667	0.67623	-0.942857
MCM9	0.0333333	0.740534	0.885714
MED10	0.0166667	0.67623	0.942857
MEF2C	0.0333333	0.740534	-0.885714
MMD2	0.00509754	0.67623	0.941124
MOCS1	0.0148886	0.67623	-0.898645
MRAP	0.0333333	0.740534	0.885714
MTX2	0.00277778	0.67623	-1
MYOM2	0.0166667	0.67623	-0.942857
N6AMT1	0.0333333	0.740534	-0.885714
NAA10	0.0166667	0.67623	0.942857
NCL	0.0166667	0.67623	-0.942857
NDFIP1	0.0166667	0.67623	0.942857
NDUFB7	0.0333333	0.740534	0.885714
NFE2	0.0458371	0.820312	-0.819689
NSD1	0.00277778	0.67623	-1
OSBPL2	0.0333333	0.740534	0.885714
PACRG	0.0333333	0.740534	-0.885714
PGRMC2	0.0333333	0.740534	-0.885714
PHF8	0.0333333	0.740534	-0.885714
PIWIL2	0.0166667	0.67623	-0.942857
PLA2G4B	0.0333333	0.740534	-0.885714
PLA2R1	0.0166667	0.67623	-0.942857
PMEPA1	0.0333333	0.740534	0.885714
PNLDC1	0.00509754	0.67623	-0.941124
PPID	0.0333333	0.740534	-0.885714
PPP1R15A	0.0333333	0.740534	-0.885714
PPP2R5D	0.0166667	0.67623	-0.942857
PRICKLE2	0.00509754	0.67623	-0.941124
PTBP3	0.0166667	0.67623	0.942857
RAB23	0.0333333	0.740534	0.885714
RANBP10	0.00277778	0.67623	1
RBFOX3	0.0341094	0.740534	-0.845154
RFX2	0.0333333	0.740534	0.885714
RGS5	0.00277778	0.67623	1
RIPOR2	0.0333333	0.740534	-0.885714
ROR1	0.0333333	0.740534	0.885714
RPS3	0.0333333	0.740534	0.885714
RPS6KA4	0.0166667	0.67623	0.942857
SCPEP1	0.0166667	0.67623	0.942857
SKIDA1	0.0166667	0.67623	-0.942857
SLC6A12	0.0498576	0.820312	0.811679
SMC1B	0.0498576	0.820312	0.811679
SMNDC1	0.0333333	0.740534	0.885714
SMOC2	0.0341094	0.740534	-0.845154
SMPX	0.0458371	0.820312	0.819689
SNRPA1	0.0333333	0.740534	0.885714
SNRPD1	0.0166667	0.67623	-0.942857
SRGAP1	0.0333333	0.740534	0.885714
ST8SIA1	0.0333333	0.740534	-0.885714
STX12	0.0333333	0.740534	-0.885714
TBC1D2	0.0333333	0.740534	-0.885714
TENM3	0.0333333	0.740534	0.885714
TES	0.0166667	0.67623	0.942857
TMEM255A	0.0333333	0.740534	0.885714
TMEM30A	0.0166667	0.67623	0.942857
TMEM50B	0.0166667	0.67623	0.942857
TNFAIP8L3	0.00766584	0.67623	0.927634
TPO	0.0341094	0.740534	0.845154
TRAF5	0.0333333	0.740534	-0.885714
TTC12	0.0166667	0.67623	-0.942857
TUBA8	0.0333333	0.740534	0.885714
TYROBP	0.00766584	0.67623	-0.927634
UBE2G2	0.0166667	0.67623	-0.942857
UNC13C	0.0205987	0.740534	-0.880406
UNC5D	0.0458371	0.820312	0.819689
UPF3A	0.0333333	0.740534	0.885714
VIPR2	0.0341094	0.740534	0.845154
ZBED1	0.0166667	0.67623	0.942857
ZNF596	0.0166667	0.67623	0.942857
ZSCAN1	0.0166667	0.67623	0.942857
