## Supplementary Table 6 for "Persistent transcriptomic changes following repeated exposure to wood smoke in non-human primate airway epithelial cells"

### Sheet: supplementary Table 6A
Ingenuity Canonical Pathways	-log(B-H p-value)	Molecules
Sertoli Cell-Germ Cell Junction Signaling Pathway (Enhanced)	7.31	ACTB,ACTG1,AFDN,GSK3B,IQGAP1,ITGA6,JAM3,LAMA3,LAMB3,MAP2K3,MAP3K1,MAP3K2,MAP3K9,NGFR,PRKAB1,PRKAR2B,RAP2B,SMAD3,SP1
RHO GTPase cycle	6.42	ABL2,ACTB,ACTG1,AKAP13,AMIGO2,ARAP2,ARHGAP32,ARHGEF10,ARHGEF12,DST,FAM83B,GFOD1,IQGAP1,JAG1,KIDINS220,MYO9A,PDE5A,PEAK1,PTK2B,RALGAPA1,SPEN,SRGAP2,TIAM2,TRIO
Pulmonary Fibrosis Idiopathic Signaling Pathway	5.44	ACTB,ACTG1,ADAMTS1,BMPR2,EDNRA,EIF4EBP2,EP300,GSK3B,ITGAV,JAG1,JARID2,LATS1,LATS2,MAP2K3,PTK2B,RAP2B,REL,SMAD3,TP53
Osteoarthritis Pathway	3.69	ADAMTS5,ANKH,BMPR2,CASP2,ITGA6,ITGAV,JAG1,PPARGC1A,PRKAB1,REL,RUNX2,SIK3,SMAD3,SP1
Cell Cycle: G1/S Checkpoint Regulation	3.68	ATM,CDK6,GSK3B,MYC,NRG1,RBL1,SMAD3,TP53
Sertoli Cell-Sertoli Cell Junction Signaling	3.68	ACTB,ACTG1,AFDN,CDH6,ITGA6,JAM3,LAMA3,LAMB3,MAP2K3,MAP3K1,MAP3K2,MAP3K9,NGFR,RAP2B
Aryl Hydrocarbon Receptor Signaling	3.65	ARNT,ATM,CDK6,CHEK1,EP300,MYC,NCOA2,NRIP1,RBL1,REL,SP1,TP53
Senescence Pathway	3.53	ATM,BMPR2,CDK6,CHEK1,EP300,ETS1,ETS2,HIPK2,ITPR2,MAP2K3,RAP2B,RBL1,SMAD3,TP53,TRAF6
HER-2 Signaling in Breast Cancer	3.53	ETS1,ETS2,GSK3B,MYC,NRG1,NUP214,RAP2B,RBL1,REL,SMAD3,SP1,TP53,XIAP
Signaling by Rho Family GTPases	3.51	ACTB,ACTG1,ARHGEF10,ARHGEF12,CDH6,IQGAP1,ITGA6,ITGAV,MAP3K9,MSN,PIP5K1A,PTK2B,REL,SEPTIN11
PPARα/RXRα Activation	3.49	ADCY7,BMPR2,EP300,MAP2K3,NR2C2,PPARGC1A,PRKAB1,PRKAR2B,RAP2B,REL,SMAD3,TRAF6
Germ Cell-Sertoli Cell Junction Signaling	3.45	ACTB,ACTG1,AFDN,FER,IQGAP1,ITGA6,MAP2K3,MAP3K1,MAP3K2,MAP3K9,RAP2B
GADD45 Signaling	3.45	ATM,MAP2K3,MYC,POU2F1,REL,SMAD3,TP53
Actin Cytoskeleton Signaling	3.45	ACTB,ACTG1,ARHGEF12,IQGAP1,ITGA6,ITGAV,MPRIP,MSN,MYO10,PIP5K1A,RAP2B,TIAM2,TRIO
Epithelial Membrane Protein Signaling Pathway	3.45	BMPR2,ITGA6,ITGAV,MYC,NGFR,NTRK2,PTK2B,RAP2B,RUNX2,SMAD3,TP53
MSP-RON Signaling in Cancer Cells Pathway	3.4	ARNT,ETS1,ETS2,GSK3B,ITGA6,MYC,PTK2B,RAP2B,REL,SP1
Myelination Signaling Pathway	3.36	BMPR2,EP300,GSK3B,ID4,ITGA6,LAMA3,LAMB3,NGFR,NRG1,NTRK2,PRKAR2B,PTK2B,RAP2B,SMAD3,TRAF6
Gap Junction Signaling	3.31	ACTB,ACTG1,ADCY7,GSK3B,ITPR2,MAP3K2,MYC,NGFR,P2RY2,PRKAR2B,RAP2B,REL,RUNX2,SMAD3,SP1
Regulation of lipid metabolism by PPARalpha	3.31	ARNT,EP300,MED13,NCOA2,NR1D1,PPARGC1A,SP1,TIAM2,TRIB3
Autophagy	3.31	ARNT,ATM,BIRC6,DAPK2,GSK3B,IRS2,MYC,NGFR,PRKAB1,PRKAR2B,TP53,TRAF6
Cell junction organization	3.31	ACTB,ACTG1,AFDN,CDH6,DST,ITGA6,LAMA3,LAMB3
NGF Signaling	3.31	MAP3K1,MAP3K2,MAP3K9,NGFR,RAP2B,REL,TP53,TRAF6,TRIO
RANK Signaling in Osteoclasts	3.31	CBL,MAP3K1,MAP3K2,MAP3K9,PTK2B,REL,TRAF6,XIAP
IL-15 Production	3.31	ABL2,EPHB2,FER,MAP2K3,NTRK2,PEAK1,PTK2B,REL,ROR2
RHOA Signaling	3.3	ABL2,ACTB,ACTG1,ARHGEF12,MPRIP,MSN,PIP5K1A,PTK2B,SEPTIN11
p53 Signaling	3.2	ATM,CHEK1,EP300,GSK3B,HIPK2,SERPINB5,TP53,TRIM29
DNA Methylation and Transcriptional Repression Signaling	3.2	CDK12,CDK14,CDK6,MYC,RBL1,SP1,TET3,TP53
Cardiac Hypertrophy Signaling (Enhanced)	3.17	ADCY7,AKAP13,BMPR2,EDNRA,EP300,GSK3B,ITGA6,ITGAV,ITPR2,MAP2K3,MAP3K1,MAP3K2,MAP3K9,MYC,NGFR,PDE5A,PRKAR2B,RAP2B,REL
Transcriptional activity of SMAD2/SMAD3:SMAD4 heterotrimer	3.11	EP300,MYC,RBL1,SMAD3,SP1,TRIM33
FAT10 Cancer Signaling Pathway	3.11	BMPR2,GSK3B,NGFR,REL,SMAD3,TP53
Mouse Embryonic Stem Cell Pluripotency	3.1	BMPR2,GSK3B,ID3,ID4,MYC,RAP2B,TP53,XIAP
Estrogen Receptor Signaling	3.07	ADCY7,EP300,GSK3B,MED13,MPRIP,MYC,NCOA2,NRIP1,PPARGC1A,PRKAB1,PRKAR2B,RAP2B,REL,RUNX2,SP1,TP53
Molecular Mechanisms of Cancer	3.06	ADCY7,ADGRF4,ARHGEF10,ARHGEF12,ATM,BMPR2,CBL,CDK6,CHEK1,EDNRA,EP300,GSK3B,HIPK2,ITGA6,ITGAV,MAP2K3,MYC,P2RY2,PRKAR2B,RAP2B,RBL1,REL,SMAD3,TP53,XIAP
CDK5 Signaling	3.05	ADCY7,ITGA6,LAMA3,LAMB3,NGFR,NTRK2,PRKAR2B,RAP2B
Role of BRCA1 in DNA Damage Response	2.99	ACTB,ARID2,ATM,CHEK1,POU2F1,RBL1,TP53
Oncogene Induced Senescence	2.93	CDK6,ETS1,ETS2,SP1,TP53
Semaphorin Neuronal Repulsive Signaling Pathway	2.86	ARHGEF12,GSK3B,ITGA6,ITGAV,MAP2K3,MPRIP,PLXNA2,PRKAR2B,TP53
RHOGDI Signaling	2.86	ACTB,ACTG1,ARHGEF10,ARHGEF12,CDH6,EP300,ITGA6,ITGAV,MSN,MYO10,PIP5K1A
Deubiquitination	2.8	ACTB,ATXN7,EP300,INO80,INO80D,MYC,RNF128,SMAD3,TP53,TRAF6,USP24,USP34
PTEN Signaling	2.8	BMPR2,CBL,GSK3B,ITGA6,ITGAV,NGFR,NTRK2,RAP2B,REL
Circadian Rhythm Signaling	2.73	ADCY7,EIF4EBP2,GSK3B,ITPR2,MAP2K3,MYC,NGFR,NR1D1,NTRK2,PRKAB1,PRKAR2B,RAP2B
GNRH Signaling	2.7	ADCY7,ITPR2,MAP2K3,MAP3K1,MAP3K2,MAP3K9,PRKAR2B,PTK2B,RAP2B,REL
Regulation of the Epithelial Mesenchymal Transition by Growth Factors Pathway	2.7	ETS1,GSK3B,LATS1,LATS2,MAP2K3,MAP3K1,NGFR,RAP2B,REL,SMAD3
p75 NTR receptor-mediated signalling	2.7	AKAP13,ARHGEF10,ARHGEF12,CASP2,FER,NGFR,TIAM2,TRAF6,TRIO
Epithelial Adherens Junction Signaling	2.7	AFDN,BMPR2,FER,FRMD6,IQGAP1,LATS1,LATS2,PRKAB1,RAP2B
Hepatic Fibrosis Signaling Pathway	2.62	BMPR2,EDNRA,GSK3B,IRS2,ITGA6,ITGAV,MAP2K3,MYC,NGFR,PRKAR2B,RAP2B,REL,SMAD3,SP1,TRAF6
Glycosaminoglycan metabolism	2.62	AGRN,B4GALT1,CHST15,CHSY1,HAS2,HSPG2,SLC26A2,XYLT1
TGF-β Signaling	2.59	BMPR2,EP300,MAP2K3,RAP2B,RUNX2,SMAD3,TRAF6
SUMOylation of transcription cofactors	2.57	EP300,HIPK2,NCOA2,NRIP1,PPARGC1A
HGF Signaling	2.57	ETS1,ETS2,ITGA6,ITGAV,MAP3K1,MAP3K2,MAP3K9,RAP2B
MyD88 cascade initiated on plasma membrane	2.51	MAP3K1,TAB3,TLR5,TRAF6
Translocation of SLC2A4 (GLUT4) to the plasma membrane	2.5	ACTB,ACTG1,EXOC8,LNPEP,MYO5A,PRKAB1
Heme signaling	2.47	EP300,NCOA2,NR1D1,NRIP1,PPARGC1A
RAC Signaling	2.47	IQGAP1,ITGA6,ITGAV,MAP3K1,PIP5K1A,PTK2B,RAP2B,REL
Sperm Motility	2.43	ABL2,EPHB2,FER,ITPR2,MAP2K3,NTRK2,PEAK1,PLA2R1,PRKAR2B,PTK2B,ROR2
Signaling by VEGF	2.4	ACTB,ACTG1,ITGAV,ITPR2,PTK2B,SHB,TRIB3
PPAR Signaling	2.39	EP300,NGFR,NRIP1,PPARGC1A,RAP2B,REL,TRAF6
Toll-like Receptor Signaling	2.39	EIF2AK2,MAP2K3,MAP3K1,REL,TLR5,TRAF6
MYC Mediated Apoptosis Signaling	2.39	CASP2,MYC,NGFR,PRKAR2B,TP53
Nuclear Cytoskeleton Signaling Pathway	2.38	ACTB,ACTG1,ATM,CDH6,ITGA6,ITGAV,KIF13B,KIF1B,NUP214,RUNX2
NF-κB Activation by Viruses	2.38	EIF2AK2,ITGA6,ITGAV,MAP3K1,RAP2B,REL
Thyroid Cancer Signaling	2.38	GSK3B,IRS2,MYC,NTRK2,RAP2B,TP53
Cell Cycle: G2/M DNA Damage Checkpoint Regulation	2.38	ATM,CHEK1,EP300,HIPK2,TP53
Endocannabinoid Cancer Inhibition Pathway	2.34	ADCY7,CASP2,GSK3B,MAP2K3,MYC,PRKAB1,PRKAR2B,TRIB3
Degradation of the extracellular matrix	2.32	ADAMTS1,ADAMTS5,HSPG2,LAMA3,LAMB3,TMPRSS6
Role of Osteoblasts, Osteoclasts and Chondrocytes in Rheumatoid Arthritis	2.3	ADAMTS5,BMPR2,CBL,GSK3B,MAP2K3,NGFR,PTK2B,RUNX2,TRAF6,XIAP
Dilated Cardiomyopathy Signaling Pathway	2.28	ACTB,ACTG1,ADCY7,DSC2,GSK3B,ITPR2,MYO10,PRKAR2B
Axonal Guidance Signaling	2.26	ADAMTS1,ADAMTS15,ADAMTS5,ARHGEF12,EPHB2,GSK3B,ITGA6,ITGAV,LNPEP,NGFR,NTRK2,PLXNA2,PRKAR2B,RAP2B,SRGAP2,UNC5B
ESR-mediated signaling	2.23	AGO2,EP300,MYC,NCOA2,NRIP1,POU2F1,SP1
CD27 Signaling in Lymphocytes	2.23	MAP2K3,MAP3K1,MAP3K2,MAP3K9,REL
Circadian Clock	2.17	EP300,NCOA2,NR1D1,NRIP1,PPARGC1A
CLEAR Signaling Pathway	2.17	BMPR2,EP300,GSK3B,ITPR2,NGFR,NTRK2,PPARGC1A,PRKAB1,RAP2B,TLR5,TP53
Renin-Angiotensin Signaling	2.17	ADCY7,ITPR2,MAP3K1,PRKAR2B,PTK2B,RAP2B,REL
Human Embryonic Stem Cell Pluripotency	2.16	BMPR2,GSK3B,ID3,ID4,MAP2K3,MYC,NTRK2,RAP2B,SMAD3
ID1 Signaling Pathway	2.14	BMPR2,EP300,ETS1,GSK3B,MYC,NGFR,RAP2B,SMAD3,TP53
Adrenomedullin signaling pathway	2.14	ADCY7,ARNT,GSK3B,ITPR2,MAP2K3,PRKAR2B,PTK2B,RAP2B,REL
BMP signaling pathway	2.14	BMPR2,PRKAR2B,RAP2B,REL,RUNX2,XIAP
Assembly of collagen fibrils and other multimeric structures	2.11	DST,ITGA6,LAMA3,LAMB3,LOXL2
Fcγ Receptor-mediated Phagocytosis in Macrophages and Monocytes	2.08	ACTB,ACTG1,CBL,MYO5A,PIP5K1A,PTK2B
Role of Tissue Factor in Cancer	2.07	BMPR2,ITGA6,ITGAV,MAP2K3,NGFR,PTK2B,RAP2B,RBL1,TP53
Protein Kinase A Signaling	2.05	ADCY7,AKAP13,DUSP7,GSK3B,H1-0,ITPR2,MAP3K1,NGFR,PDE5A,PRKAR2B,PTK2B,REL,SMAD3
Histone Modification Signaling Pathway	2.05	ASH1L,ATM,CBX5,EP300,H1-0,KDM8,KMT2A,KMT2D,MYC,PKD1,TRIM33
Mitochondrial biogenesis	2.05	NCOA2,NR1D1,PPARGC1A,PPRC1,PRKAB1
UFMylation Signaling Pathway	2.05	ATM,EP300,GSK3B,MYC,TP53
ERB2-ERBB3 Signaling	2.05	GSK3B,MYC,NRG1,RAP2B,SP1
Small Cell Lung Cancer Signaling	2	CDK6,MYC,RBL1,REL,TP53,TRAF6
IL-1 Signaling	2	ADCY7,MAP2K3,MAP3K1,PRKAR2B,REL,TRAF6
Ribonucleotide Reductase Signaling Pathway	2	ACTB,ARID2,ATM,CDK6,CHEK1,MYC,SP1,TP53
Agrin Interactions at Neuromuscular Junction	1.95	ACTB,ACTG1,AGRN,NRG1,RAP2B
Sumoylation Pathway	1.95	EP300,ETS1,RANBP2,SP1,TP53,XIAP
STAT3 Pathway	1.93	BMPR2,MAP2K3,MAP3K9,MYC,NGFR,NTRK2,RAP2B
Regulation of TP53 Activity through Methylation	1.93	ATM,EP300,TP53
RHO GTPases Activate Formins	1.92	ACTB,ACTG1,CLASP1,RANBP2,SCAI,SRGAP2,TAOK1
Tight Junction Signaling	1.92	ACTB,ACTG1,AFDN,JAM3,MYO10,NGFR,PRKAR2B,REL
Erythropoietin Signaling Pathway	1.92	ARNT,GSK3B,IRS2,ITPR2,RAP2B,REL,TP53,XIAP
Signaling by Hippo	1.88	AMOT,LATS1,LATS2
Paxillin Signaling	1.88	ACTB,ACTG1,ITGA6,ITGAV,PTK2B,RAP2B
Apoptosis Signaling	1.88	BIRC6,CASP2,RAP2B,REL,TP53,XIAP
Extracellular matrix organization	1.87	AGRN,HSPG2,ITGA6,ITGAV,LAMA3,LAMB3
PIP3 activates AKT signaling	1.87	GSK3B,IRS2,NRG1,NTRK2,PIP5K1A,TRAF6,TRIB3
Apelin Endothelial Signaling Pathway	1.87	ADCY7,ARNT,PRKAB1,RAP2B,REL,SMAD3,SP1
Telomerase Signaling	1.85	ETS1,ETS2,MYC,RAP2B,SP1,TP53
Chronic Myeloid Leukemia Signaling	1.82	CDK6,GSK3B,MYC,PRKAB1,RAP2B,RBL1,REL,SMAD3,TP53,XIAP
RAR Activation	1.81	ACTB,ADCY7,ARID2,BMPR2,EP300,MAP3K1,NRIP1,PDE5A,PPARGC1A,PRKAR2B,REL,SMAD3,SP1
Xenobiotic Metabolism Signaling	1.8	ARNT,CHST15,EP300,MAP2K3,MAP3K1,MAP3K2,MAP3K9,NRIP1,PPARGC1A,RAP2B,REL
DNA damage-induced 14-3-3σ Signaling	1.8	ATM,CASP2,CHEK1,TP53
HIPPO signaling	1.79	AMOT,FRMD6,LATS1,LATS2,SMAD3
Hypoxia Signaling in the Cardiovascular System	1.77	ARNT,ATM,BIRC6,EP300,TP53
Signaling by MET	1.75	CBL,LAMA3,LAMB3,TNS3,TNS4
Caveolar-mediated Endocytosis Signaling	1.75	ACTB,ACTG1,ITGA6,ITGAV,MAP3K2
G alpha (12/13) signalling events	1.73	AKAP13,ARHGEF10,ARHGEF12,TIAM2,TRIO
Signaling by TGFBR3	1.69	AGO2,EP300,SMAD3,SP1
Natural Killer Cell Signaling	1.69	MAP2K3,MAP3K1,MAP3K2,MAP3K9,PTK2B,RAP2B,REL,TRAF6
HEY1 Signaling Pathway	1.67	ARNT,BMPR2,JAG1,PRKAB1,RUNX2,SMAD3,TP53
Docosahexaenoic Acid (DHA) Signaling	1.67	ADCY7,GSK3B,ITPR2,NGFR,NTRK2,PLA2R1,PRKAB1,PRKAR2B,REL
B-WICH complex positively regulates rRNA expression	1.65	ACTB,EP300,ERCC6,GSK3B
TNFR1 Signaling	1.65	CASP2,MAP3K1,REL,XIAP
Integrin cell surface interactions	1.65	AGRN,HSPG2,ITGA6,ITGAV,JAM3
Xenobiotic Metabolism General Signaling Pathway	1.64	ARNT,EP300,MAP2K3,MAP3K1,MAP3K2,MAP3K9,RAP2B
HOTAIR Regulatory Pathway	1.63	AGO2,EP300,JARID2,KMT2A,MYC,REL,XIAP
Cyclins and Cell Cycle Regulation	1.63	ATM,CDK6,GSK3B,RBL1,TP53
Mitochondrial Division Signaling Pathway	1.62	GSK3B,ITPR2,NGFR,PRKAB1,PRKAR2B,RAP2B,TP53
PDGF Signaling	1.62	ABL2,EIF2AK2,MAP3K1,MYC,RAP2B
Regulation of NFE2L2 gene expression	1.62	EP300,MYC
Cardiac Hypertrophy Signaling	1.6	ADCY7,EP300,GSK3B,MAP2K3,MAP3K1,MAP3K2,MAP3K9,PRKAR2B,RAP2B
Sensory processing of sound by outer hair cells of the cochlea	1.59	ACTB,ACTG1,EPB41L1,MSN
NAP1L1 Transcription Regulation Signaling Pathway	1.59	ERCC6,ETS1,MYC,SCARB1,TP53
NLR signaling pathways	1.57	CASP2,TAB3,TRAF6,TXNIP
Insulin Receptor Signaling	1.57	CBL,GSK3B,IRS2,PRKAR2B,RAP2B,SCNN1G
Synaptogenesis Signaling Pathway	1.56	ADCY7,AFDN,CDH6,EIF4EBP2,EPHB2,GSK3B,MARCKS,NTRK2,PRKAR2B,RAP2B
Cachexia Signaling Pathway	1.56	ADCY7,AGO2,BMPR2,CASP2,EIF2AK2,EP300,GSK3B,NGFR,PRKAB1,PRKAR2B,SMAD3
ERK/MAPK Signaling	1.54	ETS1,ETS2,ITGA6,ITGAV,MYC,PRKAR2B,PTK2B,RAP2B
Regulation of TP53 Activity through Phosphorylation	1.53	ATM,CHEK1,HIPK2,PRKAB1,TP53
G-Protein Coupled Receptor Signaling	1.53	ADCY7,ADGRF4,AMOT,EDNRA,GSK3B,LATS1,LATS2,MAP2K3,MAP3K1,MAP3K2,MAP3K9,P2RY2,PDE5A,PRKAR2B,PTK2B,RAP2B,REL
NRF2-mediated Oxidative Stress Response	1.53	ACTB,ACTG1,CYP2J2,EP300,GSK3B,MAP2K3,MAP3K1,RAP2B,SCARB1
Colorectal Cancer Metastasis Signaling	1.53	ADCY7,GSK3B,MYC,PRKAR2B,RAP2B,REL,SMAD3,TLR5,TP53
Polyamine Regulation in Colon Cancer	1.53	GSK3B,MAP2K3,MYC,TP53
Regulation of CDH11 Expression and Function	1.53	AGO2,AMOT,SP1
P2Y Purinergic Receptor Signaling Pathway	1.53	ADCY7,MYC,P2RY2,PRKAR2B,RAP2B,REL
Endometrial Cancer Signaling	1.5	GSK3B,MYC,RAP2B,TP53
Transcriptional regulation by RUNX3	1.5	EP300,JAG1,MYC,SMAD3,TP53
Non-Small Cell Lung Cancer Signaling	1.5	CDK6,ITPR2,RAP2B,RBL1,TP53
MyD88 dependent cascade initiated on endosome	1.5	MAP3K1,TAB3,TRAF6
Ferroptosis Signaling Pathway	1.5	PRKAB1,RAP2B,RBL1,SLC38A1,SP1,TP53
Caspase activation via Dependence Receptors in the absence of ligand	1.5	DAPK2,UNC5B
Death Receptor Signaling	1.5	ACTB,ACTG1,CASP2,REL,XIAP
VEGF Signaling	1.5	ACTB,ACTG1,ARNT,PTK2B,RAP2B
Role of PKR in Interferon Induction and Antiviral Response	1.5	EIF2AK2,MAP2K3,REL,SP1,TP53,TRAF6
Reelin Signaling in Neurons	1.5	AFDN,ARHGEF10,ARHGEF12,GSK3B,MAP2K3,MAP3K9
Hereditary Breast Cancer Signaling	1.5	ATM,CDK6,CHEK1,EP300,RAP2B,TP53
Role of NFAT in Cardiac Hypertrophy	1.5	ADCY7,EP300,GSK3B,ITPR2,MAP2K3,MAP3K1,PRKAR2B,RAP2B
RHO GTPases activate IQGAPs	1.48	ACTB,ACTG1,IQGAP1
TNFR2 Signaling	1.45	MAP3K1,REL,XIAP
MicroRNA Biogenesis Signaling Pathway	1.45	AGO2,ATM,MYC,NUP214,RAP2B,SMAD3,TP53
Cellular response to heat stress	1.45	ATM,EP300,GSK3B,NUP214,RANBP2
Oxytocin Signaling Pathway	1.45	ATP2B4,GSK3B,ITPR2,MPRIP,MYO10,PRKAB1,PRKAR2B,RAP2B,REL
Alpha-protein kinase 1 signaling pathway	1.45	TAB3,TRAF6
NFE2L2 regulating tumorigenic genes	1.45	EP300,SP1
EIF2 Signaling	1.42	ACTB,AGO2,EIF2AK2,GSK3B,MYC,RAP2B,TRIB3,XIAP
Induction of Apoptosis by HIV1	1.42	NGFR,REL,TP53,XIAP
Pyridoxal 5'-phosphate Salvage Pathway	1.42	CDK6,EIF2AK2,MAP2K3,MAP3K9
Leukocyte Extravasation Signaling	1.39	ACTB,ACTG1,AFDN,FER,JAM3,MSN,PTK2B
Endothelin-1 Signaling	1.39	ADCY7,CASP2,EDNRA,ITPR2,MYC,PLA2R1,RAP2B
Regulation of the Epithelial-Mesenchymal Transition Pathway	1.39	ETS1,GSK3B,JAG1,MAP2K3,RAP2B,REL,SMAD3
AMPK Signaling	1.38	ACTB,ARID2,EP300,IRS2,MAP2K3,PPARGC1A,PRKAB1,PRKAR2B
Sensory processing of sound by inner hair cells of the cochlea	1.37	ACTB,ACTG1,EPB41L1,MSN
ILK Signaling	1.36	ACTB,ACTG1,GSK3B,IRS2,MYC,MYO10,REL
WNK Renal Signaling Pathway	1.36	CBL,IRS2,SCNN1G,TRAF6,XIAP
Integration of energy metabolism	1.36	ADCY7,IQGAP1,ITPR2,MARCKS,PRKAR2B
TCF dependent signaling in response to WNT	1.36	EP300,GSK3B,KMT2D,MYC,TLE6,USP34,XIAP
TP53 Regulates Transcription of DNA Repair Genes	1.36	ATM,CDK12,CHEK1,TP53
Type II Diabetes Mellitus Signaling	1.36	IRS2,ITPR2,MAP3K1,NGFR,PRKAB1,REL
ISGylation Signaling Pathway	1.36	EIF2AK2,EP300,TLR5,TP53,XIAP
Xenobiotic Metabolism AHR Signaling Pathway	1.36	ARNT,EP300,NCOA2,NRIP1,REL
Wound Healing Signaling Pathway	1.35	BMPR2,ITGA6,LAMA3,LAMB3,MAP2K3,NGFR,RAP2B,TRAF6
Pulmonary Healing Signaling Pathway	1.34	BMPR2,EP300,JAG1,MYC,NGFR,PRKAB1,RAP2B
Regulation of Actin-based Motility by Rho	1.34	ACTB,ITGA6,ITGAV,MPRIP,PIP5K1A
IL-10 Signaling	1.33	GSK3B,MAP2K3,PRKAB1,REL,SP1,TRAF6
MAP kinase activation	1.32	MAP2K3,TAB3,TRAF6
NGF-stimulated transcription	1.32	EP300,ID3,ID4
O-linked glycosylation	1.31	ADAMTS1,ADAMTS15,ADAMTS5,GALNT18,LARGE1
Chromatin organization	1.31	ACTB,ARID2,ASH1L,ATXN7,EP300,KMT2A,KMT2D,NCOA2
PD-1, PD-L1 cancer immunotherapy pathway	1.3	GSK3B,LATS1,LATS2,NGFR,SMAD3
Ovarian Cancer Signaling	1.3	EDNRA,GSK3B,PRKAR2B,RAP2B,RBL1,TP53

### Sheet: supplementary Table 6B
Ingenuity Canonical Pathways	-log(B-H p-value)	Molecules
Transcriptional Regulatory Network in Embryonic Stem Cells	3.32	IL6ST,KAT6A,LIFR,RIF1,SKIL
Regulation of lipid metabolism by PPARalpha	2.9	AHR,CHD9,NCOA3,TBL1XR1
CNTF Signaling	2.83	IL6ST,LIFR,RPS6KA3
Circadian Clock	2.79	CHD9,PER2,TBL1XR1
RORA activates gene expression	2.65	CHD9,TBL1XR1
Signaling by NOTCH1	2.44	ADAM10,MIB1,TBL1XR1
Role of JAK family kinases in IL-6-type Cytokine Signaling	2.43	ADAM10,IL6ST,LIFR
Interleukin-6 family signaling	2.4	IL6ST,LIFR
Transcriptional regulation of white adipocyte differentiation	2.35	CHD9,NCOA3,TBL1XR1
BMAL1:CLOCK,NPAS2 activates circadian gene expression	2.3	CHD9,TBL1XR1
Generic Transcription Pathway	2.16	TBL1XR1,ZNF317,ZNF37A,ZNF510,ZNF605,ZNF770
Signaling by NOTCH2	2.1	ADAM10,MIB1
Mouse Embryonic Stem Cell Pluripotency	2.09	ID2,IL6ST,LIFR
Activation of gene expression by SREBF (SREBP)	1.95	CHD9,TBL1XR1
Role of NANOG in Mammalian Embryonic Stem Cell Pluripotency	1.89	IL6ST,LIFR,RIF1
IL-27 Signaling Pathway	1.85	AHR,IL6ST,TLR3
Heme signaling	1.83	CHD9,TBL1XR1
Transcriptional activity of SMAD2/SMAD3:SMAD4 heterotrimer	1.8	CCNT1,SKIL
Signaling by EGFR	1.78	ADAM10,PAG1
Signaling by FGFR1	1.78	FLRT3,SPRED1
Signaling by NOTCH3	1.78	ADAM10,MIB1
Adipogenesis pathway	1.76	KAT6A,PER2,TBL1XR1
Signaling by TGF-beta Receptor Complex	1.73	ITGB8,SMURF1
Colorectal Cancer Metastasis Signaling	1.65	APPL1,IL6ST,RHOU,TLR3
Semaphorin Signaling in Neurons	1.62	RHOU,SEMA3A
Cytoprotection by HMOX1	1.61	CHD9,TBL1XR1
Mitochondrial biogenesis	1.58	CHD9,TBL1XR1
Aryl hydrocarbon receptor signalling	1.57	AHR
Sphingomyelin Metabolism	1.51	SGMS2
Protein Sorting Signaling Pathway	1.48	SNX13,TMED8,WASHC4
Extra-nuclear estrogen signaling	1.47	STRN,UHMK1
ERK5 Signaling	1.46	IL6ST,RPS6KA3
MicroRNA Biogenesis Signaling Pathway	1.42	DICER1,NUP50,XRN1
Caspase activation via Dependence Receptors in the absence of ligand	1.41	APPL1
Regulation of the Epithelial Mesenchymal Transition by Growth Factors Pathway	1.4	ID2,PARD6B,SMURF1
Regulation of the Epithelial-Mesenchymal Transition Pathway	1.38	ID2,PARD6B,SMURF1
Human Embryonic Stem Cell Pluripotency	1.35	ID2,LIFR,RIF1
ILK Signaling	1.35	ITGB8,RHOU,RICTOR
RAB GEFs exchange GTP for GDP on RABs	1.32	DENND1B,RIN2
Trafficking and processing of endosomal TLR	1.3	TLR3
Cell junction organization	1.29	CLDN1,PARD6B
Actin Nucleation by ARP-WASP Complex	1.28	ITGB8,RHOU
mTOR Signaling	1.28	RHOU,RICTOR,RPS6KA3
Gene Silencing by RNA	1.27	DICER1,NUP50
Assembly of RNA Polymerase III Complex	1.24	BDP1
HER-2 Signaling in Breast Cancer	1.22	ITGB8,NUP50,PARD6B
Unfolded Protein Response (UPR)	1.16	ERN1
Gastrin-CREB signalling pathway via PKC and MAPK	1.16	RPS6KA3
Regulation of Actin-based Motility by Rho	1.12	ITGB8,RHOU
Interleukin-12 family signaling	1.12	IL6ST
ESR-mediated signaling	1.1	CCNT1,NCOA3
Interleukin-7 signaling	1.1	BRWD1
Endoplasmic Reticulum Stress Pathway	1.1	ERN1
RAF-independent MAPK1/3 activation	1.06	IL6ST
TR/RXR Activation	1.04	NCOA3,TBL1XR1
Signaling by BMP	1.01	SMURF1
PIP3 activates AKT signaling	0.978	RICTOR,STRN
Regulation of TP53 Activity through Acetylation	0.953	KAT6A
Nucleotide catabolism	0.953	ENTPD7
WNT/SHH Axonal Guidance Signaling Pathway	0.934	PARD6B,SEMA3A
Semaphorin Neuronal Repulsive Signaling Pathway	0.929	ITGB8,SEMA3A
Toll Like Receptor 3 (TLR3) Cascade	0.926	TLR3
Transcriptional regulation by RUNX1	0.919	LIFR,PCGF5
MAPK targets/ Nuclear events mediated by MAP kinases	0.914	RPS6KA3
IL-10 Signaling	0.91	AHR,IL6ST
Antimicrobial peptides	0.902	ATP7A
SUMOylation of SUMOylation proteins	0.902	NUP50
Transcriptional Regulation by E2F6	0.902	MGA
Aryl Hydrocarbon Receptor Signaling	0.888	AHR,NCOA3
Detoxification of Reactive Oxygen Species	0.867	ATP7A
Pulmonary Fibrosis Idiopathic Signaling Pathway	0.863	ADAM10,IL6ST,RPS6KA3
SUMOylation of ubiquitinylation proteins	0.857	NUP50
HMGB1 Signaling	0.853	KAT6A,RHOU
Axonal Guidance Signaling	0.849	ADAM10,ITGB8,MYSM1,SEMA3A
Regulation of TP53 Expression and Degradation	0.846	RICTOR
NGF-stimulated transcription	0.846	ID2
Inhibition of Matrix Metalloproteases	0.846	ADAM10
Pyrimidine Ribonucleotides Interconversion	0.836	ENTPD7
RNA Polymerase III Transcription	0.826	BDP1
Oncostatin M Signaling	0.807	IL6ST
Pyrimidine Ribonucleotides De Novo Biosynthesis	0.807	ENTPD7
Tight Junction Signaling	0.802	CLDN1,SMURF1
Cardiac 尾-adrenergic Signaling	0.802	AKAP11,AKAP6
Elastic fibre formation	0.798	ITGB8
Regulation of mRNA stability by proteins that bind AU-rich elements	0.798	XRN1
Ion channel transport	0.791	ATP11B,ATP7A
SUMOylation of DNA replication proteins	0.789	NUP50
Cytosolic sensors of pathogen-associated DNA	0.78	TLR3
SUMOylation of RNA binding proteins	0.78	NUP50
Apelin Pancreas Signaling Pathway	0.78	ERN1
Role of IL-17F in Allergic Inflammatory Airway Diseases	0.772	RPS6KA3
Ephrin A Signaling	0.772	ADAM10
NOD1/2 Signaling Pathway	0.769	ERN1,TLR3
Nonhomologous End-Joining (NHEJ)	0.755	RIF1
PFKFB4 Signaling Pathway	0.755	NCOA3
NR1H2 and NR1H3-mediated signaling	0.747	TBL1XR1
UVB-Induced MAPK Signaling	0.732	RPS6KA3
PI3K/AKT Signaling	0.731	IL6ST,ITGB8
Ephrin Receptor Signaling	0.724	ADAM10,ITGB8
Metabolism of non-coding RNA	0.71	NUP50
Deadenylation-dependent mRNA decay	0.71	XRN1
SUMOylation of chromatin organization proteins	0.703	NUP50
Folate Signaling Pathway	0.703	IL6ST
Neurexins and neuroligins	0.696	PDLIM5
Integrin Signaling	0.693	ITGB8,RHOU
Activin Inhibin Signaling Pathway	0.675	SKIL,TLR3
Collagen degradation	0.67	ADAM10
RHOGDI Signaling	0.669	ITGB8,RHOU
UFMylation Signaling Pathway	0.664	ERN1
Multiple Sclerosis Signaling Pathway	0.663	NCOA3,TLR3
Transcriptional Regulation by MECP2	0.658	TBL1XR1
NAFLD Signaling Pathway	0.652	ERN1,TLR3
Semaphorin interactions	0.652	SEMA3A
Degradation of the extracellular matrix	0.64	ADAM10
IL-12 Signaling and Production in Macrophages	0.627	IL6ST,TLR3
cAMP-mediated signaling	0.624	AKAP11,AKAP6
TP53 Regulates Transcription of DNA Repair Genes	0.618	CCNT1
ISG15 antiviral mechanism	0.612	NUP50
Growth Hormone Signaling	0.612	RPS6KA3
Role of Osteoblasts in Rheumatoid Arthritis Signaling Pathway	0.604	IL6ST,SMURF1
Senescence-Associated Secretory Phenotype (SASP)	0.602	RPS6KA3
Regulation of RUNX2 expression and activity	0.602	SMURF1
Amyloid fiber formation	0.602	ADAM10
Glioma Invasiveness Signaling	0.602	RHOU
Caveolar-mediated Endocytosis Signaling	0.592	ITGB8
SUMOylation of DNA damage response and repair proteins	0.587	NUP50
Macropinocytosis Signaling	0.587	ITGB8
RHO GTPase cycle	0.584	PARD6B,PHIP,RHOU
TREM1 Signaling	0.582	TLR3
Costimulation by the CD28 family	0.577	RICTOR
VDR/RXR Activation	0.577	NCOA3
Role of WNT/GSK-3尾 Signaling in the Pathogenesis of Influenza	0.577	NCOA3
Toll-like Receptor Signaling	0.577	TLR3
Maturity Onset Diabetes of Young (MODY) Signaling	0.572	APPL1
Role of MAPK Signaling in Inhibiting the Pathogenesis of Influenza	0.572	RPS6KA3
Glucose metabolism	0.568	NUP50
Signaling by NTRK1 (TRKA)	0.563	RPS6KA3
Activation of anterior HOX genes in hindbrain during early embryogenesis	0.563	NCOA3
FLT3 Signaling in Hematopoietic Progenitor Cells	0.558	RPS6KA3
Deubiquitination	0.558	MYSM1,YOD1
RNA polymerase II transcribes snRNA genes	0.554	CCNT1
Signaling by NOTCH4	0.554	ADAM10
Activation of NMDA receptors and postsynaptic events	0.55	RPS6KA3
Signaling by Rho Family GTPases	0.549	ITGB8,RHOU
Integrin cell surface interactions	0.545	ITGB8
Hedgehog 'on' state	0.541	SMURF1
Role of Hypercytokinemia/hyperchemokinemia in the Pathogenesis of Influenza	0.541	TLR3
Sphingolipid metabolism	0.537	SGMS2
HIPPO signaling	0.537	RASSF6
Xenobiotic Metabolism AHR Signaling Pathway	0.537	AHR
Chronic Myeloid Leukemia Signaling	0.525	MECOM,SPRED1
Immunogenic Cell Death Signaling Pathway	0.524	TLR3
Regulation of Cellular Mechanics by Calpain Protease	0.524	ITGB8
Unfolded protein response	0.524	ERN1
Crosstalk between Dendritic Cells and Natural Killer Cells	0.52	TLR3
BMP signaling pathway	0.52	SMURF1
MAPK6/MAPK4 signaling	0.517	NCOA3
Pyroptosis Signaling Pathway	0.509	TLR3
EPH-Ephrin signaling	0.509	ADAM10
Transcriptional regulation by RUNX3	0.501	SMURF1
TGF-尾 Signaling	0.501	SMURF1
Cellular response to heat stress	0.498	NUP50
Melanocyte Development and Pigmentation Signaling	0.494	RPS6KA3
DNA Methylation and Transcriptional Repression Signaling	0.494	TET2
UVA-Induced MAPK Signaling	0.494	RPS6KA3
Glycerophospholipid biosynthesis	0.49	OSBPL8
Phase I - Functionalization of compounds	0.48	AHR
Beta-catenin independent WNT signaling	0.48	SMURF1
Mitotic Prophase	0.476	NUP50
Sumoylation Pathway	0.476	RHOU
Role of Osteoclasts in Rheumatoid Arthritis Signaling Pathway	0.466	ADAM10,RHOU
Post-translational protein phosphorylation	0.463	ADAM10
Paxillin Signaling	0.463	ITGB8
ISGylation Signaling Pathway	0.46	TLR3
Signaling by VEGF	0.46	RICTOR
Interleukin-4 and Interleukin-13 signaling	0.453	RHOU
Sleep REM Signaling Pathway	0.45	RPS6KA3
Role of MAPK Signaling in Promoting the Pathogenesis of Influenza	0.441	RPS6KA3
Sleep NREM Signaling Pathway	0.438	PER2
Signaling by ROBO receptors	0.435	FLRT3
Myelination Signaling Pathway	0.433	ID2,ITGB8
Neuregulin Signaling	0.432	ITGB8
PAK Signaling	0.432	ITGB8
Virus Entry via Endocytic Pathways	0.429	ITGB8
Cholecystokinin/Gastrin-mediated Signaling	0.426	RHOU
Role of Macrophages, Fibroblasts and Endothelial Cells in Rheumatoid Arthritis	0.423	IL6ST,TLR3
Sphingosine-1-phosphate Signaling	0.423	RHOU
NGF Signaling	0.423	RPS6KA3
p38 MAPK Signaling	0.423	RPS6KA3
LXR/RXR Activation	0.415	TLR3
Regulation of Insulin-like Growth Factor (IGF) transport and uptake by IGFBPs	0.412	ADAM10
L1CAM interactions	0.409	RPS6KA3
TCR signaling	0.407	PAG1
GP6 Signaling Pathway	0.404	ADAM10
IL-6 Signaling	0.399	IL6ST
Response to elevated platelet cytosolic Ca2+	0.391	TMX3
HGF Signaling	0.391	ITGB8
STAT3 Pathway	0.384	IL6ST
Role of PKR in Interferon Induction and Antiviral Response	0.381	TLR3
RAC Signaling	0.379	ITGB8
MSP-RON Signaling in Cancer Cells Pathway	0.372	RPS6KA3
Cachexia Signaling Pathway	0.371	ERN1,LIFR
Role of Chondrocytes in Rheumatoid Arthritis Signaling Pathway	0.37	IL6ST
Pathogen Induced Cytokine Storm Signaling Pathway	0.367	IL6ST,TLR3
Xenobiotic Metabolism General Signaling Pathway	0.365	AHR
RNA Polymerase II Transcription	0.352	CCNT1
PTEN Regulation	0.35	MECOM
NAD Signaling Pathway	0.347	ERN1
PTEN Signaling	0.347	ITGB8
Necroptosis Signaling Pathway	0.339	TLR3
Role of Pattern Recognition Receptors in Recognition of Bacteria and Viruses	0.337	TLR3
Inhibition of ARE-Mediated mRNA Degradation Pathway	0.323	XRN1
Estrogen Receptor Signaling	0.319	NCOA3,TBL1XR1
Protein Kinase A Signaling	0.317	AKAP11,AKAP6
CXCR4 Signaling	0.314	RHOU
Germ Cell-Sertoli Cell Junction Signaling	0.31	RHOU
G伪q Signaling	0.31	RHOU
Glioblastoma Multiforme Signaling	0.309	RHOU
WNT/尾-catenin Signaling	0.303	APPL1
Hepatic Fibrosis Signaling Pathway	0.303	ITGB8,RHOU
RAR Activation	0.297	ADAM10,RHOU
Regulation of eIF4 and p70S6K Signaling	0.287	ITGB8
Acute Phase Response Signaling	0.285	IL6ST
Granulocyte Adhesion and Diapedesis	0.279	CLDN1
Production of Nitric Oxide and Reactive Oxygen Species in Macrophages	0.276	RHOU
Leukocyte Extravasation Signaling	0.273	CLDN1
Acetylcholine Receptor Signaling Pathway	0.271	ADAM10
PPAR伪/RXR伪 Activation	0.271	NCOA3
Systemic Lupus Erythematosus in B Cell Signaling Pathway	0.264	IL6ST,PAG1,TLR3
ID1 Signaling Pathway	0.261	LIFR
Intra-Golgi and retrograde Golgi-to-ER traffic	0.258	MAN2A1
Serotonin Receptor Signaling	0.257	RHOU,RPS6KA3
Cilium Assembly	0.257	BBS10
Coronavirus Pathogenesis Pathway	0.257	TLR3
Role of Tissue Factor in Cancer	0.253	RPS6KA3
Clathrin-mediated Endocytosis Signaling	0.251	ITGB8
Neutrophil degranulation	0.251	ADAM10,ATP11B
IL-8 Signaling	0.249	RHOU
Agranulocyte Adhesion and Diapedesis	0.249	CLDN1
ERK/MAPK Signaling	0.242	ITGB8
BBSome Signaling Pathway	0.24	BBS10,ERN1
Autophagy	0.239	ERN1
Role of NFAT in Cardiac Hypertrophy	0.231	IL6ST
Thrombin Signaling	0.23	RHOU
Role of Osteoblasts, Osteoclasts and Chondrocytes in Rheumatoid Arthritis	0.226	SMURF1
Neurovascular Coupling Signaling Pathway	0.221	ENTPD7
Sertoli Cell-Germ Cell Junction Signaling Pathway (Enhanced)	0.217	CLDN1
Osteoarthritis Pathway	0.217	ITGB8
NRF2-mediated Oxidative Stress Response	0.216	ENC1
Sertoli Cell-Sertoli Cell Junction Signaling	0.209	CLDN1
Actin Cytoskeleton Signaling	0.208	ITGB8
Docosahexaenoic Acid (DHA) Signaling	0.202	ADAM10
CLEAR Signaling Pathway	0	TLR3
Glucocorticoid Receptor Signaling	0	IL6ST,NCOA3
S100 Family Signaling Pathway	0	ADAM10
Circadian Rhythm Signaling	0	PER2
Chaperone Mediated Autophagy Signaling Pathway	0	RICTOR
RAF/MAP kinase cascade	0	SPRED1
Processing of Capped Intron-Containing Pre-mRNA	0	NUP50
Class I MHC mediated antigen processing and presentation	0	SMURF1
CTLA4 Signaling in Cytotoxic T Lymphocytes	0	AHR
T Helper Cell Differentiation	0	IL6ST
Dendritic Cell Maturation	0	TLR3
Cardiac Hypertrophy Signaling	0	RHOU
Molecular Mechanisms of Cancer	0	IL6ST,ITGB8,RHOU
Communication between Innate and Adaptive Immune Cells	0	TLR3
CDC42 Signaling	0	ITGB8
FAK Signaling	0	IL6ST,ITGB8,NCOA3
Phospholipase C Signaling	0	ITGB8,RHOU,RPS6KA3
Altered T Cell and B Cell Signaling in Rheumatoid Arthritis	0	TLR3
Breast Cancer Regulation by Stathmin1	0	RPS6KA3,UHMK1
NUR77 Signaling in T Lymphocytes	0	RPS6KA3
TEC Kinase Signaling	0	ITGB8,RHOU
Protein Ubiquitination Pathway	0	SMURF1
Xenobiotic Metabolism Signaling	0	AHR
IL-4 Signaling	0	RICTOR
B Cell Receptor Signaling	0	PAG1
NF-魏B Signaling	0	TLR3
T Cell Receptor Signaling	0	PAG1
Phagosome Formation	0	ITGB8,TLR3
Sirtuin Signaling Pathway	0	ADAM10
Neuroinflammation Signaling Pathway	0	TLR3
Opioid Signaling Pathway	0	RPS6KA3
Th17 Activation Pathway	0	AHR
Cardiac Hypertrophy Signaling (Enhanced)	0	IL6ST,ITGB8
Systemic Lupus Erythematosus in T Cell Signaling Pathway	0	RHOU
Eicosanoid Signaling	0	RPS6KA3

### Sheet: supplementary Table 6C
Ingenuity Canonical Pathways	-log(B-H p-value)	Molecules
Tetrapyrrole Biosynthesis II	4.68	ALAS1,HMBS
Signaling by NOTCH4	4.25	NME3,PSMB10,PSME1,PSME2
Hedgehog 'on' state	4.23	NME3,PSMB10,PSME1,PSME2
Regulation of Apoptosis	4.18	PSMB10,PSME1,PSME2
KEAP1-NFE2L2 pathway	4.14	NME3,PSMB10,PSME1,PSME2
Somitogenesis	4.14	PSMB10,PSME1,PSME2
Heme Biosynthesis II	4.12	ALAS1,HMBS
FAT10 Signaling Pathway	4.11	PSMB10,PSME1,PSME2
Metabolism of polyamines	4.04	PSMB10,PSME1,PSME2
NIK-->noncanonical NF-kB signaling	4.02	PSMB10,PSME1,PSME2
Hedgehog ligand biogenesis	3.92	PSMB10,PSME1,PSME2
TNFR2 non-canonical NF-kB pathway	3.86	PSMB10,PSME1,PSME2
Regulation of RUNX2 expression and activity	3.79	PSMB10,PSME1,PSME2
Cellular response to hypoxia	3.72	PSMB10,PSME1,PSME2
Beta-catenin independent WNT signaling	3.64	NME3,PSMB10,PSME1,PSME2
BAG2 Signaling Pathway	3.56	PSMB10,PSME1,PSME2
Regulation of mitotic cell cycle	3.53	PSMB10,PSME1,PSME2
Regulation of mRNA stability by proteins that bind AU-rich elements	3.51	PSMB10,PSME1,PSME2
Degradation of beta-catenin by the destruction complex	3.49	PSMB10,PSME1,PSME2
MAPK6/MAPK4 signaling	3.47	PSMB10,PSME1,PSME2
Transcriptional regulation by RUNX3	3.42	PSMB10,PSME1,PSME2
S Phase	3.37	PSMB10,PSME1,PSME2
ABC-family proteins mediated transport	3.33	PSMB10,PSME1,PSME2
DNA Replication Pre-Initiation	3.32	PSMB10,PSME1,PSME2
Hedgehog 'off' state	3.2	PSMB10,PSME1,PSME2
Synthesis of DNA	3.11	PSMB10,PSME1,PSME2
Interconversion of nucleotide di- and triphosphates	3.08	GUK1,NME3
TCR signaling	3.07	PSMB10,PSME1,PSME2
Interleukin-1 family signaling	3.04	PSMB10,PSME1,PSME2
Mitotic G1 phase and G1/S transition	3.01	PSMB10,PSME1,PSME2
Centrosomal KIAA0586 Signaling Pathway	3.01	PSMB10,PSME1,PSME2
C-type lectin receptors (CLRs)	2.9	PSMB10,PSME1,PSME2
PTEN Regulation	2.85	PSMB10,PSME1,PSME2
tRNA Charging	2.84	VARS1,WARS1
Transcriptional regulation by RUNX1	2.84	PSMB10,PSME1,PSME2
Microautophagy Signaling Pathway	2.78	PSMB10,PSME1,PSME2
Inhibition of ARE-Mediated mRNA Degradation Pathway	2.76	PSMB10,PSME1,PSME2
Pyrimidine Ribonucleotides Interconversion	2.76	NME3,NUDT16
Signaling by the B Cell Receptor (BCR)	2.7	PSMB10,PSME1,PSME2
Pyrimidine Ribonucleotides De Novo Biosynthesis	2.7	NME3,NUDT16
Cachexia Signaling Pathway	2.69	KLF15,PSMB10,PSME1,PSME2
TCF dependent signaling in response to WNT	2.51	PSMB10,PSME1,PSME2
Mitotic G2-G2/M phases	2.5	PSMB10,PSME1,PSME2
Fc epsilon receptor (FCERI) signaling	2.46	PSMB10,PSME1,PSME2
rRNA modification in the nucleus and cytosol	2.33	BUD23,WDR46
Mitotic Metaphase and Anaphase	2.3	PSMB10,PSME1,PSME2
Neddylation	2.25	PSMB10,PSME1,PSME2
RAF/MAP kinase cascade	2.17	PSMB10,PSME1,PSME2
Deubiquitination	2.16	PSMB10,PSME1,PSME2
Lysine Degradation II	2.13	AASDH
Myo-inositol Biosynthesis	2.13	IMPA2
Lysine Degradation V	2.13	AASDH
Signaling by ROBO receptors	2.13	PSMB10,PSME1,PSME2
Cell Cycle Checkpoints	2.13	PSMB10,PSME1,PSME2
Protein Ubiquitination Pathway	2.1	PSMB10,PSME1,PSME2
Unfolded protein response	2.09	DNAJA3,INSIG1
Huntington's Disease Signaling	2.07	PSMB10,PSME1,PSME2
Ribosomal Quality Control Signaling Pathway	2.06	PSMB10,PSME1,PSME2
Phosphatidylcholine Biosynthesis I	1.99	CHKA
Interleukin-17 signaling	1.93	IL17RC
Phosphatidylethanolamine Biosynthesis II	1.93	CHKA
Cellular response to mitochondrial stress	1.88	STOML2
Chaperone Mediated Autophagy Signaling Pathway	1.85	IL17RC,PSMB10,PSME1,PSME2
Class I MHC mediated antigen processing and presentation	1.74	PSMB10,PSME1,PSME2
Tryptophan catabolism	1.69	SLC3A2
Role of IL-17A in Psoriasis	1.69	IL17RC
Regulation of cholesterol biosynthesis by SREBP (SREBF)	1.66	INSIG1
Phenylalanine Degradation IV (Mammalian, via Side Chain)	1.66	AASDH
Processing of SMDT1	1.63	STOML2
D-myo-inositol (1,4,5)-trisphosphate Degradation	1.63	IMPA2
Superpathway of D-myo-inositol (1,4,5)-trisphosphate Metabolism	1.5	IMPA2
Azathioprine ADME	1.48	GUK1
Metabolism of porphyrins	1.43	ALAS1
IL-17A Signaling in Gastric Cells	1.43	IL17RC
Pyrimidine Deoxyribonucleotides De Novo Biosynthesis I	1.43	NME3
BMAL1:CLOCK,NPAS2 activates circadian gene expression	1.41	KLF15
Syndecan interactions	1.41	TRAPPC4
Major pathway of rRNA processing in the nucleolus and cytosol	1.32	BUD23,WDR46
Nucleotide catabolism	1.3	NUDT16
TRIM21 Intracellular Antibody Signaling Pathway	1.3	PSMB10,PSME1,PSME2
Mitochondrial Fatty Acid Beta-Oxidation	1.28	ACOT13
Gene and protein expression by JAK-STAT signaling after IL-12 stimulation	1.28	PSME2
Role of IL-17F in Allergic Inflammatory Airway Diseases	1.18	IL17RC
Inositol phosphate metabolism	1.17	IMPA2
Complex IV assembly	1.17	NDUFA4
Cytoprotection by HMOX1	1.09	NDUFA4
Role of IL-17A in Arthritis	1.09	IL17RC
Polyamine Regulation in Colon Cancer	1.08	SLC3A2
Mitochondrial biogenesis	1.05	ALAS1
UFMylation Signaling Pathway	1.05	DDRGK1
Abacavir ADME	1.03	NME3
Ribavirin ADME	1.03	NME3
PXR/RXR Activation	1.03	ALAS1
IL-17A Signaling in Airway Cells	1.02	IL17RC
COPII-mediated vesicle transport	0.992	TRAPPC4
Granzyme A Signaling	0.975	NDUFA4
IL-17A Signaling in Fibroblasts	0.954	IL17RC
Metabolism of water-soluble vitamins and cofactors	0.944	ENPP3
TP53 Regulates Metabolic Genes	0.929	NDUFA4
Respiratory electron transport	0.915	NDUFA4
RAB GEFs exchange GTP for GDP on RABs	0.906	TRAPPC4
Mitochondrial protein degradation	0.871	ALAS1
Salvage Pathways of Pyrimidine Ribonucleotides	0.863	NME3
Cellular response to heat stress	0.859	DEDD2
GPER1 signaling	0.851	NME3
Oxidative Phosphorylation	0.836	NDUFA4
Transport of inorganic cations/anions and amino acids/oligopeptides	0.832	SLC3A2
Regulation of lipid metabolism by PPARalpha	0.793	ALAS1
IL-13 Signaling Pathway	0.78	IL17RC
Glycerophospholipid biosynthesis	0.764	CHKA
Costimulation by the CD28 family	0.755	NME3
Ferroptosis Signaling Pathway	0.738	SLC3A2
STAT3 Pathway	0.732	IL17RC
Role of Chondrocytes in Rheumatoid Arthritis Signaling Pathway	0.718	IL17RC
Bone Mineralization Signaling Pathway	0.718	ENPP3
Endocannabinoid Cancer Inhibition Pathway	0.71	NUPR1
p75 NTR receptor-mediated signalling	0.682	NME3
Glucocorticoid Receptor Signaling	0.657	IL17RC,NDUFA4
IL-17 Signaling	0.613	IL17RC
PI3K/AKT Signaling	0.592	IL17RC
Cell surface interactions at the vascular wall	0.567	SLC3A2
Multiple Sclerosis Signaling Pathway	0.558	IL17RC
Autophagy	0.558	SLC3A2
Tuberculosis Active Signaling Pathway	0.517	IL17RC
Chromatin organization	0.502	MRGBP
Hematoma Resolution Signaling Pathway	0.496	NDUFA4
EIF2 Signaling	0.488	WARS1
NRF2-mediated Oxidative Stress Response	0.483	DNAJA3
Irritable Bowel Syndrome Signaling Pathway	0.459	IL17RC
LPS/IL-1 Mediated Inhibition of RXR Function	0.45	ALAS1
Sirtuin Signaling Pathway	0.448	NDUFA4
Parkinson's Signaling Pathway	0.428	NDUFA4
Role of Macrophages, Fibroblasts and Endothelial Cells in Rheumatoid Arthritis	0.406	IL17RC
Mitochondrial Dysfunction	0.398	NDUFA4
Neutrophil Extracellular Trap Signaling Pathway	0.344	NDUFA4
Estrogen Receptor Signaling	0.341	NDUFA4
RHO GTPase cycle	0.312	DDRGK1
Type I Diabetes Mellitus Signaling	0.274	ICA1
Cardiac Hypertrophy Signaling (Enhanced)	0.26	IL17RC
Molecular Mechanisms of Cancer	0	IL17RC
FAK Signaling	0	IL17RC
