## Supplementary Table 7 for "Persistent transcriptomic changes following repeated exposure to wood smoke in non-human primate airway epithelial cells"

### Sheet: supplementary Table 7A
Sample Name	Number of raw read pairs (millions)
FA1D_1	25.9
FA1D_2	25.7
FA1D_3	29
FA1D_4	33.4
WS1D_1	21.3
WS1D_2	24.4
WS1D_3	30.4
WS1D_4	22.3
FA5D_1	20.9
FA5D_2	24.8
FA5D_3	24.8
FA5D_4	24.7
WS5D_1	28.7
WS5D_2	25.7
WS5D_3	26
WS5D_4	30.9
FAR_1	24.9
FAR_2	24.7
FAR_3	27.3
FAR_4	27.1
WSR_1	21.6
WSR_2	27.3
WSR_3	27.1
WSR_4	22.6

### Sheet: supplementary Table 7B
Sample Name	Number of raw read pairs (millions)
30-FA-5D_1_val_1	109.9
30-WS-5D_1_val_1	86.5
31-FA-5D_1_val_1	94.7
31-WS-5D_1_val_1	95.3
32-FA-5D_1_val_1	73.2
32-WS-5D_1_val_1	92.6
33-FA-5D_1_val_1	99
33-WS-5D_1_val_1	86.4
